# Warm nights disrupt global transcriptional rhythms in field-grown rice panicles

**DOI:** 10.1101/702183

**Authors:** Jigar S. Desai, Lovely Mae F. Lawas, Ashlee M. Valente, Adam R. Leman, Dmitry O. Grinevich, S.V. Krishna Jagadish, Colleen J. Doherty

## Abstract

In rice, a small increase in nighttime temperatures reduces grain yield and quality. How warm nighttime temperatures (**WNT**) produce these detrimental effects is not well understood, especially in field conditions where the normal day to night temperature fluctuation exceeds the mild increase in nighttime temperature. We observed genome-wide disruption of gene expression timing during the reproductive phase on field-grown rice panicles acclimated to 2-3°C WNT. Rhythmically expressed transcripts were more sensitive to WNT than non-rhythmic transcripts. The system-wide transcriptional perturbations suggest that WNT disrupts the tight temporal coordination between internal molecular events and the environment resulting in reduced productivity. We identified transcriptional regulators whose predicted targets are enriched for sensitivity to WNT. The affected transcripts and candidate regulators identified through our network analysis explain molecular mechanisms driving sensitivity to WNT and candidates that can be targeted to enhance tolerance to WNT.
