## Supplemental Table 1 for "Warm nights disrupt global transcriptional rhythms in field-grown rice panicles"

### Sheet: Sheet1
Variety	Trt	Rep	1000-grain wt.	Mean	SD	SE	Panicle/m2	Mean	SD	SE	Spikelet/m2	Mean	SD	SE	Spikelet/panicle	Mean	SD	SE	Spikelet fertility (%)	Mean	SD	SE	Biomass (g/m2)	Mean	SD	SE	Grain Yield (g/m2)	Mean	SD	SE
IR64	NNT	1	23.9759	24.2316	0.29532	0.14766	352.083	334.896	25.2519	12.626	38066.5	37991.3	1276.53	638.265	108.118	113.752	5.92513	2.96256	84.0658	83.3455	1.46599	0.732995	1400.64	1376.72	47.3143	23.6571	843.037	840.102	18.159	9.07952
IR64	NNT	2	24.0449				360.417				39724				110.217				81.7273				1431.29				857.498
IR64	NNT	3	24.2746				308.333				37438.5				121.422				82.589				1330.87				814.585
IR64	NNT	4	24.6311				318.75				36736.3				115.251				85.0001				1344.1				845.286
IR64	WNT	1	23.6857	23.4515	0.485113	0.242557	297.917	320.833	19.9101	9.95505	28985.7	32551.9	2811.9	1405.95	97.2946	101.371	3.74642	1.87321	86.4102	85.8151	1.40278	0.701392	1115.29	1220.48	72.8184	36.4092	667.684	735.066	62.8004	31.4002
IR64	WNT	2	22.9032				337.5				35668.3				105.684				87.2797				1266.24				802.713
IR64	WNT	3	23.2206				310.417				32005.8				103.106				83.9843				1228.04				698.089
IR64	WNT	4	23.9966				337.5				33548				99.4015				85.5863				1272.35				771.78
