## Supplemental Table 2 for "Warm nights disrupt global transcriptional rhythms in field-grown rice panicles"

### Sheet: Sheet1
Dawn				3.5h				7h				10.5h				Dusk				14h				17.5h				23h
	LogFC	FDR			LogFC	FDR			LogFC	FDR			LogFC	FDR			LogFC	FDR			LogFC	FDR			LogFC	FDR			LogFC	FDR
MH03t0044000	-3.78649	0.0110625		MH01t0363000	-3.59814	0.0338545		MH04g0462400	3.7752	3.10196e-05		MH01t0736900	-1.7933	0.00404768		MH02t0445300	-0.571347	0.0376799		MH02t0022400	-7.79983	0.000113839		MH12t0198800	-7.28751	0.000475908		MH12t0198800	-7.87364	7.57062e-05
MH08t0242800	-2.69682	0.0117733		MH06t0191800	-3.57153	0.031485		MH07g0013000	2.65156	0.000782999		MH04t0637100	-0.843335	0.014993		MH02t0466300	0.757014	0.0206602		MH11t0409200	-7.53333	0.000113839		MH04t0487400	-7.18019	0.000108588		MH04t0487400	-7.74769	1.85611e-05
MH02t0428000	-2.2362	0.00193734		MH12t0192000	-3.15117	0.0338545		MH10g0112300	2.16883	0.0158039		MH01t0762600	-0.786265	0.0397066		MH09t0471900	0.821703	0.048811		MH08t0222200	-6.1377	0.000121093		MH02t0022400	-7.07415	0.000475908		MH02t0022400	-7.71176	7.00845e-05
MH10t0287000	-1.58259	0.00094817		MH07t0404000	-1.53227	0.0404134		MH05g0563600	2.14183	0.000752566		MH07t0414500	-0.748211	0.0243705		MH02t0043100	0.831572	0.0386725		MH06t0190500	-6.03804	8.38244e-05		MH04t0267100	-6.88379	0.000660931		MH11t0409200	-7.54104	7.00845e-05
MH01t0363100	-1.57517	0.0321698		MH02t0382400	-0.706968	0.0404134		MH01g0803700	2.07496	0.0432595		MH12t0373000	-0.740468	0.0438899		MH03t0042700	0.905122	0.048811		MH11t0409100	-5.48103	0.000113839		MH11t0409200	-6.72347	0.00070585		MH12t0400500	-7.12337	1.15083e-05
MH12t0043500	-1.55071	0.0230124		MH05t0054200	-0.630885	0.0334355		MH07g0492900	1.76829	0.00466439		MH03t0641000	-0.687793	0.0426924		MH03t0182500	0.917597	0.0340651		MH06t0190200	-3.69952	8.74121e-05		MH05t0279900	-6.71878	0.000108588		MH05t0279900	-7.04421	2.92115e-05
MH01t0276300	-1.54667	0.0187939		MH06t0023400	0.525667	0.041419		MH02g0036100	1.57869	0.0123744		MH01t0472200	-0.64274	0.0360974		MH01t0138600	1.07468	0.0191969		MH05t0256500	-3.46416	0.0250027		MH12t0400500	-6.57677	6.66063e-05		MH01t0062400	-6.8936	1.15083e-05
MH01t0736900	-1.54013	0.000276021		MH10t0138300	0.814901	0.0338545		MH10g0368500	1.54759	0.00127147		MH01t0522500	-0.623651	0.044675		MH05t0377300	1.16612	0.0340651		MH05t0280000	-3.11301	0.034136		MH04t0267000	-6.44868	2.36888e-05		MH03t0044000	-6.79598	4.20088e-05
MH05t0036300	-1.50142	0.0205479		MH02t0625600	1.02695	0.031485		MH12g0110600	1.54503	0.0325098		MH03t0695000	-0.602148	0.0120501		MH07t0020100	1.21836	0.048811		MH01t0363100	-2.19402	0.00919076		MH05t0256600	-6.42881	4.38664e-05		MH05t0256700	-6.73355	0.000292251
MH11t0192300	-1.24415	0.00191135		MH02t0550500	1.52661	0.0327763		MH05g0535500	1.54053	0.00648486		MH07t0118900	-0.56891	0.0374619		MH06t0106300	1.31158	0.0366555		MH01t0123100	-1.22552	0.0217422		MH05t0256700	-6.41483	0.000734573		MH05t0256600	-6.64389	1.15083e-05
MH01t0786300	-1.23186	0.00845353						MH01g0019000	1.50416	0.0124059		MH06t0513500	-0.564112	0.0413593		MH01t0785700	1.48554	0.0376799		MH01t0137500	1.10657	0.0114882		MH09t0122900	-6.35322	0.00443048		MH04t0267100	-6.61223	0.000860466
MH10t0425800	-1.19002	0.0116658						MH10g0016700	1.44635	0.00593117		MH03t0340200	-0.559907	0.0406192		MH01t0019000	1.7145	0.0272561		MH12t0449500	1.26509	0.00813214		MH01t0062400	-6.23879	0.000108588		MH04t0248300	-6.5783	0.000292251
MH08t0545200	-1.13045	0.00981065						MH03g0655800	1.44468	0.0341759		MH02t0077800	-0.546695	0.0431386										MH03t0044000	-6.20824	0.000324433		MH09t0122900	-6.53018	0.00183344
MH07t0410900	-1.09005	0.00645141						MH03g0210900	1.4294	0.00956962		MH09t0313700	-0.511287	0.0410352										MH08t0222200	-6.07515	0.000161401		MH04t0267000	-6.42831	1.15083e-05
MH07t0350700	-1.07825	0.00154113						MH01g0098400	1.37606	0.00301456		MH02t0445000	0.636449	0.0425817										MH05t0041200	-5.74097	0.000990663		MH05t0041200	-6.3922	0.000121733
MH05t0342000	-1.07239	0.0149494						MH01g0499100	1.3746	0.0460848		MH03t0744900	0.802482	0.0356692										MH01t0363000	-5.68179	6.66063e-05		MH08t0222200	-6.2109	7.99962e-05
MH01t0579200	-1.02227	0.00504844						MH07g0412900	1.34729	0.0116968		MH11t0060100	0.803808	0.0492493										MH11t0409000	-5.65757	3.79197e-05		MH06t0190500	-6.09704	3.18463e-05
MH09t0385700	-0.994179	0.00677397						MH04g0624900	1.32965	0.0349413		MH11t0059900	1.03494	0.0319937										MH06t0190800	-5.47234	0.00079214		MH01t0363000	-5.86204	2.12189e-05
MH04t0464000	-0.957933	0.0145658						MH02g0172200	1.27153	0.0145407		MH01t0149300	1.05088	0.00975491										MH05t0400300	-5.24606	0.000161401		MH11t0409000	-5.71539	1.15328e-05
MH10t0438700	-0.946195	0.00407293						MH04g0613900	1.25298	0.0223296		MH01t0720900	1.10174	0.0438011										MH11t0409100	-5.03937	0.000517638		MH12t0112000	-5.4461	1.15083e-05
MH01t0033700	-0.943135	0.00619843						MH03g0688300	1.242	0.00538436		MH04t0151800	1.13852	0.0320236										MH06t0190500	-5.03016	0.000990663		MH05t0400300	-5.18358	0.000121733
MH02t0381300	-0.930927	0.0045081						MH06g0045000	1.22579	0.00401983		MH03t0684800	1.21045	0.00637143										MH06t0191800	-4.88694	5.22791e-05		MH06t0191800	-5.02711	1.51977e-05
MH01t0074400	-0.90354	0.0114682						MH01g0528900	1.19557	0.00658544		MH08t0115600	1.23073	0.00118654										MH01t0411000	-4.80436	2.36888e-05		MH06t0190800	-5.02547	0.00163055
MH01t0362500	-0.843298	0.0244825						MH07g0357700	1.1602	0.0303188		MH03t0277300	1.34169	0.0306573										MH12t0192000	-4.13354	0.000517638		MH11t0409100	-4.72234	0.000860466
MH06t0506200	-0.8421	0.00147889						MH03g0765300	1.10605	0.0217613		MH01t0139000	1.43278	0.044675										MH08t0242800	-4.13017	0.000182229		MH01t0411000	-4.43591	3.12782e-05
MH01t0650200	-0.837506	0.0122962						MH05g0254400	1.08329	0.0116968		MH01t0137500	1.55252	0.00637143										MH03t0404200	-3.34244	0.00891927		MH12t0192000	-4.42346	0.000121733
MH06t0078700	-0.836131	0.00845353						MH08g0375600	1.07778	0.022811		MH01t0572300	1.57668	0.0397066										MH08t0045400	-3.27525	0.00358439		MH08t0242800	-4.17494	0.000121733
MH12t0420200	-0.825925	0.000272227						MH06g0248900	1.0641	0.00401983		MH05t0374800	1.67176	0.00118654										MH06t0190200	-2.98061	0.00243913		MH03t0178200	-3.88889	5.45251e-05
MH03t0415100	-0.807382	0.0150364						MH02g0170100	1.04513	0.0177348		MH02t0642400	1.93175	0.0431386										MH04t0267200	-2.68225	0.00212606		MH07t0047900	-3.86963	0.00264014
MH06t0238500	-0.806433	0.00192939						MH07g0401600	1.04364	0.0158039		MH06t0098000	3.42881	0.0433893										MH01t0363100	-2.58968	0.000517638		MH11t0443400	-3.72595	0.00050966
MH06t0077300	-0.802038	0.0236706						MH02g0600400	1.03324	0.00716627		MH05t0100000	4.84382	0.0413314										MH07t0496700	-2.24777	0.00375765		MH06t0190200	-3.69172	5.02653e-05
MH11t0479700	-0.797609	0.0333494						MH11g0043200	1.02463	0.0432595														MH03t0747000	-2.03119	0.0436179		MH11t0417300	-3.41188	0.00376404
MH11t0072900	-0.792297	0.0418462						MH02g0617000	1.02058	0.0217613														MH04t0267300	-1.92339	0.0436179		MH12t0115900	-3.27456	3.36032e-06
MH01t0633000	-0.783198	0.00634426						MH02g0015300	1.01014	0.0153405														MH03t0043400	-1.63341	0.0216264		MH12t0453200	-3.18685	0.0400838
MH01t0018600	-0.771129	0.000387296						MH11g0052400	0.987659	0.00658544														MH08t0379100	-1.55726	0.00449222		MH03t0404200	-2.82985	0.0142398
MH12t0373000	-0.753915	0.00133691						MH03g0214300	0.981651	0.0232245														MH01t0462400	-1.49247	0.0224799		MH03t0511100	-2.76933	0.0109294
MH01t0089700	-0.753742	0.00212511						MH03g0040500	0.979157	0.0497857														MH03t0061900	-1.42806	0.000116165		MH04t0102400	-2.76882	0.0241381
MH05t0505300	-0.745295	1.64763e-05						MH09g0471900	0.961232	0.00301456														MH01t0471300	-1.40342	0.0436179		MH02t0428200	-2.73199	0.0155562
MH05t0225600	-0.730183	0.0175999						MH03g0329300	0.947867	0.00454322														MH01t0522200	-1.36115	0.0289005		MH01t0259300	-2.7187	0.00146128
MH01t0666400	-0.726799	0.00655557						MH02g0087600	0.944326	0.00436654														MH01t0471500	-1.33328	0.000990663		MH10t0437100	-2.56869	0.0408789
MH05t0513100	-0.71016	0.0184054						MH03g0539200	0.944318	0.01818														MH06t0684800	-1.33217	0.00967478		MH07t0271500	-2.54281	0.0422498
MH07t0435000	-0.709103	0.010152						MH12g0452700	0.929347	0.0383356														MH11t0420800	-1.31783	0.00825598		MH04t0267200	-2.51402	0.00237874
MH06t0127500	-0.706314	0.00407702						MH02g0120900	0.928707	0.0426268														MH11t0182700	-1.29477	0.00171388		MH01t0363100	-2.50177	0.000464235
MH10t0042700	-0.681579	0.0225037						MH03g0689700	0.928163	0.0372383														MH10t0423200	-1.28614	0.0249021		MH03t0097900	-2.41486	0.0235784
MH04t0207600	-0.680505	0.0332269						MH08g0182500	0.928111	0.0130274														MH02t0639200	-1.2458	0.0439113		MH07t0496700	-2.16541	0.00284767
MH02t0077700	-0.675931	0.000356759						MH03g0235400	0.919037	0.0220094														MH03t0094900	-1.24108	0.0314745		MH01t0058700	-2.11263	0.00192661
MH04t0489300	-0.675813	0.0253419						MH03g0090700	0.918108	0.0117055														MH04t0502900	-1.22086	0.00973139		MH03t0683000	-2.03357	0.00269718
MH11t0071500	-0.673748	0.0192573						MH01g0047700	0.911811	0.0244003														MH02t0043800	-1.17049	0.0447282		MH03t0747000	-1.96398	0.0241907
MH05t0462200	-0.672881	0.034729						MH09g0154500	0.907188	0.00485187														MH09t0475900	-1.16221	0.00521322		MH02t0428000	-1.91379	0.0145666
MH06t0051800	-0.661632	0.00893542						MH12g0177500	0.893907	0.00983592														MH06t0238200	-1.15992	0.0289005		MH07t0410800	-1.87142	0.00152612
MH01t0681400	-0.641061	0.023766						MH09g0413200	0.892386	0.0377679														MH08t0121800	-1.14057	0.0106462		MH10t0396000	-1.84396	0.00225344
MH05t0277100	-0.635933	0.0251239						MH02g0666900	0.885654	0.00658544														MH03t0179300	-1.11645	0.0251776		MH04t0637000	-1.80404	0.0403968
MH07t0079800	-0.633814	0.00634426						MH09g0356900	0.881638	0.00806973														MH12t0110700	-1.1083	0.0008714		MH06t0684800	-1.8024	0.000101654
MH08t0327600	-0.629884	0.001183						MH09g0438200	0.881034	0.00301456														MH06t0039300	-1.10607	0.0458916		MH12t0374400	-1.74906	0.0239885
MH08t0479000	-0.628725	0.0188147						MH02g0676700	0.880884	0.00301456														MH09t0450400	-1.07935	0.00259784		MH05t0098200	-1.73023	0.0139144
MH05t0438800	-0.628307	0.0239316						MH03g0063800	0.875133	0.0232245														MH04t0643500	-1.04603	0.00440914		MH03t0287000	-1.69269	0.00103077
MH04t0027000	-0.622683	0.0114682						MH12g0138700	0.874801	0.00301456														MH08t0393000	-1.03343	0.0195134		MH11t0661900	-1.68801	0.0268961
MH03t0740900	-0.621792	0.0335513						MH08g0021300	0.87069	0.0102914														MH07t0440200	-1.02999	0.0260886		MH04t0539000	-1.67836	0.029944
MH02t0018900	-0.620148	0.0200914						MH05g0402900	0.869904	0.0177348														MH01t0075700	-1.02791	0.044913		MH07t0392600	-1.67745	0.00490113
MH06t0578800	-0.615241	0.0166992						MH04g0613800	0.866312	0.0303811														MH02t0471400	-1.00906	0.0153859		MH08t0379100	-1.62357	0.00146128
MH08t0515200	-0.611975	0.00374853						MH03g0160200	0.863049	0.0232245														MH04t0663300	-1.00864	0.00967161		MH11t0115100	-1.5898	0.0136452
MH07t0379300	-0.610859	0.0411017						MH01g0725600	0.851974	0.0116968														MH06t0611700	-0.991559	0.0464956		MH02t0428700	-1.58376	0.0282459
MH08t0016400	-0.607665	0.00782478						MH12g0405200	0.850812	0.0359028														MH08t0178900	-0.968071	0.00358439		MH04t0674200	-1.54732	0.000695357
MH07t0379700	-0.603353	0.0200914						MH01g0781600	0.839091	0.0410892														MH05t0026800	-0.96543	0.0008714		MH10t0287000	-1.5273	0.00127304
MH03t0585200	-0.603212	0.00104888						MH01g0594300	0.833852	0.045598														MH03t0192600	-0.930837	0.00449222		MH10t0048400	-1.50418	0.00181556
MH10t0220400	-0.601649	0.0250722						MH09g0406600	0.823051	0.0401164														MH02t0707500	-0.920489	0.0108759		MH01t0054600	-1.50245	0.0050212
MH09t0418400	-0.601113	0.0461674						MH03g0763400	0.822806	0.0168414														MH07t0028100	-0.906165	0.0175949		MH01t0121200	-1.48884	0.0115806
MH10t0331100	-0.598885	0.0396377						MH05g0470500	0.818133	0.0217613														MH02t0709900	-0.903723	0.0260886		MH10t0333600	-1.4831	0.00939692
MH01t0215800	-0.597815	0.00688869						MH04g0622700	0.815697	0.0432595														MH07t0378800	-0.903253	0.0480117		MH07t0422300	-1.47571	0.000522446
MH05t0461200	-0.582526	0.0215861						MH08g0528600	0.809117	0.0232245														MH03t0151500	-0.877173	0.0436179		MH01t0550000	-1.47122	0.00983504
MH03t0328000	-0.580097	0.00793288						MH01g0484500	0.806967	0.0324604														MH04t0433200	-0.874608	0.0460734		MH02t0043800	-1.46454	0.00313325
MH09t0301800	-0.57654	0.0143108						MH02g0469800	0.804804	0.0401164														MH04t0581500	-0.871287	0.0325494		MH07t0035300	-1.45529	0.00211314
MH11t0425700	-0.57379	0.0359508						MH07g0462200	0.801397	0.0429948														MH07t0143700	-0.869502	0.0113835		MH06t0048400	-1.42859	0.0157746
MH10t0330400	-0.567601	0.0296444						MH04g0638800	0.793077	0.0341759														MH03t0073300	-0.863199	0.0486917		MH04t0681100	-1.41461	0.0122546
MH06t0042900	-0.564307	0.00893542						MH01g0012100	0.784684	0.0328047														MH01t0519800	-0.843442	0.0436179		MH11t0035600	-1.41237	0.038301
MH06t0276900	-0.562369	0.0112094						MH08g0329300	0.782879	0.0282336														MH09t0365800	-0.816971	0.00163483		MH11t0192300	-1.41059	0.000452459
MH05t0476200	-0.561936	0.0277331						MH01g0479500	0.774615	0.0116968														MH06t0525500	-0.802166	0.0447282		MH01t0075700	-1.38438	0.00163055
MH10t0164900	-0.561154	0.00445008						MH08g0022600	0.77261	0.000712587														MH01t0157900	-0.798676	0.0465894		MH07t0410900	-1.37568	0.000292251
MH01t0518500	-0.560928	0.0294329						MH08g0460800	0.764433	0.0427345														MH10t0226200	-0.791854	0.0251776		MH12t0038200	-1.36755	0.0285831
MH01t0010100	-0.55308	0.0244825						MH06g0308900	0.754272	0.0446784														MH01t0594800	-0.790241	0.0436179		MH04t0362800	-1.36593	0.0189657
MH07t0103900	-0.550841	0.00647134						MH02g0667200	0.745492	0.00771801														MH02t0381300	-0.787066	0.0436179		MH04t0128700	-1.36293	0.0185066
MH11t0311800	-0.550689	0.0332669						MH01g0675500	0.734928	0.0415487														MH02t0228600	-0.783413	0.0375054		MH01t0786200	-1.36039	0.0116094
MH12t0437100	-0.549703	0.0321659						MH05g0402500	0.733717	0.0230625														MH01t0609800	-0.77612	0.0436179		MH08t0393000	-1.35264	0.000706615
MH05t0460200	-0.542699	0.0301153						MH02g0022500	0.732657	0.0217613														MH03t0646500	-0.764019	0.0324746		MH04t0632700	-1.35075	0.0125086
MH05t0210000	-0.537809	0.00281251						MH12g0191500	0.732477	0.0158039														MH04t0518300	-0.752267	0.0456602		MH04t0636100	-1.31461	0.0177159
MH05t0261900	-0.536791	0.0274788						MH08g0529000	0.731686	0.0130274														MH09t0250800	-0.748966	6.66063e-05		MH01t0666100	-1.2958	0.00284767
MH03t0233700	-0.533537	0.00351523						MH03g0044200	0.729908	0.00538436														MH05t0464500	-0.737027	0.0262642		MH03t0682600	-1.27769	0.0010316
MH02t0035900	-0.532932	0.00350007						MH06g0020900	0.726395	0.0130274														MH01t0484800	-0.731352	0.0160641		MH09t0383600	-1.2672	0.0291054
MH08t0442500	-0.530601	0.0183053						MH09g0384500	0.715299	0.027691														MH10t0312100	-0.71566	0.0434528		MH06t0691800	-1.25144	0.0416061
MH11t0523300	-0.529364	0.0332269						MH07g0435200	0.708834	0.0404545														MH04t0300700	-0.702306	0.0378897		MH05t0436400	-1.22173	0.0310698
MH08t0490800	-0.526085	0.00343486						MH03g0111700	0.708228	0.0178693														MH12t0231700	-0.697717	0.00402124		MH06t0708700	-1.21487	0.00872288
MH02t0410700	-0.525198	0.0280996						MH11g0537700	0.705926	0.0254676														MH05t0382000	-0.685802	0.0448813		MH10t0446700	-1.21031	0.0110083
MH12t0433300	-0.521545	0.0191652						MH03g0673700	0.700598	0.0485414														MH01t0669500	-0.678118	0.00320719		MH07t0401800	-1.20469	0.00175288
MH02t0499700	-0.520381	0.00556516						MH03g0338300	0.695048	0.0383356														MH03t0513900	-0.675704	0.0133845		MH06t0017200	-1.1938	0.0116787
MH03t0658900	-0.516811	0.0324239						MH11g0496100	0.693368	0.00497135														MH11t0491100	-0.675538	0.0378897		MH11t0110300	-1.18454	0.00768421
MH05t0131600	-0.516257	0.00180883						MH10g0433600	0.684351	0.0426204														MH11t0452400	-0.670854	0.046839		MH10t0284200	-1.1844	0.046905
MH01t0307100	-0.514702	0.0376243						MH01g0621900	0.681672	0.0232245														MH08t0513600	-0.666492	0.0436179		MH07t0419600	-1.17999	0.00490113
MH02t0671900	-0.508038	0.0237995						MH01g0578700	0.673925	0.0427345														MH01t0089700	-0.663926	0.0144208		MH02t0707800	-1.1775	0.0266349
MH10t0431300	-0.507593	0.0416772						MH01g0056900	0.663172	0.0217613														MH04t0706700	-0.656479	0.0438099		MH12t0194500	-1.1763	0.00872288
MH05t0050100	-0.5054	0.044623						MH02g0565700	0.660521	0.0222535														MH09t0102600	-0.656041	0.0419549		MH06t0018600	-1.1742	0.0136501
MH12t0069100	-0.502562	0.0301153						MH06g0012500	0.659817	0.0432595														MH01t0288000	-0.653607	0.0456602		MH03t0073300	-1.15335	0.00238749
MH08t0445400	0.535407	0.0301153						MH01g0292400	0.65775	0.0196899														MH03t0110800	-0.653292	0.0251776		MH05t0042600	-1.15184	0.00516253
MH02t0466000	0.563911	0.0494717						MH10g0363900	0.655912	0.0391887														MH05t0476200	-0.641942	0.0249021		MH09t0475900	-1.14861	0.00278044
MH02t0670800	0.564889	0.0159108						MH04g0356400	0.654815	0.0350593														MH04t0628400	-0.626788	0.0458916		MH03t0144300	-1.14196	0.033081
MH06t0043800	0.579051	0.0441515						MH11g0015200	0.653193	0.0341339														MH03t0117100	-0.622058	0.00135614		MH02t0471400	-1.13829	0.00192661
MH01t0581800	0.588331	0.0323451						MH07g0358200	0.626755	0.0471477														MH03t0719500	-0.613235	0.0182309		MH01t0085500	-1.11985	0.0136501
MH04t0451000	0.594673	0.0262366						MH02g0073400	0.619962	0.0116968														MH06t0506300	-0.61212	0.044913		MH09t0450400	-1.09574	0.00163055
MH11t0224300	0.599212	0.0369428						MH03g0196500	0.615286	0.0305089														MH02t0500700	-0.611484	0.0448813		MH01t0650700	-1.09217	0.00939692
MH03t0180900	0.608789	0.02963						MH04g0652600	0.614296	0.00806973														MH03t0094400	-0.608237	0.0400535		MH03t0151500	-1.09186	0.00269718
MH09t0461300	0.608879	0.0224151						MH04g0410000	0.612569	0.048753														MH02t0105700	-0.606752	0.013586		MH07t0404600	-1.09136	0.0449623
MH01t0780200	0.621577	0.0358118						MH12g0186900	0.60919	0.0232245														MH11t0104300	-0.605469	0.000161401		MH03t0159300	-1.08038	0.0138248
MH08t0557900	0.621662	0.00647134						MH04g0646900	0.6059	0.0349413														MH06t0155400	-0.600565	0.0295368		MH07t0270300	-1.06835	0.00653617
MH10t0105200	0.6217	0.00754684						MH03g0061500	0.601106	0.0341339														MH07t0542700	-0.593558	0.0436179		MH08t0545200	-1.0626	0.0156723
MH04t0671100	0.62499	0.00677397						MH01g0807200	0.596536	0.0324604														MH08t0442500	-0.589481	0.0164996		MH07t0088800	-1.05959	0.00192661
MH03t0020800	0.625745	0.0194653						MH12g0353700	0.589547	0.0441319														MH01t0454100	-0.587229	0.00304099		MH07t0511200	-1.05554	0.0131851
MH05t0262700	0.626159	0.0328914						MH11g0224300	0.585371	0.0485414														MH01t0522500	-0.577588	0.00856607		MH02t0130100	-1.05506	0.0125086
MH02t0624300	0.636034	0.0128814						MH03g0650600	0.583766	0.0497327														MH05t0527800	-0.576142	0.0470083		MH10t0391300	-1.05334	0.0180346
MH02t0695900	0.644939	0.0301153						MH03g0593800	0.577385	0.0372383														MH04t0654600	-0.573189	0.0458916		MH01t0035700	-1.04886	0.0471399
MH05t0454300	0.648601	0.0158476						MH08g0557900	0.576014	0.0178693														MH03t0113500	-0.570917	0.010207		MH03t0586700	-1.03542	0.00217749
MH04t0579100	0.650204	0.0240577						MH05g0540900	0.572595	0.0116084														MH04t0681600	-0.570055	0.0249021		MH06t0611700	-1.03435	0.0155562
MH03t0055100	0.653052	0.0447292						MH11g0514800	0.571541	0.0359028														MH04t0518900	-0.569388	0.0308212		MH06t0644800	-1.01051	0.024802
MH07t0444100	0.654133	0.019007						MH01g0057200	0.558199	0.0466062														MH09t0093100	-0.565065	0.0378897		MH06t0039300	-1.01032	0.0319025
MH03t0182300	0.656537	0.00180883						MH12g0315200	0.554904	0.0488838														MH06t0085500	-0.561278	0.0251776		MH10t0351500	-1.0084	0.00284767
MH02t0196200	0.662194	0.0308026						MH05g0560700	0.531129	0.0485414														MH03t0395000	-0.547945	0.0436179		MH10t0022500	-1.00516	0.00980857
MH06t0086200	0.672852	0.00374853						MH01g0143800	0.52251	0.0100485														MH02t0409700	-0.533914	0.0496111		MH03t0076200	-0.996169	0.016142
MH03t0021800	0.674319	0.018842						MH01g0293000	0.520421	0.0410892														MH02t0030700	-0.521389	0.0319777		MH11t0040900	-0.984934	0.0396412
MH03t0192500	0.678587	0.0379454						MH09g0272700	0.520392	0.0341339														MH02t0077700	-0.51939	0.0139813		MH10t0425800	-0.969971	0.0408789
MH10t0439800	0.679193	0.011604						MH04g0175100	0.51782	0.036938														MH02t0553900	-0.518323	0.0216264		MH05t0055100	-0.965596	0.0387151
MH04t0309500	0.680277	0.00872292						MH07g0078100	0.508765	0.0341759														MH11t0125600	-0.512215	0.0324867		MH07t0440200	-0.962654	0.0187485
MH09t0468300	0.688652	0.0115878						MH01g0013200	-0.552061	0.0176199														MH01t0818000	-0.509887	0.0363412		MH01t0588800	-0.95752	0.00313325
MH09t0350800	0.68934	0.0129714						MH06g0416700	-0.559357	0.0448566														MH03t0729300	-0.508906	0.0330755		MH10t0355400	-0.957062	0.00970976
MH09t0372400	0.701765	0.0425653						MH12g0373000	-0.561307	0.0380971														MH09t0183500	-0.503803	0.0058428		MH10t0226200	-0.955358	0.00163055
MH03t0306700	0.706575	0.0429642						MH06g0685600	-0.563827	0.0374094														MH01t0707200	0.504611	0.0404896		MH01t0030100	-0.947108	0.00944799
MH10t0402300	0.720411	0.0154385						MH02g0516900	-0.56745	0.0472432														MH01t0139700	0.56133	0.0359574		MH10t0313400	-0.94245	0.0231871
MH02t0028500	0.722172	0.0470292						MH03g0134700	-0.598347	0.021323														MH01t0242600	0.603068	0.0216264		MH12t0110700	-0.939331	0.00454549
MH09t0142500	0.722412	0.00981065						MH08g0467600	-0.61577	0.0301979														MH08t0478300	0.669786	0.0436179		MH02t0395400	-0.931807	0.0178609
MH07t0443200	0.722667	0.0274356						MH03g0516600	-0.616163	0.0415487														MH04t0645100	0.700247	0.0458916		MH04t0615400	-0.927344	0.00521037
MH10t0430900	0.725895	0.0025725						MH10g0349900	-0.632391	0.0178776														MH05t0370200	0.722718	0.0358206		MH06t0200000	-0.926475	0.00980857
MH04t0473400	0.733762	0.0377219						MH05g0468700	-0.67418	0.00658544														MH07t0139200	0.735554	0.0488259		MH03t0646500	-0.926316	0.00181556
MH03t0055900	0.740917	0.0454542						MH06g0444800	-0.683667	0.0195129														MH05t0464100	0.809739	0.0289005		MH07t0426700	-0.924428	0.000998343
MH09t0372200	0.743408	0.0176913						MH02g0703800	-0.70006	0.0377679														MH02t0093400	0.823113	0.0251776		MH08t0488200	-0.917624	0.0179164
MH03t0358900	0.755313	0.0446154						MH10g0352000	-0.713173	0.0374094														MH07t0327500	0.870654	0.0470083		MH04t0429600	-0.917024	0.0053359
MH07t0489400	0.758827	0.00214013						MH05g0435300	-0.746769	0.0160695														MH01t0659900	0.890322	0.0324867		MH06t0525500	-0.914561	0.00851363
MH07t0135600	0.766058	0.00845353						MH01g0681400	-0.750337	0.0116968														MH06t0683300	0.987062	0.0108759		MH05t0464500	-0.894554	0.00153948
MH08t0487800	0.766748	0.0110625						MH11g0560200	-0.753522	0.0385996														MH04t0492900	1.09561	0.0402026		MH11t0529700	-0.894441	0.0110083
MH07t0429400	0.773033	0.0204704						MH08g0061100	-0.754745	0.0254676														MH07t0412900	1.14496	0.0470083		MH01t0254100	-0.887419	0.041821
MH12t0244900	0.774593	0.00299113						MH06g0127500	-0.785179	0.00401983														MH03t0221800	1.17282	0.0216957		MH01t0362500	-0.878628	0.0187485
MH02t0466300	0.77651	0.00133691						MH12g0038700	-0.813328	0.0432215														MH09t0430500	1.31275	0.0452709		MH01t0074400	-0.877018	0.0156747
MH06t0100200	0.781849	0.000521381						MH09g0330900	-0.845854	0.0327534														MH12t0065100	1.58246	0.0436179		MH03t0338700	-0.876745	0.00146128
MH03t0188500	0.784261	0.0124131						MH05g0513500	-0.850459	0.00538436														MH03t0161700	2.0442	0.0324867		MH01t0632600	-0.873936	0.00634307
MH08t0481200	0.786243	0.0351907						MH03g0165000	-0.851892	0.000752566														MH01t0803700	2.17954	0.0465894		MH10t0441700	-0.873756	0.00443995
MH04t0494800	0.786887	0.00671595						MH03g0258600	-0.859324	0.0232245																		MH10t0426000	-0.866998	0.046715
MH09t0096700	0.796997	0.00782478						MH04g0607400	-0.87146	0.00806973																		MH10t0444400	-0.86536	0.0318038
MH10t0382800	0.803641	0.0236943						MH02g0013100	-0.89723	0.0363136																		MH04t0464000	-0.865237	0.028206
MH03t0195400	0.804996	0.0194653						MH11g0058500	-0.916429	0.035421																		MH06t0611200	-0.864748	0.0174898
MH08t0511000	0.807272	0.011862						MH04g0637400	-0.917515	0.0194755																		MH06t0593600	-0.859945	0.0332868
MH03t0097700	0.817988	0.0449108						MH02g0611500	-0.951171	0.0299755																		MH02t0586800	-0.857698	0.0394707
MH03t0596500	0.818061	0.0240577						MH03g0183900	-0.973513	0.0450409																		MH01t0539600	-0.857141	0.0136501
MH04t0410000	0.818108	0.00407702						MH04g0663300	-0.986846	0.0116968																		MH04t0489300	-0.848641	0.00269718
MH11t0501200	0.819562	0.0137264						MH03g0214500	-0.998448	0.0303188																		MH11t0085300	-0.848399	0.023085
MH10t0385500	0.820957	0.0240577						MH03g0152100	-1.00416	0.00948137																		MH02t0709900	-0.842503	0.0184439
MH03t0324300	0.824202	0.0116716						MH06g0017200	-1.03496	0.0497327																		MH05t0287400	-0.836904	0.0394707
MH01t0652800	0.82582	0.0240577						MH01g0129900	-1.04168	0.0383356																		MH03t0698400	-0.835305	0.0313614
MH03t0739600	0.829541	0.0449108						MH09g0414100	-1.05335	0.0328047																		MH10t0312100	-0.833419	0.00669352
MH09t0372100	0.832924	0.0441515						MH09g0403400	-1.06896	0.00538436																		MH10t0116800	-0.831644	0.0226562
MH01t0086900	0.833692	0.00867549						MH01g0486000	-1.07162	0.00538436																		MH06t0084500	-0.828829	0.0428567
MH11t0537700	0.837465	0.0039695						MH09g0409700	-1.09799	0.0357945																		MH05t0026800	-0.828743	0.00368004
MH06t0015300	0.838051	0.0348832						MH01g0180200	-1.1263	0.00593117																		MH07t0510400	-0.821052	0.00988834
MH07t0013800	0.839835	0.0355763						MH02g0676000	-1.15183	0.0324993																		MH12t0038700	-0.819736	0.020222
MH02t0090800	0.852278	0.0194653						MH01g0722300	-1.17329	0.0154215																		MH01t0751400	-0.817678	0.00164072
MH03t0343100	0.854873	0.0180479						MH11g0493000	-1.1735	0.0422301																		MH04t0433200	-0.817641	0.0366823
MH10t0370800	0.863539	0.0236943						MH06g0153600	-1.19791	0.0055502																		MH03t0216800	-0.813789	0.0223618
MH06t0059700	0.867912	0.00094817						MH09g0352900	-1.20052	0.0116968																		MH03t0672200	-0.812077	0.0306977
MH09t0383900	0.868397	0.016394						MH06g0146100	-1.20523	0.0469423																		MH02t0382400	-0.801991	0.00146128
MH01t0244400	0.868734	0.0164958						MH09g0459800	-1.22596	0.00803739																		MH07t0433000	-0.792258	0.0104947
MH02t0403900	0.870189	0.00778632						MH03g0094900	-1.23465	0.0223296																		MH09t0102600	-0.777129	0.00361302
MH07t0480500	0.873636	0.0300946						MH06g0429800	-1.28009	0.0349413																		MH03t0767000	-0.776552	0.00172968
MH08t0430700	0.875193	0.0225037						MH01g0537200	-1.29333	0.0182739																		MH03t0621000	-0.775208	0.00841838
MH02t0667000	0.877655	0.0133719						MH07g0268000	-1.30548	0.0488838																		MH01t0633000	-0.772835	0.00653617
MH01t0728000	0.885816	0.017953						MH02g0476700	-1.322	0.0443902																		MH01t0594500	-0.772733	0.0408789
MH01t0525600	0.894407	0.00663354						MH07g0025900	-1.32405	0.022811																		MH02t0567600	-0.77214	0.0290039
MH12t0362300	0.897168	0.0332269						MH12g0433400	-1.32479	0.0279761																		MH08t0513600	-0.767754	0.00556735
MH01t0598200	0.899048	0.00107091						MH07g0029300	-1.32736	0.0158039																		MH07t0522100	-0.762069	0.0402689
MH05t0482300	0.905229	0.013974						MH07g0103000	-1.34947	0.0222535																		MH01t0044900	-0.761674	0.0499741
MH01t0149300	0.906186	0.000787806						MH12g0038200	-1.35926	0.0466416																		MH09t0216600	-0.760514	0.0412112
MH12t0389100	0.914124	0.000664854						MH03g0641500	-1.37942	0.0268129																		MH12t0231700	-0.759476	0.000703227
MH02t0526100	0.916626	0.000787806						MH01g0804300	-1.38221	0.0419084																		MH05t0055600	-0.756389	0.0328731
MH10t0351200	0.93027	0.000356759						MH10g0047400	-1.38408	0.00538436																		MH08t0260000	-0.749823	0.0485804
MH08t0183400	0.931975	0.000933411						MH08g0509600	-1.41113	0.0494166																		MH12t0310100	-0.749014	0.0133469
MH04t0515700	0.933153	0.0110625						MH04g0599600	-1.49754	0.0212825																		MH04t0300700	-0.748944	0.00944799
MH09t0430200	0.933532	0.00167846						MH05g0036300	-1.50725	0.0382203																		MH01t0567000	-0.74641	0.00507005
MH06t0091400	0.940225	0.00107091						MH01g0140200	-1.51192	0.0337466																		MH09t0385700	-0.74574	0.0445726
MH01t0786000	0.955789	0.0159252						MH06g0495200	-1.56612	0.0245039																		MH01t0507100	-0.745555	0.00181006
MH02t0663500	0.956543	0.00877371						MH03g0193100	-1.58538	0.0158039																		MH12t0419000	-0.740328	0.0332484
MH06t0081800	0.961158	2.41639e-05						MH02g0062500	-1.70892	0.039233																		MH07t0351600	-0.738302	0.00968835
MH08t0547700	0.965488	0.001183						MH08g0559300	-1.72014	0.0362954																		MH01t0515200	-0.736318	0.00605108
MH01t0046400	0.969878	0.00407702						MH12g0374400	-1.73631	0.0357945																		MH03t0585100	-0.735235	0.00939692
MH03t0284400	0.980913	0.00505143						MH01g0359400	-1.78692	0.0357733																		MH06t0616100	-0.733775	0.00531807
MH03t0747600	0.981482	0.0355236						MH10g0362900	-1.92249	0.0263447																		MH04t0705900	-0.73006	0.00299702
MH06t0127400	0.985792	0.0334091						MH05g0098200	-2.06954	0.00658544																		MH07t0101900	-0.728859	0.0179435
MH08t0032300	0.9868	0.00882075						MH07g0409000	-2.14717	0.0442594																		MH07t0509600	-0.725036	0.0256931
MH02t0562900	0.989055	0.0240577						MH11g0480500	-2.16491	0.00648727																		MH03t0618200	-0.721846	0.0313114
MH03t0235400	0.990417	0.0116155						MH02g0083800	-2.21557	0.0232245																		MH06t0662500	-0.717955	0.0145995
MH01t0361700	0.993301	0.0321216						MH04g0103200	-2.29521	0.0217613																		MH09t0379900	-0.716939	0.0478069
MH08t0247900	0.994279	0.00101586						MH02g0427400	-2.56624	0.00598495																		MH11t0125600	-0.712182	0.000292251
MH10t0403200	0.995301	0.000112439						MH03g0097900	-2.57854	0.0262322																		MH07t0418300	-0.711746	0.0421246
MH06t0075500	0.997618	0.0133719						MH12g0374100	-2.6569	0.0300396																		MH08t0515400	-0.71088	0.0143136
MH01t0493000	1.00212	0.000455578						MH04g0103300	-2.71242	0.0141313																		MH03t0233700	-0.709859	2.92115e-05
MH01t0673100	1.00869	0.0237456						MH04g0014000	-2.80384	0.00687612																		MH02t0203600	-0.707218	0.0151685
MH01t0536000	1.01057	0.0142207						MH12g0374000	-2.82142	0.0212825																		MH03t0110800	-0.700767	0.00521037
MH04t0701900	1.02943	0.0260433						MH04g0104400	-2.8429	0.0112495																		MH02t0101200	-0.695624	0.0423806
MH06t0045900	1.03074	0.00351523						MH08g0045400	-3.24205	0.00538436																		MH01t0073500	-0.694178	0.0374929
MH05t0449400	1.03611	0.00263051						MH02g0427800	-3.28982	0.0130274																		MH01t0384600	-0.692562	0.00653617
MH10t0362000	1.05683	0.0200914						MH04g0102400	-3.55191	0.00687612																		MH06t0018500	-0.689375	0.0164745
MH02t0673700	1.05914	0.00343486						MH07g0271500	-3.82646	0.00497135																		MH05t0348000	-0.689334	0.0433555
MH06t0100300	1.07083	0.0416772						MH04g0103600	-3.87791	0.00593117																		MH05t0058700	-0.687167	0.035955
MH08t0470000	1.07133	0.0355763						MH10g0431700	-3.88728	3.21651e-05																		MH03t0395000	-0.682706	0.00239169
MH03t0277700	1.08543	0.0114682																										MH04t0681600	-0.682523	0.00152316
MH01t0167100	1.09731	0.0133719																										MH02t0018900	-0.678414	0.0079086
MH03t0022300	1.09817	0.00205827																										MH09t0250800	-0.678081	0.000400024
MH07t0435100	1.10097	0.00040115																										MH01t0522500	-0.676348	0.000715955
MH06t0083400	1.10445	0.000278819																										MH08t0414400	-0.66981	0.0164745
MH02t0527700	1.10451	0.000820745																										MH02t0709600	-0.668204	0.00478863
MH05t0337500	1.13075	0.000437839																										MH02t0361600	-0.667033	0.0373516
MH04t0398200	1.13463	0.00133691																										MH09t0227800	-0.666217	0.0449623
MH05t0535700	1.13958	0.0240325																										MH08t0086700	-0.665654	0.00172968
MH04t0591300	1.14733	0.00766498																										MH02t0557000	-0.664223	0.0177159
MH03t0085800	1.15488	0.0107829																										MH11t0386700	-0.662491	0.0321293
MH03t0541600	1.16739	0.00782478																										MH06t0051800	-0.66017	0.00825599
MH10t0061900	1.17096	0.0381786																										MH02t0105700	-0.658141	0.00284767
MH03t0018100	1.17178	0.000306717																										MH05t0064400	-0.657438	0.00980857
MH03t0022800	1.18966	0.0250722																										MH10t0229100	-0.653303	0.00944799
MH02t0558200	1.19259	0.00232105																										MH05t0363600	-0.651505	0.00285471
MH02t0094700	1.19769	0.00122193																										MH01t0735200	-0.650787	0.0181132
MH10t0313800	1.20184	0.000820745																										MH11t0048400	-0.650785	0.0236818
MH01t0786800	1.21218	0.0107829																										MH01t0799400	-0.649204	0.0104947
MH01t0289900	1.21533	0.00259432																										MH03t0719500	-0.649064	0.00478863
MH06t0395800	1.22739	0.00839276																										MH08t0125500	-0.644162	0.0115902
MH08t0523500	1.26682	0.000820745																										MH02t0500700	-0.643606	0.0138911
MH09t0150900	1.27024	0.00469716																										MH04t0656500	-0.641529	0.0328731
MH01t0125500	1.2799	0.00505143																										MH12t0064500	-0.638149	0.00163753
MH03t0645200	1.28333	0.0251315																										MH03t0623100	-0.637435	0.0476079
MH12t0061700	1.28802	0.00133691																										MH04t0544200	-0.636469	0.0119489
MH03t0658300	1.30332	0.00107091																										MH02t0407300	-0.63318	0.0170008
MH04t0406200	1.30476	0.0243893																										MH05t0011500	-0.632692	0.00245977
MH06t0106300	1.3097	0.00357496																										MH05t0388200	-0.632593	0.00531807
MH07t0484400	1.3127	0.0384217																										MH03t0117100	-0.628125	0.000854463
MH04t0580500	1.31991	0.000356759																										MH09t0093100	-0.625117	0.00576803
MH07t0380900	1.34193	2.41639e-05																										MH04t0518900	-0.62427	0.00516605
MH09t0335400	1.34643	0.0215861																										MH07t0530800	-0.622744	0.0128935
MH10t0294800	1.36338	2.41639e-05																										MH01t0526000	-0.618951	0.0195971
MH07t0425300	1.3818	0.0039695																										MH06t0244000	-0.618725	0.00239169
MH02t0563300	1.43512	0.00782478																										MH06t0185200	-0.617693	0.0110083
MH04t0555700	1.48116	0.000356759																										MH02t0610300	-0.616868	0.0102547
MH04t0608400	1.48661	0.00383473																										MH11t0046200	-0.616114	0.00419196
MH07t0381700	1.49775	0.000477693																										MH01t0636900	-0.61504	0.0448106
MH04t0580900	1.5115	0.000347269																										MH02t0067000	-0.614826	0.0155562
MH01t0137500	1.60119	1.64763e-05																										MH10t0426300	-0.611491	0.030174
MH06t0045000	1.63425	1.64763e-05																										MH03t0177000	-0.610791	0.0199013
MH07t0268800	1.65181	0.00322223																										MH05t0566000	-0.610111	0.00841838
MH01t0157600	1.73121	0.0381339																										MH02t0553900	-0.608316	0.00175288
MH11t0447900	1.77866	0.000768419																										MH08t0011400	-0.608141	0.0105568
MH06t0125900	1.88074	0.00107091																										MH08t0139500	-0.603356	0.00645858
																												MH06t0011900	-0.600332	0.0115806
																												MH01t0454100	-0.598653	0.00158245
																												MH05t0049200	-0.597038	0.000998343
																												MH09t0385900	-0.595615	0.0137793
																												MH01t0185900	-0.593549	0.0252399
																												MH06t0085500	-0.593344	0.00576803
																												MH01t0695000	-0.588497	0.0125086
																												MH08t0062000	-0.586662	0.00152612
																												MH09t0439200	-0.585579	0.0185827
																												MH01t0178100	-0.580907	0.00242846
																												MH12t0168400	-0.580354	0.0255743
																												MH10t0445700	-0.576722	0.00376404
																												MH08t0442500	-0.575205	0.00846322
																												MH08t0102000	-0.574878	0.0279463
																												MH02t0478100	-0.570509	0.029944
																												MH03t0056600	-0.56946	0.00521037
																												MH03t0687800	-0.569248	0.00181556
																												MH03t0655100	-0.567443	0.0155562
																												MH03t0599800	-0.566375	0.0282459
																												MH09t0472900	-0.56398	0.00417344
																												MH03t0693700	-0.563687	0.0145354
																												MH12t0399500	-0.559912	0.0174854
																												MH03t0113500	-0.558943	0.005475
																												MH01t0371300	-0.558586	0.0116094
																												MH01t0807900	-0.557546	0.00872606
																												MH01t0414900	-0.55734	0.00466944
																												MH09t0460000	-0.556947	0.00284767
																												MH03t0060600	-0.556147	0.0429426
																												MH09t0380400	-0.554065	0.0265398
																												MH08t0296000	-0.553966	0.0125086
																												MH09t0184500	-0.549902	0.0358511
																												MH01t0660000	-0.548675	0.0206047
																												MH01t0225800	-0.547067	0.00419196
																												MH02t0010400	-0.546955	0.0183634
																												MH03t0209600	-0.546508	0.0315844
																												MH03t0729300	-0.543568	0.00970976
																												MH02t0601900	-0.538978	0.0053179
																												MH02t0671900	-0.538731	0.012589
																												MH01t0625500	-0.538038	0.00192661
																												MH12t0340400	-0.537462	0.0206047
																												MH03t0154900	-0.536369	0.0123504
																												MH12t0394600	-0.536076	0.000532187
																												MH11t0108900	-0.531922	0.00902177
																												MH06t0688500	-0.530879	0.0491204
																												MH05t0054100	-0.529327	0.0213718
																												MH10t0254100	-0.526957	0.00278044
																												MH05t0147400	-0.52053	0.0221291
																												MH10t0015900	-0.519834	0.0499741
																												MH03t0656500	-0.518746	0.012589
																												MH09t0370500	-0.51842	0.0139048
																												MH11t0523300	-0.518415	0.0292982
																												MH09t0352700	-0.517936	0.0358511
																												MH07t0435500	-0.516206	0.0313114
																												MH11t0104300	-0.515744	0.00202118
																												MH10t0011900	-0.510561	0.0137086
																												MH01t0090000	-0.510066	0.0167498
																												MH10t0283800	-0.5075	0.0173441
																												MH01t0818000	-0.505743	0.0140602
																												MH02t0043300	-0.504214	0.0199748
																												MH11t0518900	-0.502153	0.0233437
																												MH02t0445300	-0.501423	0.0136452
																												MH05t0431600	-0.500137	0.0150682
																												MH07t0363900	0.500143	0.0482633
																												MH08t0405200	0.502877	0.0306977
																												MH07t0040100	0.513032	0.0482993
																												MH01t0707200	0.514957	0.0133451
																												MH12t0405100	0.516296	0.0421246
																												MH07t0366200	0.526963	0.0165898
																												MH02t0220800	0.530627	0.0187485
																												MH11t0163900	0.531149	0.0476469
																												MH03t0020100	0.531786	0.0165898
																												MH02t0519000	0.532588	0.0458194
																												MH08t0474800	0.540172	0.00466944
																												MH07t0433300	0.540244	0.0351117
																												MH07t0117200	0.541323	0.0426476
																												MH12t0435100	0.551204	0.0221017
																												MH06t0678900	0.557282	0.0410178
																												MH03t0332500	0.563308	0.0162697
																												MH10t0446000	0.563469	0.0405696
																												MH07t0178100	0.580382	0.016142
																												MH02t0044500	0.580843	0.0351872
																												MH03t0220100	0.591313	0.0328029
																												MH01t0760300	0.595709	0.0106787
																												MH03t0257100	0.596534	0.0328029
																												MH08t0469700	0.608103	0.0131851
																												MH04t0645100	0.615498	0.04642
																												MH09t0324600	0.61931	0.0313114
																												MH07t0273800	0.64785	0.0371955
																												MH03t0152800	0.64962	0.0415516
																												MH04t0512200	0.649654	0.0318515
																												MH03t0749200	0.657915	0.0226562
																												MH08t0512100	0.659058	0.025537
																												MH01t0661200	0.659775	0.0491204
																												MH08t0530500	0.674664	0.0362947
																												MH04t0485600	0.690913	0.0265398
																												MH09t0398900	0.692322	0.0124321
																												MH03t0224100	0.706786	0.0279463
																												MH05t0370200	0.727345	0.0134428
																												MH01t0805600	0.746871	0.0310698
																												MH01t0707500	0.754752	0.00902001
																												MH02t0093400	0.756849	0.0172987
																												MH01t0781600	0.757834	0.0450203
																												MH01t0475100	0.7834	0.0104347
																												MH03t0680800	0.786893	0.00902001
																												MH01t0189400	0.806654	0.011272
																												MH03t0756000	0.827519	0.0124113
																												MH05t0539200	0.828967	0.0376218
																												MH03t0739700	0.877831	0.0240302
																												MH10t0063100	0.903455	0.00858936
																												MH05t0032800	0.90736	0.0199013
																												MH05t0267100	0.917352	0.00146128
																												MH02t0466600	0.922007	0.00416999
																												MH12t0115200	0.961251	0.0201427
																												MH11t0058400	0.984476	0.0462078
																												MH03t0765300	0.987212	0.028206
																												MH02t0538600	1.03035	0.00624349
																												MH11t0427900	1.03132	0.0206047
																												MH06t0105700	1.03674	0.0422602
																												MH01t0162700	1.06741	0.0433555
																												MH01t0045100	1.08949	0.0059613
																												MH05t0302000	1.10477	0.00194234
																												MH12t0038500	1.12319	0.0177159
																												MH01t0253500	1.15319	0.0325751
																												MH06t0212700	1.19159	0.0370409
																												MH01t0516600	1.19255	0.00239169
																												MH05t0535500	1.19256	0.0263977
																												MH10t0390600	1.3099	0.00185945
																												MH12t0296900	1.31532	0.00968835
																												MH02t0034300	1.36795	0.0177159
																												MH06t0610800	1.39312	0.030174
																												MH07t0536300	1.47072	0.00417344
																												MH03t0660400	1.86257	0.0282459
																												MH01t0464500	2.52188	0.0402204
