## Supplemental Table 3 for "Warm nights disrupt global transcriptional rhythms in field-grown rice panicles"

### Sheet: Dawn_MapMan
MapMan Terms	P-Value	Adjusted P-Value	Fold Enrichment	Enrichment Direction	Total In Reference	Annotated In Reference	Total In Test	Annotated In Test	Genes With Annotation
29 - protein	6.74016e-07	5.6168e-05	2.02747	Over	55987	7732	175	49	LOC_Os01g44210 | LOC_Os11g34940 | LOC_Os04g27860 | LOC_Os11g41610 | LOC_Os02g56990 | LOC_Os03g29460 | LOC_Os04g50700 | LOC_Os05g46490 | LOC_Os08g15170 | LOC_Os10g09930 | LOC_Os12g42260 | LOC_Os02g38210 | LOC_Os01g70790 | LOC_Os12g25210 | LOC_Os01g57480 | LOC_Os02g54360 | LOC_Os02g55150 | LOC_Os03g05300 | LOC_Os03g22580 | LOC_Os04g40600 | LOC_Os05g41220 | LOC_Os07g32380 | LOC_Os07g37840 | LOC_Os02…
2.2.2 - major CHO metabolism.degradation.starch	1.58887e-05	0.000968296	16.1579	Over	55987	99	175	5	LOC_Os01g61010 | LOC_Os02g03690 | LOC_Os01g52790 | LOC_Os03g02190 | LOC_Os03g49480
2 - major CHO metabolism	1.93659e-05	0.000968296	7.12926	Over	55987	359	175	8	LOC_Os03g08600 | LOC_Os04g50700 | LOC_Os10g42190 | LOC_Os01g61010 | LOC_Os02g03690 | LOC_Os01g52790 | LOC_Os03g02190 | LOC_Os03g49480
2.2 - major CHO metabolism.degradation	3.83133e-05	0.00159639	7.74907	Over	55987	289	175	7	LOC_Os04g50700 | LOC_Os10g42190 | LOC_Os01g61010 | LOC_Os02g03690 | LOC_Os01g52790 | LOC_Os03g02190 | LOC_Os03g49480
34 - transport	0.000184725	0.00659731	2.54974	Over	55987	2384	175	19	LOC_Os02g07750 | LOC_Os03g10090 | LOC_Os02g55150 | LOC_Os03g18550 | LOC_Os09g10340 | LOC_Os10g39400 | LOC_Os01g31940 | LOC_Os02g52130 | LOC_Os09g26900 | LOC_Os02g54360 | LOC_Os07g37840 | LOC_Os10g29470 | LOC_Os01g47460 | LOC_Os01g08020 | LOC_Os03g05290 | LOC_Os02g47230 | LOC_Os06g04150 | LOC_Os05g13780 | LOC_Os08g34150
29.5 - protein.degradation	0.000800921	0.020023	2.15128	Over	55987	3123	175	21	LOC_Os07g32560 | LOC_Os12g40550 | LOC_Os11g15520 | LOC_Os02g32520 | LOC_Os05g45750 | LOC_Os08g42910 | LOC_Os06g03940 | LOC_Os09g26260 | LOC_Os02g47200 | LOC_Os01g27720 | LOC_Os02g42200 | LOC_Os06g19400 | LOC_Os06g40650 | LOC_Os08g38060 | LOC_Os09g10340 | LOC_Os09g22540 | LOC_Os10g32680 | LOC_Os01g57480 | LOC_Os02g52130 | LOC_Os05g18660 | LOC_Os05g30190
16 - secondary metabolism	0.00119963	0.0266767	3.013	Over	55987	1168	175	11	LOC_Os01g58790 | LOC_Os11g07060 | LOC_Os01g02020 | LOC_Os02g09940 | LOC_Os10g29470 | LOC_Os01g61010 | LOC_Os10g39400 | LOC_Os09g07460 | LOC_Os07g23150 | LOC_Os11g38650 | LOC_Os04g42690
26 - misc	0.00128048	0.0266767	1.98927	Over	55987	3699	175	23	LOC_Os08g37874 | LOC_Os09g26260 | LOC_Os01g08020 | LOC_Os02g09510 | LOC_Os03g08600 | LOC_Os04g42690 | LOC_Os07g32380 | LOC_Os10g37850 | LOC_Os11g38650 | LOC_Os03g45710 | LOC_Os11g32260 | LOC_Os05g43690 | LOC_Os01g71380 | LOC_Os07g23150 | LOC_Os05g13780 | LOC_Os10g32680 | LOC_Os10g39400 | LOC_Os01g52790 | LOC_Os02g36150 | LOC_Os09g10340 | LOC_Os01g57480 | LOC_Os09g07460 | LOC_Os07g38290
29.2 - protein.synthesis	0.00177537	0.0341418	2.70932	Over	55987	1417	175	12	LOC_Os01g44210 | LOC_Os11g34940 | LOC_Os04g27860 | LOC_Os11g41610 | LOC_Os02g56990 | LOC_Os03g29460 | LOC_Os04g50700 | LOC_Os05g46490 | LOC_Os08g15170 | LOC_Os10g09930 | LOC_Os12g42260 | LOC_Os02g38210

### Sheet: 3.5H_MapMan
No Enrichment

### Sheet: 7H_MapMan
MapMan Terms	P-Value	Adjusted P-Value	Fold Enrichment	Enrichment Direction	Total In Reference	Annotated In Reference	Total In Test	Annotated In Test	Genes With Annotation
29 - protein	3.15324e-10	2.86944e-08	2.41365	Over	55987	7732	159	53	LOC_Os07g06940 | LOC_Os11g39670 | LOC_Os06g01400 | LOC_Os12g34860 | LOC_Os03g05806 | LOC_Os03g15870 | LOC_Os11g41610 | LOC_Os01g04130 | LOC_Os02g08310 | LOC_Os03g04169 | LOC_Os03g09060 | LOC_Os04g50204 | LOC_Os07g38300 | LOC_Os10g35010 | LOC_Os01g43580 | LOC_Os01g65380 | LOC_Os02g06340 | LOC_Os02g50910 | LOC_Os01g31800 | LOC_Os01g54350 | LOC_Os03g03720 | LOC_Os03g63910 | LOC_Os08g44420 | LOC_Os01…
27.3 - RNA.regulation of transcription	0.0070676	0.0454412	1.65793	Over	55987	5522	159	26	LOC_Os07g40120 | LOC_Os11g38030 | LOC_Os02g47360 | LOC_Os02g54730 | LOC_Os03g49220 | LOC_Os01g11910 | LOC_Os02g12790 | LOC_Os04g55050 | LOC_Os07g02810 | LOC_Os12g41860 | LOC_Os02g02390 | LOC_Os01g12860 | LOC_Os08g41940 | LOC_Os02g01380 | LOC_Os02g08310 | LOC_Os03g55164 | LOC_Os02g55570 | LOC_Os02g15750 | LOC_Os01g09450 | LOC_Os06g20320 | LOC_Os09g27060 | LOC_Os09g27420 | LOC_Os03g45400 | LOC_Os09…
26 - misc	0.0042496	0.0387105	1.90386	Over	55987	3699	159	20	LOC_Os02g55570 | LOC_Os03g15050 | LOC_Os03g49220 | LOC_Os02g57760 | LOC_Os12g09770 | LOC_Os04g30420 | LOC_Os07g02810 | LOC_Os08g41990 | LOC_Os02g06340 | LOC_Os03g06139 | LOC_Os08g30770 | LOC_Os03g19080 | LOC_Os04g10160 | LOC_Os06g30640 | LOC_Os01g16450 | LOC_Os03g63910 | LOC_Os08g36790 | LOC_Os04g10000 | LOC_Os02g15750 | LOC_Os03g19510
29.5 - protein.degradation	0.00776895	0.0471316	1.91676	Over	55987	3123	159	17	LOC_Os01g04900 | LOC_Os01g52750 | LOC_Os03g52390 | LOC_Os07g40120 | LOC_Os03g19510 | LOC_Os04g52100 | LOC_Os02g43930 | LOC_Os04g53490 | LOC_Os05g42100 | LOC_Os02g54710 | LOC_Os03g64140 | LOC_Os08g05560 | LOC_Os08g41990 | LOC_Os09g25900 | LOC_Os02g49870 | LOC_Os01g56400 | LOC_Os02g55570
34 - transport	0.00130428	0.0164753	2.36322	Over	55987	2384	159	16	LOC_Os02g09150 | LOC_Os02g54730 | LOC_Os12g39080 | LOC_Os01g43460 | LOC_Os04g52310 | LOC_Os02g06340 | LOC_Os06g01990 | LOC_Os01g56400 | LOC_Os03g06139 | LOC_Os08g30770 | LOC_Os11g05700 | LOC_Os11g37700 | LOC_Os12g13720 | LOC_Os06g04150 | LOC_Os01g65380 | LOC_Os09g31478
17 - hormone metabolism	0.00117078	0.0162454	2.69903	Over	55987	1696	159	13	LOC_Os08g36790 | LOC_Os09g31478 | LOC_Os03g09880 | LOC_Os06g30440 | LOC_Os11g05050 | LOC_Os01g73450 | LOC_Os01g01390 | LOC_Os03g16400 | LOC_Os01g70930 | LOC_Os03g05806 | LOC_Os01g16450 | LOC_Os04g09900 | LOC_Os04g10060
1 - PS	4.78376e-06	0.000261193	5.65447	Over	55987	685	159	11	LOC_Os01g43070 | LOC_Os07g36080 | LOC_Os01g25880 | LOC_Os03g52390 | LOC_Os03g56670 | LOC_Os04g51300 | LOC_Os02g09150 | LOC_Os03g03720 | LOC_Os05g50980 | LOC_Os06g02380 | LOC_Os12g17910
31 - cell	0.00302608	0.0317739	2.66941	Over	55987	1451	159	11	LOC_Os01g43580 | LOC_Os02g50910 | LOC_Os02g55630 | LOC_Os03g06139 | LOC_Os04g17700 | LOC_Os04g50204 | LOC_Os08g44420 | LOC_Os12g43340 | LOC_Os07g38300 | LOC_Os01g02080 | LOC_Os06g31190
16 - secondary metabolism	0.00196212	0.0223191	3.01472	Over	55987	1168	159	10	LOC_Os03g09060 | LOC_Os07g43370 | LOC_Os04g09900 | LOC_Os04g10060 | LOC_Os04g50204 | LOC_Os01g31800 | LOC_Os02g57760 | LOC_Os12g09770 | LOC_Os03g20700 | LOC_Os01g70930
31.1 - cell.organisation	0.000941139	0.0162454	4.01848	Over	55987	701	159	8	LOC_Os01g43580 | LOC_Os02g50910 | LOC_Os02g55630 | LOC_Os03g06139 | LOC_Os04g17700 | LOC_Os04g50204 | LOC_Os08g44420 | LOC_Os12g43340
29.6 - protein.folding	2.60899e-07	1.78064e-05	16.5425	Over	55987	149	159	7	LOC_Os06g02380 | LOC_Os06g20320 | LOC_Os07g30800 | LOC_Os08g29370 | LOC_Os08g36140 | LOC_Os10g41710 | LOC_Os12g17910
34.16 - transport.ABC transporters and multidrug resistance systems	7.04169e-05	0.00213598	8.76646	Over	55987	241	159	6	LOC_Os01g56400 | LOC_Os03g06139 | LOC_Os08g30770 | LOC_Os11g05700 | LOC_Os11g37700 | LOC_Os12g13720
19 - tetrapyrrole synthesis	0.000305191	0.00833173	6.68581	Over	55987	316	159	6	LOC_Os04g55050 | LOC_Os08g41990 | LOC_Os03g20700 | LOC_Os06g04150 | LOC_Os03g22780 | LOC_Os10g35370
1.3 - PS.calvin cycle	3.21077e-05	0.0014609	13.973	Over	55987	126	159	5	LOC_Os02g09150 | LOC_Os03g03720 | LOC_Os05g50980 | LOC_Os06g02380 | LOC_Os12g17910
29.1 - protein.aa activation	6.69256e-05	0.00213598	11.9769	Over	55987	147	159	5	LOC_Os07g06940 | LOC_Os11g39670 | LOC_Os06g01400 | LOC_Os12g34860 | LOC_Os03g05806
16.1 - secondary metabolism.isoprenoids	0.00406529	0.0387105	4.81038	Over	55987	366	159	5	LOC_Os03g09060 | LOC_Os07g43370 | LOC_Os04g09900 | LOC_Os04g10060 | LOC_Os04g50204

### Sheet: 10.5H_MapMan
No Enrichment

### Sheet: Dusk_MapMan
No Enrichment

### Sheet: 14H_MapMan
No Enrichment

### Sheet: 17.5H_MapMan
MapMan Terms	P-Value	Adjusted P-Value	Fold Enrichment	Enrichment Direction	Total In Reference	Annotated In Reference	Total In Test	Annotated In Test	Genes With Annotation
29 - protein	2.05563e-05	0.00107578	2.21039	Over	55987	7732	95	29	LOC_Os03g11220 | LOC_Os03g14990 | LOC_Os06g48350 | LOC_Os07g48602 | LOC_Os09g28000 | LOC_Os02g58139 | LOC_Os01g12800 | LOC_Os01g74610 | LOC_Os03g17700 | LOC_Os04g59520 | LOC_Os12g41200 | LOC_Os01g60700 | LOC_Os07g38810 | LOC_Os08g10260 | LOC_Os08g10290 | LOC_Os09g39620 | LOC_Os11g35410 | LOC_Os04g55230 | LOC_Os02g32520 | LOC_Os01g43480 | LOC_Os09g07900 | LOC_Os12g24080 | LOC_Os02g46450 | LOC_Os02…
20 - stress	0.00017663	0.00693273	3.06832	Over	55987	2689	95	14	LOC_Os02g10900 | LOC_Os03g05880 | LOC_Os08g10260 | LOC_Os12g10180 | LOC_Os01g06920 | LOC_Os02g07750 | LOC_Os11g35410 | LOC_Os01g59610 | LOC_Os02g32520 | LOC_Os07g38810 | LOC_Os03g09840 | LOC_Os03g11220 | LOC_Os09g07900 | LOC_Os12g24080
30.2.11 - signalling.receptor kinases.leucine rich repeat XI	0.000693896	0.0175924	7.18703	Over	55987	410	95	5	LOC_Os01g60700 | LOC_Os02g04540 | LOC_Os03g05880 | LOC_Os05g34270 | LOC_Os11g35410
20.1.7 - stress.biotic.PR-proteins	0.000931755	0.0182857	6.72759	Over	55987	438	95	5	LOC_Os01g06920 | LOC_Os02g07750 | LOC_Os03g05880 | LOC_Os11g35410 | LOC_Os01g59610
33.99 - development.unspecified	0.00240503	0.0419544	3.42638	Over	55987	1376	95	8	LOC_Os01g60700 | LOC_Os02g03220 | LOC_Os02g58139 | LOC_Os03g04070 | LOC_Os03g11220 | LOC_Os03g35340 | LOC_Os07g48602 | LOC_Os11g35410
30 - signalling	0.00267891	0.0420588	2.16122	Over	55987	4363	95	16	LOC_Os08g10260 | LOC_Os09g17760 | LOC_Os08g40250 | LOC_Os11g35410 | LOC_Os08g10290 | LOC_Os05g34270 | LOC_Os01g60700 | LOC_Os02g04540 | LOC_Os03g05880 | LOC_Os03g35340 | LOC_Os07g38810 | LOC_Os04g56110 | LOC_Os02g20970 | LOC_Os05g02940 | LOC_Os08g34950 | LOC_Os03g17700
30.2 - signalling.receptor kinases	0.00297389	0.0424455	2.50426	Over	55987	2824	95	12	LOC_Os08g10260 | LOC_Os09g17760 | LOC_Os08g40250 | LOC_Os11g35410 | LOC_Os08g10290 | LOC_Os05g34270 | LOC_Os01g60700 | LOC_Os02g04540 | LOC_Os03g05880 | LOC_Os03g35340 | LOC_Os07g38810 | LOC_Os04g56110
29.4.1.57 - protein.postranslational modification.kinase.receptor like cytoplasmatic kinase VII	0.00358938	0.0469611	4.09736	Over	55987	863	95	6	LOC_Os01g60700 | LOC_Os07g38810 | LOC_Os08g10260 | LOC_Os08g10290 | LOC_Os09g39620 | LOC_Os11g35410

### Sheet: 23H_MapMan
MapMan Terms	P-Value	Adjusted P-Value	Fold Enrichment	Enrichment Direction	Total In Reference	Annotated In Reference	Total In Test	Annotated In Test	Genes With Annotation
29 - protein	5.73763e-12	5.52725e-10	2.19764	Over	55987	7732	257	78	LOC_Os02g44132 | LOC_Os03g51140 | LOC_Os03g55930 | LOC_Os01g47330 | LOC_Os01g17150 | LOC_Os10g42860 | LOC_Os01g03870 | LOC_Os02g39550 | LOC_Os03g11220 | LOC_Os03g14990 | LOC_Os10g42439 | LOC_Os01g22230 | LOC_Os05g05240 | LOC_Os12g38110 | LOC_Os05g05950 | LOC_Os05g34880 | LOC_Os11g29200 | LOC_Os03g51430 | LOC_Os08g21561 | LOC_Os01g03820 | LOC_Os01g57480 | LOC_Os01g59750 | LOC_Os01g73514 | LOC_Os01…
27 - RNA	0.000126422	0.00308624	1.59908	Over	55987	8174	257	60	LOC_Os05g25640 | LOC_Os01g72820 | LOC_Os06g07080 | LOC_Os10g21910 | LOC_Os11g40510 | LOC_Os03g11470 | LOC_Os11g13420 | LOC_Os01g68120 | LOC_Os02g39550 | LOC_Os04g43050 | LOC_Os01g34350 | LOC_Os05g05860 | LOC_Os05g30970 | LOC_Os12g39070 | LOC_Os01g64680 | LOC_Os03g07220 | LOC_Os03g21780 | LOC_Os03g15780 | LOC_Os05g34880 | LOC_Os10g42860 | LOC_Os02g45200 | LOC_Os11g10060 | LOC_Os01g54370 | LOC_Os12…
27.3 - RNA.regulation of transcription	0.000419971	0.00697031	1.69639	Over	55987	5522	257	43	LOC_Os01g64680 | LOC_Os03g07220 | LOC_Os03g21780 | LOC_Os03g15780 | LOC_Os05g34880 | LOC_Os10g42860 | LOC_Os02g45200 | LOC_Os11g10060 | LOC_Os01g54370 | LOC_Os12g38490 | LOC_Os03g56110 | LOC_Os05g48820 | LOC_Os02g18810 | LOC_Os12g17080 | LOC_Os09g37930 | LOC_Os02g37050 | LOC_Os11g03300 | LOC_Os07g48820 | LOC_Os03g63090 | LOC_Os06g41990 | LOC_Os02g02050 | LOC_Os02g46450 | LOC_Os05g33210 | LOC_Os06…
30 - signalling	0.000107016	0.00308624	1.89737	Over	55987	4363	257	38	LOC_Os05g04584 | LOC_Os01g60280 | LOC_Os01g63280 | LOC_Os07g38070 | LOC_Os06g16300 | LOC_Os11g31530 | LOC_Os09g17760 | LOC_Os08g40250 | LOC_Os02g04540 | LOC_Os03g21780 | LOC_Os10g32990 | LOC_Os07g31490 | LOC_Os11g03840 | LOC_Os04g53210 | LOC_Os01g57480 | LOC_Os03g35340 | LOC_Os07g38810 | LOC_Os10g07440 | LOC_Os11g10280 | LOC_Os09g28570 | LOC_Os01g03820 | LOC_Os02g39550 | LOC_Os05g02940 | LOC_Os05…
29.5 - protein.degradation	1.98207e-05	0.000954697	2.23219	Over	55987	3123	257	32	LOC_Os02g58340 | LOC_Os06g41990 | LOC_Os09g29950 | LOC_Os10g28020 | LOC_Os12g10640 | LOC_Os11g15520 | LOC_Os01g58890 | LOC_Os03g54130 | LOC_Os07g09060 | LOC_Os08g42910 | LOC_Os01g51920 | LOC_Os10g30580 | LOC_Os01g68940 | LOC_Os02g01170 | LOC_Os09g07900 | LOC_Os12g24080 | LOC_Os01g53800 | LOC_Os02g46450 | LOC_Os03g15780 | LOC_Os03g64140 | LOC_Os06g03580 | LOC_Os07g46700 | LOC_Os08g36980 | LOC_Os11…
29.4 - protein.postranslational modification	6.38132e-06	0.000454784	2.55006	Over	55987	2392	257	28	LOC_Os01g03820 | LOC_Os01g57480 | LOC_Os01g59750 | LOC_Os01g73514 | LOC_Os01g74610 | LOC_Os02g18810 | LOC_Os02g32610 | LOC_Os02g55150 | LOC_Os03g22580 | LOC_Os03g43440 | LOC_Os04g39540 | LOC_Os05g05240 | LOC_Os05g32570 | LOC_Os07g30020 | LOC_Os08g40570 | LOC_Os10g33874 | LOC_Os12g17080 | LOC_Os01g60280 | LOC_Os01g63280 | LOC_Os07g38070 | LOC_Os02g30900 | LOC_Os03g21780 | LOC_Os06g04880 | LOC_Os07…
20 - stress	0.000128148	0.00308624	2.18739	Over	55987	2689	257	27	LOC_Os02g10900 | LOC_Os02g48640 | LOC_Os06g04880 | LOC_Os03g48370 | LOC_Os04g57130 | LOC_Os11g10770 | LOC_Os12g10180 | LOC_Os12g10710 | LOC_Os01g57870 | LOC_Os12g32670 | LOC_Os01g06920 | LOC_Os05g04584 | LOC_Os02g01170 | LOC_Os02g03570 | LOC_Os06g46240 | LOC_Os07g31490 | LOC_Os07g38810 | LOC_Os07g45064 | LOC_Os07g47990 | LOC_Os08g23700 | LOC_Os08g36980 | LOC_Os10g42439 | LOC_Os03g11220 | LOC_Os06…
34 - transport	0.0016143	0.0160873	2.01034	Over	55987	2384	257	22	LOC_Os03g20949 | LOC_Os05g02940 | LOC_Os01g16260 | LOC_Os02g13560 | LOC_Os10g42830 | LOC_Os01g11160 | LOC_Os02g55150 | LOC_Os04g35540 | LOC_Os11g05690 | LOC_Os06g09170 | LOC_Os08g32650 | LOC_Os06g43120 | LOC_Os06g01990 | LOC_Os01g07870 | LOC_Os04g13210 | LOC_Os08g36980 | LOC_Os10g30610 | LOC_Os11g04460 | LOC_Os03g51430 | LOC_Os06g02130 | LOC_Os10g11354 | LOC_Os12g17080
29.5.11 - protein.degradation.ubiquitin	0.000872065	0.0109577	2.15691	Over	55987	2121	257	21	LOC_Os01g68940 | LOC_Os02g01170 | LOC_Os09g07900 | LOC_Os12g24080 | LOC_Os01g53800 | LOC_Os02g46450 | LOC_Os03g15780 | LOC_Os03g64140 | LOC_Os06g03580 | LOC_Os07g46700 | LOC_Os08g36980 | LOC_Os11g05690 | LOC_Os01g50840 | LOC_Os01g57480 | LOC_Os05g05240 | LOC_Os06g02130 | LOC_Os11g34460 | LOC_Os07g15490 | LOC_Os01g56800 | LOC_Os01g47800 | LOC_Os10g30580
29.5.11.4 - protein.degradation.ubiquitin.E3	0.00228543	0.0219115	2.19008	Over	55987	1691	257	17	LOC_Os02g01170 | LOC_Os09g07900 | LOC_Os12g24080 | LOC_Os01g53800 | LOC_Os02g46450 | LOC_Os03g15780 | LOC_Os03g64140 | LOC_Os06g03580 | LOC_Os07g46700 | LOC_Os08g36980 | LOC_Os11g05690 | LOC_Os01g50840 | LOC_Os01g57480 | LOC_Os05g05240 | LOC_Os06g02130 | LOC_Os11g34460 | LOC_Os07g15490
20.2 - stress.abiotic	6.69222e-05	0.00214895	3.28414	Over	55987	995	257	15	LOC_Os02g01170 | LOC_Os02g03570 | LOC_Os06g46240 | LOC_Os07g31490 | LOC_Os07g38810 | LOC_Os07g45064 | LOC_Os07g47990 | LOC_Os08g23700 | LOC_Os08g36980 | LOC_Os10g42439 | LOC_Os03g11220 | LOC_Os06g09170 | LOC_Os09g07900 | LOC_Os12g24080 | LOC_Os01g11160
29.4.1.57 - protein.postranslational modification.kinase.receptor like cytoplasmatic kinase VII	0.00235037	0.0219115	2.77674	Over	55987	863	257	11	LOC_Os01g60280 | LOC_Os01g63280 | LOC_Os02g30900 | LOC_Os03g21780 | LOC_Os06g04880 | LOC_Os07g38070 | LOC_Os07g38810 | LOC_Os09g39620 | LOC_Os11g03840 | LOC_Os11g10280 | LOC_Os12g40419
29.4.1 - protein.postranslational modification.kinase	0.00524	0.0414086	2.49358	Over	55987	961	257	11	LOC_Os01g60280 | LOC_Os01g63280 | LOC_Os07g38070 | LOC_Os02g30900 | LOC_Os03g21780 | LOC_Os06g04880 | LOC_Os07g38810 | LOC_Os09g39620 | LOC_Os11g03840 | LOC_Os11g10280 | LOC_Os12g40419
35.1 - not assigned.no ontology	0.000680087	0.00935929	3.49676	Over	55987	623	257	10	LOC_Os01g19760 | LOC_Os01g37120 | LOC_Os02g06720 | LOC_Os03g15350 | LOC_Os03g27019 | LOC_Os03g60170 | LOC_Os05g01360 | LOC_Os05g27100 | LOC_Os07g45160 | LOC_Os10g41030
27.1 - RNA.processing	0.0013251	0.0143846	3.19895	Over	55987	681	257	10	LOC_Os05g25640 | LOC_Os01g72820 | LOC_Os06g07080 | LOC_Os10g21910 | LOC_Os11g40510 | LOC_Os03g11470 | LOC_Os11g13420 | LOC_Os01g68120 | LOC_Os02g39550 | LOC_Os04g43050
20.2.1 - stress.abiotic.heat	5.36778e-05	0.00193911	4.80901	Over	55987	453	257	10	LOC_Os02g01170 | LOC_Os02g03570 | LOC_Os06g46240 | LOC_Os07g31490 | LOC_Os07g38810 | LOC_Os07g45064 | LOC_Os07g47990 | LOC_Os08g23700 | LOC_Os08g36980 | LOC_Os10g42439
26.16 - misc.myrosinases-lectin-jacalin	0.000415527	0.00697031	6.31444	Over	55987	207	257	6	LOC_Os01g57480 | LOC_Os03g11220 | LOC_Os03g43440 | LOC_Os07g38810 | LOC_Os11g03840 | LOC_Os11g10280
11.1 - lipid metabolism.FA synthesis and FA elongation	0.00362852	0.031777	4.12331	Over	55987	317	257	6	LOC_Os10g21910 | LOC_Os04g57850 | LOC_Os12g17080 | LOC_Os03g64140 | LOC_Os09g17760 | LOC_Os03g49800
34.16 - transport.ABC transporters and multidrug resistance systems	0.00530145	0.0414086	4.51967	Over	55987	241	257	5	LOC_Os01g07870 | LOC_Os01g16260 | LOC_Os04g13210 | LOC_Os08g36980 | LOC_Os10g30610
