## Supplemental Data 1 for "Warm nights disrupt global transcriptional rhythms in field-grown rice panicles"

### Sheet: NNT_cycling_only_mapman
MapMan Terms	P-Value	Adjusted P-Value	Fold Enrichment	Enrichment Direction	Total In Reference	Annotated In Reference	Total In Test	Annotated In Test	Genes With Annotation
29 - protein	1.79701e-16	4.00135e-14	1.38867	Over	21064	4561	1593	479	LOC_Os01g03750 | LOC_Os01g54020 | LOC_Os02g42230 | LOC_Os03g21980 | LOC_Os03g58820 | LOC_Os04g02730 | LOC_Os07g09400 | LOC_Os07g34598 | LOC_Os08g17294 | LOC_Os09g29420 | LOC_Os12g35570 | LOC_Os07g47860 | LOC_Os02g41470 | LOC_Os06g13660 | LOC_Os03g10190 | LOC_Os01g06020 | LOC_Os02g44330 | LOC_Os03g26440 | LOC_Os05g19954 | LOC_Os08g40860 | LOC_Os07g07060 | LOC_Os03g51140 | LOC_Os02g05440 | LOC_Os02…
29.2 - protein.synthesis	1.55496e-12	2.10247e-10	1.90202	Over	21064	869	1593	125	LOC_Os03g51140 | LOC_Os02g05440 | LOC_Os02g08130 | LOC_Os08g02460 | LOC_Os10g30910 | LOC_Os07g46440 | LOC_Os04g59494 | LOC_Os06g35470 | LOC_Os01g14830 | LOC_Os05g48050 | LOC_Os01g42980 | LOC_Os11g04370 | LOC_Os05g05560 | LOC_Os07g10300 | LOC_Os02g06640 | LOC_Os05g42424 | LOC_Os01g12090 | LOC_Os08g40610 | LOC_Os08g27090 | LOC_Os11g37510 | LOC_Os08g21840 | LOC_Os01g62210 | LOC_Os02g53790 | LOC_Os08…
27 - RNA	1.57371e-12	2.10247e-10	1.35553	Over	21064	4097	1593	420	LOC_Os01g07310 | LOC_Os01g08850 | LOC_Os01g25530 | LOC_Os01g35040 | LOC_Os01g44394 | LOC_Os02g30624 | LOC_Os03g03930 | LOC_Os03g29740 | LOC_Os03g54770 | LOC_Os03g60750 | LOC_Os04g18010 | LOC_Os04g32490 | LOC_Os04g42990 | LOC_Os05g46570 | LOC_Os06g19660 | LOC_Os07g41790 | LOC_Os08g05530 | LOC_Os08g08830 | LOC_Os08g22354 | LOC_Os09g23380 | LOC_Os09g38390 | LOC_Os10g35200 | LOC_Os12g09120 | LOC_Os01…
29.2.1 - protein.synthesis.ribosomal protein	9.27804e-10	9.27363e-08	2.3627	Over	21064	319	1593	57	LOC_Os02g05440 | LOC_Os02g08130 | LOC_Os08g02460 | LOC_Os10g30910 | LOC_Os07g46440 | LOC_Os04g59494 | LOC_Os06g35470 | LOC_Os01g14830 | LOC_Os05g48050 | LOC_Os01g42980 | LOC_Os11g04370 | LOC_Os05g05560 | LOC_Os07g10300 | LOC_Os02g06640 | LOC_Os05g42424 | LOC_Os01g12090 | LOC_Os08g40610 | LOC_Os08g27090 | LOC_Os11g37510 | LOC_Os08g21840 | LOC_Os01g62210 | LOC_Os02g53790 | LOC_Os08g01859 | LOC_Os03…
29.2.2 - protein.synthesis.ribosome biogenesis	9.71787e-10	9.27363e-08	2.02649	Over	21064	522	1593	80	LOC_Os01g12090 | LOC_Os01g13080 | LOC_Os01g14790 | LOC_Os01g14830 | LOC_Os01g19840 | LOC_Os01g47660 | LOC_Os01g52490 | LOC_Os01g68320 | LOC_Os01g68830 | LOC_Os02g02130 | LOC_Os02g03460 | LOC_Os02g05510 | LOC_Os02g06640 | LOC_Os02g07260 | LOC_Os02g11940 | LOC_Os02g16600 | LOC_Os02g21650 | LOC_Os02g30140 | LOC_Os02g33140 | LOC_Os02g40490 | LOC_Os02g47170 | LOC_Os02g49620 | LOC_Os02g51150 | LOC_Os02…
35.1 - not assigned.no ontology	1.86095e-08	1.5539e-06	2.04861	Over	21064	426	1593	66	LOC_Os01g16146 | LOC_Os01g22390 | LOC_Os01g23640 | LOC_Os01g27990 | LOC_Os01g29409 | LOC_Os01g37120 | LOC_Os01g49060 | LOC_Os01g49310 | LOC_Os01g52400 | LOC_Os01g63250 | LOC_Os01g65720 | LOC_Os01g73560 | LOC_Os02g06720 | LOC_Os02g09340 | LOC_Os02g14290 | LOC_Os02g15280 | LOC_Os02g20270 | LOC_Os02g37930 | LOC_Os02g49780 | LOC_Os02g57780 | LOC_Os03g11460 | LOC_Os03g15900 | LOC_Os03g16874 | LOC_Os03…
29.2.1.1 - protein.synthesis.ribosomal protein.prokaryotic	1.98875e-07	1.4761e-05	3.06959	Over	21064	112	1593	26	LOC_Os02g05440 | LOC_Os02g08130 | LOC_Os08g02460 | LOC_Os10g30910 | LOC_Os07g46440 | LOC_Os04g59494 | LOC_Os06g35470 | LOC_Os01g14830 | LOC_Os05g48050 | LOC_Os01g42980 | LOC_Os11g04370 | LOC_Os05g05560 | LOC_Os07g10300 | LOC_Os02g06640 | LOC_Os05g42424 | LOC_Os01g12090 | LOC_Os08g40610 | LOC_Os08g27090 | LOC_Os11g37510 | LOC_Os08g21840 | LOC_Os01g62210 | LOC_Os02g53790 | LOC_Os08g01859 | LOC_Os03…
27.3 - RNA.regulation of transcription	2.61396e-07	1.74613e-05	1.29279	Over	21064	3273	1593	320	LOC_Os01g63400 | LOC_Os02g03970 | LOC_Os02g43080 | LOC_Os02g58300 | LOC_Os05g28720 | LOC_Os07g41260 | LOC_Os07g46730 | LOC_Os08g20610 | LOC_Os08g24400 | LOC_Os10g34370 | LOC_Os12g37550 | LOC_Os01g61680 | LOC_Os01g61780 | LOC_Os01g68060 | LOC_Os02g11940 | LOC_Os02g21650 | LOC_Os02g49620 | LOC_Os02g58020 | LOC_Os03g14690 | LOC_Os03g55850 | LOC_Os04g48820 | LOC_Os05g25060 | LOC_Os05g33390 | LOC_Os05…
31 - cell	9.69127e-07	5.88524e-05	1.58099	Over	21064	920	1593	110	LOC_Os01g15790 | LOC_Os01g40200 | LOC_Os01g46350 | LOC_Os01g60040 | LOC_Os01g61680 | LOC_Os01g64630 | LOC_Os01g65800 | LOC_Os01g72790 | LOC_Os02g03840 | LOC_Os02g38480 | LOC_Os02g44690 | LOC_Os02g51750 | LOC_Os02g55150 | LOC_Os02g56530 | LOC_Os02g57190 | LOC_Os03g02550 | LOC_Os03g03880 | LOC_Os03g05300 | LOC_Os03g15240 | LOC_Os03g17700 | LOC_Os03g24860 | LOC_Os03g35340 | LOC_Os03g46440 | LOC_Os03…
29.2.1.2 - protein.synthesis.ribosomal protein.eukaryotic	3.44711e-06	0.000191889	2.42549	Over	21064	169	1593	31	LOC_Os07g41750 | LOC_Os08g02400 | LOC_Os02g33140 | LOC_Os03g01900 | LOC_Os08g27090 | LOC_Os03g14530 | LOC_Os03g46490 | LOC_Os01g52490 | LOC_Os08g44480 | LOC_Os03g08440 | LOC_Os04g51630 | LOC_Os09g31180 | LOC_Os05g07700 | LOC_Os04g50990 | LOC_Os10g32920 | LOC_Os12g05430 | LOC_Os01g19840 | LOC_Os05g28750 | LOC_Os08g39500 | LOC_Os02g02130 | LOC_Os03g13800 | LOC_Os07g44230 | LOC_Os08g02340 | LOC_Os01…
35.1.5 - not assigned.no ontology.pentatricopeptide (PPR) repeat-containing protein	1.59512e-05	0.000819647	7.12	Over	21064	13	1593	7	LOC_Os05g05320 | LOC_Os07g08120 | LOC_Os07g27180 | LOC_Os07g40800 | LOC_Os10g36250 | LOC_Os11g03200 | LOC_Os11g37520
31.4 - cell.vesicle transport	2.00557e-05	0.000956942	2.11324	Over	21064	219	1593	35	LOC_Os01g17430 | LOC_Os01g24950 | LOC_Os01g25320 | LOC_Os01g43250 | LOC_Os01g61180 | LOC_Os01g62650 | LOC_Os01g68750 | LOC_Os02g03450 | LOC_Os02g08360 | LOC_Os02g17350 | LOC_Os02g33149 | LOC_Os02g42940 | LOC_Os03g09930 | LOC_Os03g40310 | LOC_Os03g57040 | LOC_Os03g57310 | LOC_Os03g63710 | LOC_Os04g11880 | LOC_Os04g18030 | LOC_Os05g09490 | LOC_Os05g24601 | LOC_Os05g31490 | LOC_Os05g48620 | LOC_Os06…
29.2.1.1.3 - protein.synthesis.ribosomal protein.prokaryotic.unknown organellar	3.59792e-05	0.00150213	3.25152	Over	21064	61	1593	15	LOC_Os02g06640 | LOC_Os04g59494 | LOC_Os05g42424 | LOC_Os01g12090 | LOC_Os08g40610 | LOC_Os08g27090 | LOC_Os06g35470 | LOC_Os11g37510 | LOC_Os08g21840 | LOC_Os01g62210 | LOC_Os02g53790 | LOC_Os08g01859 | LOC_Os03g07290 | LOC_Os01g41030 | LOC_Os06g16290
27.1 - RNA.processing	4.62807e-05	0.00181856	1.70428	Over	21064	450	1593	58	LOC_Os01g07310 | LOC_Os01g08850 | LOC_Os01g25530 | LOC_Os01g35040 | LOC_Os01g44394 | LOC_Os02g30624 | LOC_Os03g03930 | LOC_Os03g29740 | LOC_Os03g54770 | LOC_Os03g60750 | LOC_Os04g18010 | LOC_Os04g32490 | LOC_Os04g42990 | LOC_Os05g46570 | LOC_Os06g19660 | LOC_Os07g41790 | LOC_Os08g05530 | LOC_Os08g08830 | LOC_Os08g22354 | LOC_Os09g23380 | LOC_Os09g38390 | LOC_Os10g35200 | LOC_Os12g09120 | LOC_Os01…
29.2.1.2.2 - protein.synthesis.ribosomal protein.eukaryotic.60S subunit	7.82297e-05	0.00290319	2.50162	Over	21064	111	1593	21	LOC_Os04g51630 | LOC_Os09g31180 | LOC_Os05g07700 | LOC_Os04g50990 | LOC_Os10g32920 | LOC_Os12g05430 | LOC_Os01g19840 | LOC_Os05g28750 | LOC_Os08g39500 | LOC_Os02g02130 | LOC_Os03g13800 | LOC_Os07g44230 | LOC_Os08g02340 | LOC_Os01g13080 | LOC_Os06g48780 | LOC_Os02g40490 | LOC_Os05g48422 | LOC_Os03g58204 | LOC_Os01g47660 | LOC_Os03g29460 | LOC_Os02g54470
29.1 - protein.aa activation	8.95234e-05	0.00314745	2.47928	Over	21064	112	1593	21	LOC_Os01g03750 | LOC_Os01g54020 | LOC_Os02g42230 | LOC_Os03g21980 | LOC_Os03g58820 | LOC_Os04g02730 | LOC_Os07g09400 | LOC_Os07g34598 | LOC_Os08g17294 | LOC_Os09g29420 | LOC_Os12g35570 | LOC_Os07g47860 | LOC_Os02g41470 | LOC_Os06g13660 | LOC_Os03g10190 | LOC_Os01g06020 | LOC_Os02g44330 | LOC_Os03g26440 | LOC_Os05g19954 | LOC_Os08g40860 | LOC_Os07g07060
11 - lipid metabolism	0.000454543	0.0148736	1.51183	Over	21064	586	1593	67	LOC_Os04g30760 | LOC_Os05g36000 | LOC_Os09g10600 | LOC_Os05g34170 | LOC_Os01g56910 | LOC_Os02g03090 | LOC_Os02g03840 | LOC_Os02g52160 | LOC_Os03g22770 | LOC_Os03g58470 | LOC_Os03g64140 | LOC_Os04g42920 | LOC_Os05g25310 | LOC_Os06g30060 | LOC_Os07g08710 | LOC_Os08g41900 | LOC_Os09g38080 | LOC_Os11g37900 | LOC_Os01g63400 | LOC_Os02g30640 | LOC_Os03g61950 | LOC_Os05g49810 | LOC_Os02g45920 | LOC_Os03…
29.5.11 - protein.degradation.ubiquitin	0.000467584	0.0148736	1.34451	Over	21064	1190	1593	121	LOC_Os01g05500 | LOC_Os01g35040 | LOC_Os01g56000 | LOC_Os02g18840 | LOC_Os02g38050 | LOC_Os04g54474 | LOC_Os04g57300 | LOC_Os02g06640 | LOC_Os02g41820 | LOC_Os03g03920 | LOC_Os03g16800 | LOC_Os05g42424 | LOC_Os02g56050 | LOC_Os07g39780 | LOC_Os02g39160 | LOC_Os02g52160 | LOC_Os03g13970 | LOC_Os03g19500 | LOC_Os06g22070 | LOC_Os09g12570 | LOC_Os11g41890 | LOC_Os03g47949 | LOC_Os05g38830 | LOC_Os12…
29.3 - protein.targeting	0.000757028	0.0209322	1.62634	Over	21064	374	1593	46	LOC_Os07g37250 | LOC_Os07g45300 | LOC_Os01g01130 | LOC_Os02g46460 | LOC_Os04g51900 | LOC_Os04g59494 | LOC_Os07g41180 | LOC_Os11g01154 | LOC_Os01g16910 | LOC_Os01g65800 | LOC_Os02g03970 | LOC_Os02g32530 | LOC_Os03g61019 | LOC_Os04g43030 | LOC_Os08g42380 | LOC_Os01g21820 | LOC_Os02g40080 | LOC_Os02g51810 | LOC_Os05g33020 | LOC_Os05g34880 | LOC_Os06g11020 | LOC_Os04g36859 | LOC_Os02g57510 | LOC_Os04…
27.3.67 - RNA.regulation of transcription.putative transcription regulator	0.000784116	0.0209322	1.74367	Over	21064	273	1593	36	LOC_Os01g01960 | LOC_Os01g11130 | LOC_Os01g16180 | LOC_Os01g19490 | LOC_Os01g32710 | LOC_Os01g66140 | LOC_Os01g70810 | LOC_Os02g01490 | LOC_Os02g06890 | LOC_Os02g11780 | LOC_Os02g19130 | LOC_Os02g52960 | LOC_Os02g53060 | LOC_Os02g53670 | LOC_Os03g01910 | LOC_Os03g08830 | LOC_Os03g16350 | LOC_Os03g45730 | LOC_Os03g50780 | LOC_Os04g20920 | LOC_Os04g25410 | LOC_Os04g37720 | LOC_Os04g41020 | LOC_Os04…
31.1 - cell.organisation	0.000814333	0.0209322	1.56984	Over	21064	438	1593	52	LOC_Os01g15790 | LOC_Os01g40200 | LOC_Os01g46350 | LOC_Os01g60040 | LOC_Os01g61680 | LOC_Os01g64630 | LOC_Os01g65800 | LOC_Os01g72790 | LOC_Os02g03840 | LOC_Os02g38480 | LOC_Os02g44690 | LOC_Os02g51750 | LOC_Os02g55150 | LOC_Os02g56530 | LOC_Os02g57190 | LOC_Os03g02550 | LOC_Os03g03880 | LOC_Os03g05300 | LOC_Os03g15240 | LOC_Os03g17700 | LOC_Os03g24860 | LOC_Os03g35340 | LOC_Os03g46440 | LOC_Os03…
34 - transport	0.000814726	0.0209322	1.29158	Over	21064	1464	1593	143	LOC_Os09g17730 | LOC_Os01g61780 | LOC_Os01g71990 | LOC_Os03g14690 | LOC_Os03g20949 | LOC_Os05g02940 | LOC_Os10g27220 | LOC_Os01g40570 | LOC_Os02g39200 | LOC_Os03g24860 | LOC_Os03g60820 | LOC_Os09g09520 | LOC_Os11g04104 | LOC_Os02g58080 | LOC_Os01g07310 | LOC_Os01g63854 | LOC_Os02g33490 | LOC_Os02g51750 | LOC_Os02g55150 | LOC_Os02g55890 | LOC_Os06g36180 | LOC_Os07g46780 | LOC_Os08g31470 | LOC_Os08…
29.5 - protein.degradation	0.00092346	0.0228471	1.25721	Over	21064	1788	1593	170	LOC_Os02g06480 | LOC_Os02g08360 | LOC_Os02g42230 | LOC_Os02g45650 | LOC_Os02g49570 | LOC_Os02g57710 | LOC_Os03g25270 | LOC_Os04g47360 | LOC_Os04g47380 | LOC_Os04g58600 | LOC_Os07g19530 | LOC_Os10g28640 | LOC_Os11g11210 | LOC_Os11g35340 | LOC_Os12g40550 | LOC_Os01g57720 | LOC_Os01g16430 | LOC_Os02g06890 | LOC_Os02g27110 | LOC_Os03g15930 | LOC_Os04g28250 | LOC_Os04g33780 | LOC_Os04g52850 | LOC_Os04…
28 - DNA	0.00101364	0.0241825	1.37342	Over	21064	905	1593	94	LOC_Os01g07080 | LOC_Os01g07490 | LOC_Os01g12530 | LOC_Os01g14610 | LOC_Os01g42490 | LOC_Os01g42950 | LOC_Os01g49680 | LOC_Os01g65400 | LOC_Os01g67250 | LOC_Os01g68320 | LOC_Os01g70330 | LOC_Os02g02050 | LOC_Os02g09170 | LOC_Os02g12600 | LOC_Os02g50560 | LOC_Os02g55260 | LOC_Os02g57200 | LOC_Os03g06440 | LOC_Os03g11470 | LOC_Os03g13850 | LOC_Os03g16700 | LOC_Os03g21830 | LOC_Os03g25600 | LOC_Os03…
27.3.39 - RNA.regulation of transcription.AtSR transcription factor family	0.00143391	0.0326118	1.89983	Over	21064	174	1593	25	LOC_Os01g46350 | LOC_Os01g67860 | LOC_Os02g02750 | LOC_Os02g08350 | LOC_Os02g33149 | LOC_Os02g44642 | LOC_Os02g51750 | LOC_Os03g10790 | LOC_Os03g27280 | LOC_Os03g54980 | LOC_Os04g56790 | LOC_Os05g46510 | LOC_Os05g49050 | LOC_Os06g22070 | LOC_Os06g29120 | LOC_Os06g39600 | LOC_Os07g30774 | LOC_Os07g44730 | LOC_Os08g17294 | LOC_Os08g28230 | LOC_Os09g19940 | LOC_Os10g37480 | LOC_Os10g39780 | LOC_Os11…
34.22 - transport.cyclic nucleotide or calcium regulated channels	0.00153487	0.0326118	3.85666	Over	21064	24	1593	7	LOC_Os02g15580 | LOC_Os02g49520 | LOC_Os02g54760 | LOC_Os04g40840 | LOC_Os04g55080 | LOC_Os05g35170 | LOC_Os08g37350
9 - mitochondrial electron transport / ATP synthesis	0.00154155	0.0326118	1.94952	Over	21064	156	1593	23	LOC_Os07g15880 | LOC_Os04g59494 | LOC_Os07g39710 | LOC_Os07g45090 | LOC_Os10g42840 | LOC_Os08g04630 | LOC_Os03g03880 | LOC_Os03g03900 | LOC_Os09g31478 | LOC_Os11g06340 | LOC_Os01g66180 | LOC_Os01g19400 | LOC_Os01g46350 | LOC_Os02g06480 | LOC_Os03g02480 | LOC_Os03g44710 | LOC_Os08g43380 | LOC_Os10g05940 | LOC_Os02g56850 | LOC_Os06g02500 | LOC_Os06g05110 | LOC_Os08g23100 | LOC_Os01g21610
11.1.9 - lipid metabolism.FA synthesis and FA elongation.long chain fatty acid CoA ligase	0.00156224	0.0326118	2.5279	Over	21064	68	1593	13	LOC_Os01g56910 | LOC_Os02g03090 | LOC_Os02g03840 | LOC_Os02g52160 | LOC_Os03g22770 | LOC_Os03g58470 | LOC_Os03g64140 | LOC_Os04g42920 | LOC_Os05g25310 | LOC_Os06g30060 | LOC_Os07g08710 | LOC_Os08g41900 | LOC_Os09g38080
30.5 - signalling.G-proteins	0.00171337	0.0337437	1.68291	Over	21064	275	1593	35	LOC_Os01g14610 | LOC_Os01g23620 | LOC_Os01g47730 | LOC_Os01g49290 | LOC_Os02g10920 | LOC_Os02g39160 | LOC_Os03g02440 | LOC_Os03g18910 | LOC_Os03g51550 | LOC_Os03g52794 | LOC_Os03g63710 | LOC_Os04g48820 | LOC_Os04g51630 | LOC_Os04g57210 | LOC_Os05g16660 | LOC_Os05g30130 | LOC_Os05g38630 | LOC_Os05g45840 | LOC_Os06g21340 | LOC_Os06g33340 | LOC_Os07g22024 | LOC_Os07g38430 | LOC_Os07g44040 | LOC_Os08…
29.2.1.1.3.2 - protein.synthesis.ribosomal protein.prokaryotic.unknown organellar.50S subunit	0.00171749	0.0337437	3.41235	Over	21064	31	1593	8	LOC_Os06g35470 | LOC_Os11g37510 | LOC_Os08g21840 | LOC_Os01g62210 | LOC_Os02g53790 | LOC_Os08g01859 | LOC_Os03g07290 | LOC_Os01g41030
28.1 - DNA.synthesis/chromatin structure	0.00190789	0.0364135	1.44876	Over	21064	575	1593	63	LOC_Os01g07080 | LOC_Os01g07490 | LOC_Os01g12530 | LOC_Os01g14610 | LOC_Os01g42490 | LOC_Os01g42950 | LOC_Os01g49680 | LOC_Os01g65400 | LOC_Os01g67250 | LOC_Os01g68320 | LOC_Os01g70330 | LOC_Os02g02050 | LOC_Os02g09170 | LOC_Os02g12600 | LOC_Os02g50560 | LOC_Os02g55260 | LOC_Os02g57200 | LOC_Os03g06440 | LOC_Os03g11470 | LOC_Os03g13850 | LOC_Os03g16700 | LOC_Os03g21830 | LOC_Os03g25600 | LOC_Os03…
34.13 - transport.peptides and oligopeptides	0.00222367	0.0392676	1.79406	Over	21064	199	1593	27	LOC_Os02g46460 | LOC_Os02g52160 | LOC_Os02g57710 | LOC_Os03g02480 | LOC_Os03g10790 | LOC_Os03g18910 | LOC_Os03g27280 | LOC_Os03g40110 | LOC_Os04g14690 | LOC_Os04g32050 | LOC_Os04g50820 | LOC_Os05g02220 | LOC_Os05g04950 | LOC_Os05g25770 | LOC_Os05g27010 | LOC_Os05g33960 | LOC_Os05g46510 | LOC_Os06g29120 | LOC_Os06g43120 | LOC_Os07g14540 | LOC_Os07g22950 | LOC_Os07g26490 | LOC_Os08g02080 | LOC_Os08…
26.27 - misc.calcineurin-like phosphoesterase family protein	0.00223378	0.0392676	2.34329	Over	21064	79	1593	14	LOC_Os01g16600 | LOC_Os01g61780 | LOC_Os01g72870 | LOC_Os02g11940 | LOC_Os02g16550 | LOC_Os02g21650 | LOC_Os02g49620 | LOC_Os02g56530 | LOC_Os03g02440 | LOC_Os03g14690 | LOC_Os03g63530 | LOC_Os05g25060 | LOC_Os06g05660 | LOC_Os06g09280

### Sheet: WNT_cycling_only_mapman
MapMan Terms	P-Value	Adjusted P-Value	Fold Enrichment	Enrichment Direction	Total In Reference	Annotated In Reference	Total In Test	Annotated In Test	Genes With Annotation
31 - cell	1.45304e-17	3.03686e-15	2.26153	Over	21064	920	1225	121	LOC_Os01g14090 | LOC_Os01g19170 | LOC_Os01g33040 | LOC_Os01g34870 | LOC_Os01g42070 | LOC_Os01g44970 | LOC_Os01g46400 | LOC_Os01g46580 | LOC_Os01g48270 | LOC_Os01g49200 | LOC_Os01g55260 | LOC_Os01g55500 | LOC_Os01g55560 | LOC_Os02g02350 | LOC_Os02g38970 | LOC_Os02g47180 | LOC_Os02g48830 | LOC_Os02g50820 | LOC_Os02g50910 | LOC_Os02g56540 | LOC_Os02g57220 | LOC_Os02g57470 | LOC_Os03g02290 | LOC_Os03…
29 - protein	6.24346e-15	9.78662e-13	1.42507	Over	21064	4561	1225	378	LOC_Os01g08550 | LOC_Os02g44230 | LOC_Os02g58220 | LOC_Os03g04930 | LOC_Os01g03020 | LOC_Os02g46130 | LOC_Os05g37434 | LOC_Os12g34860 | LOC_Os05g05840 | LOC_Os03g41100 | LOC_Os07g38420 | LOC_Os05g32220 | LOC_Os03g15870 | LOC_Os03g03360 | LOC_Os06g46930 | LOC_Os01g44210 | LOC_Os11g34940 | LOC_Os03g18200 | LOC_Os05g37884 | LOC_Os07g47580 | LOC_Os05g37330 | LOC_Os10g41534 | LOC_Os01g01890 | LOC_Os01…
31.1 - cell.organisation	3.39646e-14	4.25917e-12	2.70882	Over	21064	438	1225	69	LOC_Os01g14090 | LOC_Os01g19170 | LOC_Os01g33040 | LOC_Os01g34870 | LOC_Os01g42070 | LOC_Os01g44970 | LOC_Os01g46400 | LOC_Os01g46580 | LOC_Os01g48270 | LOC_Os01g49200 | LOC_Os01g55260 | LOC_Os01g55500 | LOC_Os01g55560 | LOC_Os02g02350 | LOC_Os02g38970 | LOC_Os02g47180 | LOC_Os02g48830 | LOC_Os02g50820 | LOC_Os02g50910 | LOC_Os02g56540 | LOC_Os02g57220 | LOC_Os02g57470 | LOC_Os03g02290 | LOC_Os03…
28.1 - DNA.synthesis/chromatin structure	3.67099e-09	3.83618e-07	2.09332	Over	21064	575	1225	70	LOC_Os01g01410 | LOC_Os01g07250 | LOC_Os01g49180 | LOC_Os01g54390 | LOC_Os01g55560 | LOC_Os01g60700 | LOC_Os01g64820 | LOC_Os01g67100 | LOC_Os01g67740 | LOC_Os01g71960 | LOC_Os02g02020 | LOC_Os02g09180 | LOC_Os02g27440 | LOC_Os02g30800 | LOC_Os02g50370 | LOC_Os02g57270 | LOC_Os03g11540 | LOC_Os03g16110 | LOC_Os03g18150 | LOC_Os03g20580 | LOC_Os03g51230 | LOC_Os03g58764 | LOC_Os03g59250 | LOC_Os04…
29.4 - protein.postranslational modification	1.47081e-08	1.31742e-06	1.64129	Over	21064	1341	1225	128	LOC_Os01g09200 | LOC_Os01g10150 | LOC_Os01g13060 | LOC_Os01g15480 | LOC_Os01g16970 | LOC_Os01g31800 | LOC_Os01g33040 | LOC_Os01g41630 | LOC_Os01g54350 | LOC_Os01g55450 | LOC_Os01g55500 | LOC_Os01g63710 | LOC_Os01g65480 | LOC_Os01g67160 | LOC_Os02g02020 | LOC_Os02g10020 | LOC_Os02g12580 | LOC_Os02g13100 | LOC_Os02g13110 | LOC_Os02g36500 | LOC_Os02g47590 | LOC_Os02g48600 | LOC_Os02g49770 | LOC_Os02…
13.1 - amino acid metabolism.synthesis	4.58587e-08	3.59418e-06	2.45644	Over	21064	301	1225	43	LOC_Os01g22430 | LOC_Os01g44310 | LOC_Os02g47590 | LOC_Os12g13320 | LOC_Os12g38630 | LOC_Os01g15480 | LOC_Os01g55500 | LOC_Os02g50820 | LOC_Os02g50910 | LOC_Os03g60880 | LOC_Os08g32500 | LOC_Os09g15170 | LOC_Os09g24924 | LOC_Os12g42876 | LOC_Os01g22010 | LOC_Os12g41390 | LOC_Os05g01470 | LOC_Os04g18200 | LOC_Os03g18810 | LOC_Os07g20544 | LOC_Os01g57360 | LOC_Os03g57420 | LOC_Os10g41534 | LOC_Os03…
13 - amino acid metabolism	6.45704e-08	4.4984e-06	2.17456	Over	21064	427	1225	54	LOC_Os01g22430 | LOC_Os01g44310 | LOC_Os02g47590 | LOC_Os12g13320 | LOC_Os12g38630 | LOC_Os01g15480 | LOC_Os01g55500 | LOC_Os02g50820 | LOC_Os02g50910 | LOC_Os03g60880 | LOC_Os08g32500 | LOC_Os09g15170 | LOC_Os09g24924 | LOC_Os12g42876 | LOC_Os01g22010 | LOC_Os12g41390 | LOC_Os05g01470 | LOC_Os04g18200 | LOC_Os03g18810 | LOC_Os07g20544 | LOC_Os01g57360 | LOC_Os03g57420 | LOC_Os10g41534 | LOC_Os03…
27.3 - RNA.regulation of transcription	7.95937e-07	4.99052e-05	1.32391	Over	21064	3273	1225	252	LOC_Os01g60700 | LOC_Os02g02020 | LOC_Os04g58780 | LOC_Os05g28010 | LOC_Os01g10690 | LOC_Os01g71300 | LOC_Os02g33080 | LOC_Os02g45950 | LOC_Os02g52940 | LOC_Os02g57470 | LOC_Os03g15780 | LOC_Os03g17990 | LOC_Os03g27290 | LOC_Os03g38010 | LOC_Os03g42840 | LOC_Os03g49750 | LOC_Os04g38330 | LOC_Os06g17280 | LOC_Os08g34140 | LOC_Os09g25320 | LOC_Os09g39474 | LOC_Os11g16370 | LOC_Os12g06510 | LOC_Os03…
27 - RNA	1.18622e-06	6.76143e-05	1.27589	Over	21064	4097	1225	304	LOC_Os01g23630 | LOC_Os02g40460 | LOC_Os02g52140 | LOC_Os02g57590 | LOC_Os03g49464 | LOC_Os07g12320 | LOC_Os07g46640 | LOC_Os11g05650 | LOC_Os12g36620 | LOC_Os02g32504 | LOC_Os02g39720 | LOC_Os03g17710 | LOC_Os03g27970 | LOC_Os06g13100 | LOC_Os06g20030 | LOC_Os06g30020 | LOC_Os07g38420 | LOC_Os09g19850 | LOC_Os10g21910 | LOC_Os01g07740 | LOC_Os03g11540 | LOC_Os07g20580 | LOC_Os10g35990 | LOC_Os11…
13.1.3.4 - amino acid metabolism.synthesis.aspartate family.methionine	1.73171e-06	9.04818e-05	5.15853	Over	21064	40	1225	12	LOC_Os01g15480 | LOC_Os01g55500 | LOC_Os02g50820 | LOC_Os02g50910 | LOC_Os03g60880 | LOC_Os08g32500 | LOC_Os09g15170 | LOC_Os09g24924 | LOC_Os12g42876 | LOC_Os01g22010 | LOC_Os12g41390 | LOC_Os05g01470
31.2 - cell.division	2.87459e-06	0.000138644	2.86585	Over	21064	144	1225	24	LOC_Os01g43050 | LOC_Os01g63710 | LOC_Os01g67160 | LOC_Os01g67740 | LOC_Os01g74146 | LOC_Os02g21430 | LOC_Os02g47180 | LOC_Os03g24060 | LOC_Os03g33580 | LOC_Os04g40940 | LOC_Os04g47580 | LOC_Os04g58960 | LOC_Os05g41750 | LOC_Os06g01640 | LOC_Os06g51110 | LOC_Os07g40320 | LOC_Os08g36020 | LOC_Os08g36490 | LOC_Os08g40170 | LOC_Os08g43180 | LOC_Os11g02740 | LOC_Os11g03430 | LOC_Os12g31810 | LOC_Os01…
30 - signalling	5.15803e-06	0.000231006	1.40639	Over	21064	1944	1225	159	LOC_Os01g07330 | LOC_Os02g54640 | LOC_Os03g17980 | LOC_Os05g45420 | LOC_Os01g19870 | LOC_Os03g17300 | LOC_Os01g42294 | LOC_Os01g60330 | LOC_Os02g15690 | LOC_Os03g18630 | LOC_Os03g20450 | LOC_Os03g21730 | LOC_Os04g55620 | LOC_Os06g04370 | LOC_Os07g05190 | LOC_Os07g43350 | LOC_Os08g45060 | LOC_Os11g01620 | LOC_Os01g48390 | LOC_Os01g62230 | LOC_Os03g57780 | LOC_Os04g48760 | LOC_Os08g17410 | LOC_Os03…
10 - cell wall	7.77387e-06	0.0003226	1.76078	Over	21064	625	1225	64	LOC_Os07g09720 | LOC_Os12g34860 | LOC_Os01g73790 | LOC_Os12g25690 | LOC_Os01g10690 | LOC_Os01g71300 | LOC_Os02g33080 | LOC_Os02g45950 | LOC_Os02g52940 | LOC_Os03g06670 | LOC_Os03g15780 | LOC_Os03g27290 | LOC_Os03g38010 | LOC_Os03g42840 | LOC_Os03g49750 | LOC_Os04g38330 | LOC_Os04g55040 | LOC_Os04g56590 | LOC_Os06g17280 | LOC_Os08g01620 | LOC_Os09g25320 | LOC_Os09g39474 | LOC_Os10g33650 | LOC_Os11…
28 - DNA	8.2322e-06	0.0003226	1.61501	Over	21064	905	1225	85	LOC_Os01g01410 | LOC_Os01g07250 | LOC_Os01g49180 | LOC_Os01g54390 | LOC_Os01g55560 | LOC_Os01g60700 | LOC_Os01g64820 | LOC_Os01g67100 | LOC_Os01g67740 | LOC_Os01g71960 | LOC_Os02g02020 | LOC_Os02g09180 | LOC_Os02g27440 | LOC_Os02g30800 | LOC_Os02g50370 | LOC_Os02g57270 | LOC_Os03g11540 | LOC_Os03g16110 | LOC_Os03g18150 | LOC_Os03g20580 | LOC_Os03g51230 | LOC_Os03g58764 | LOC_Os03g59250 | LOC_Os04…
13.1.3 - amino acid metabolism.synthesis.aspartate family	1.25768e-05	0.00046386	3.28446	Over	21064	89	1225	17	LOC_Os12g38630 | LOC_Os01g15480 | LOC_Os01g55500 | LOC_Os02g50820 | LOC_Os02g50910 | LOC_Os03g60880 | LOC_Os08g32500 | LOC_Os09g15170 | LOC_Os09g24924 | LOC_Os12g42876 | LOC_Os01g22010 | LOC_Os12g41390 | LOC_Os05g01470 | LOC_Os04g18200 | LOC_Os03g18810 | LOC_Os07g20544 | LOC_Os01g57360
27.3.35 - RNA.regulation of transcription.bZIP transcription factor family	3.01503e-05	0.00105024	2.62703	Over	21064	144	1225	22	LOC_Os01g13770 | LOC_Os01g55500 | LOC_Os02g08120 | LOC_Os02g38970 | LOC_Os02g50820 | LOC_Os02g55570 | LOC_Os03g11970 | LOC_Os03g37130 | LOC_Os03g60880 | LOC_Os04g43230 | LOC_Os04g47480 | LOC_Os05g05690 | LOC_Os05g32760 | LOC_Os05g42010 | LOC_Os08g32500 | LOC_Os08g43730 | LOC_Os09g15170 | LOC_Os09g26760 | LOC_Os10g31930 | LOC_Os10g35390 | LOC_Os12g06520 | LOC_Os12g13170
13.1.6.5.3 - amino acid metabolism.synthesis.aromatic aa.tryptophan.phosphoribosyanthranilate isomerase	3.18747e-05	0.00105186	10.7469	Over	21064	8	1225	5	LOC_Os04g58720 | LOC_Os04g59520 | LOC_Os05g30750 | LOC_Os05g35480 | LOC_Os07g30020
29.7 - protein.glycosylation	3.91962e-05	0.0012288	3.66453	Over	21064	61	1225	13	LOC_Os01g11260 | LOC_Os02g35870 | LOC_Os03g11590 | LOC_Os03g60939 | LOC_Os07g46640 | LOC_Os08g02370 | LOC_Os08g29710 | LOC_Os10g13810 | LOC_Os11g36420 | LOC_Os12g05550 | LOC_Os04g51690 | LOC_Os08g28840 | LOC_Os06g12390
10.1.5 - cell wall.precursor synthesis.UXS	4.16673e-05	0.00124407	2.57342	Over	21064	147	1225	22	LOC_Os01g10690 | LOC_Os01g71300 | LOC_Os01g73790 | LOC_Os02g33080 | LOC_Os02g45950 | LOC_Os02g52940 | LOC_Os03g06670 | LOC_Os03g15780 | LOC_Os03g27290 | LOC_Os03g38010 | LOC_Os03g42840 | LOC_Os03g49750 | LOC_Os04g38330 | LOC_Os04g55040 | LOC_Os04g56590 | LOC_Os06g17280 | LOC_Os08g01620 | LOC_Os09g25320 | LOC_Os09g39474 | LOC_Os10g33650 | LOC_Os11g16370 | LOC_Os12g06510
10.1 - cell wall.precursor synthesis	5.13683e-05	0.001464	2.3285	Over	21064	192	1225	26	LOC_Os07g09720 | LOC_Os12g34860 | LOC_Os01g73790 | LOC_Os12g25690 | LOC_Os01g10690 | LOC_Os01g71300 | LOC_Os02g33080 | LOC_Os02g45950 | LOC_Os02g52940 | LOC_Os03g06670 | LOC_Os03g15780 | LOC_Os03g27290 | LOC_Os03g38010 | LOC_Os03g42840 | LOC_Os03g49750 | LOC_Os04g38330 | LOC_Os04g55040 | LOC_Os04g56590 | LOC_Os06g17280 | LOC_Os08g01620 | LOC_Os09g25320 | LOC_Os09g39474 | LOC_Os10g33650 | LOC_Os11…
29.4.1.55 - protein.postranslational modification.kinase.receptor like cytoplasmatic kinase V	6.12807e-05	0.00167056	4.83612	Over	21064	32	1225	9	LOC_Os01g12860 | LOC_Os01g44110 | LOC_Os01g61044 | LOC_Os01g72350 | LOC_Os02g34430 | LOC_Os06g41020 | LOC_Os07g33360 | LOC_Os10g35450 | LOC_Os12g13570
13.1.6.5 - amino acid metabolism.synthesis.aromatic aa.tryptophan	8.76649e-05	0.00229024	6.01829	Over	21064	20	1225	7	LOC_Os03g15780 | LOC_Os04g58720 | LOC_Os04g59520 | LOC_Os05g30750 | LOC_Os05g35480 | LOC_Os07g30020 | LOC_Os08g23150
31.3 - cell.cycle	0.000100391	0.00251782	2.71502	Over	21064	114	1225	18	LOC_Os01g07110 | LOC_Os01g10690 | LOC_Os01g74146 | LOC_Os02g47180 | LOC_Os03g10650 | LOC_Os03g18020 | LOC_Os03g41100 | LOC_Os04g47580 | LOC_Os05g33040 | LOC_Os05g41390 | LOC_Os06g11410 | LOC_Os06g51110 | LOC_Os07g32390 | LOC_Os08g27010 | LOC_Os08g36490 | LOC_Os12g31810 | LOC_Os03g25140 | LOC_Os10g06630
30.2.3 - signalling.receptor kinases.leucine rich repeat III	0.000147481	0.00352208	3.43902	Over	21064	60	1225	12	LOC_Os01g42294 | LOC_Os01g60330 | LOC_Os02g15690 | LOC_Os03g18630 | LOC_Os03g20450 | LOC_Os03g21730 | LOC_Os04g55620 | LOC_Os06g04370 | LOC_Os07g05190 | LOC_Os07g43350 | LOC_Os08g45060 | LOC_Os11g01620
27.3.1 - RNA.regulation of transcription.ABI3/VP1-related B3-domain-containing transcription factor family	0.000151668	0.00352208	2.5524	Over	21064	128	1225	19	LOC_Os01g10690 | LOC_Os01g71300 | LOC_Os02g33080 | LOC_Os02g45950 | LOC_Os02g52940 | LOC_Os02g57470 | LOC_Os03g15780 | LOC_Os03g17990 | LOC_Os03g27290 | LOC_Os03g38010 | LOC_Os03g42840 | LOC_Os03g49750 | LOC_Os04g38330 | LOC_Os06g17280 | LOC_Os08g34140 | LOC_Os09g25320 | LOC_Os09g39474 | LOC_Os11g16370 | LOC_Os12g06510
28.1.3 - DNA.synthesis/chromatin structure.histone	0.000233086	0.00521946	3.50271	Over	21064	54	1225	11	LOC_Os01g31800 | LOC_Os01g48390 | LOC_Os01g62230 | LOC_Os01g64640 | LOC_Os03g06670 | LOC_Os03g17100 | LOC_Os03g27310 | LOC_Os03g56869 | LOC_Os06g04020 | LOC_Os11g05730 | LOC_Os12g34510
29.3 - protein.targeting	0.000309258	0.00653362	1.79307	Over	21064	374	1225	39	LOC_Os02g48570 | LOC_Os07g38760 | LOC_Os08g42000 | LOC_Os01g46400 | LOC_Os02g09890 | LOC_Os02g29400 | LOC_Os04g40300 | LOC_Os07g31260 | LOC_Os10g22039 | LOC_Os01g05800 | LOC_Os03g16440 | LOC_Os03g55640 | LOC_Os09g28000 | LOC_Os11g37130 | LOC_Os11g28340 | LOC_Os04g33690 | LOC_Os12g24250 | LOC_Os01g57260 | LOC_Os01g70790 | LOC_Os03g21720 | LOC_Os03g60920 | LOC_Os07g48720 | LOC_Os11g41130 | LOC_Os12…
30.3 - signalling.calcium	0.000312614	0.00653362	1.9689	Over	21064	262	1225	30	LOC_Os01g04330 | LOC_Os01g16970 | LOC_Os01g51840 | LOC_Os01g70790 | LOC_Os02g03410 | LOC_Os02g06340 | LOC_Os02g08120 | LOC_Os02g09890 | LOC_Os02g58490 | LOC_Os03g06570 | LOC_Os03g14590 | LOC_Os03g42840 | LOC_Os03g53920 | LOC_Os04g32950 | LOC_Os04g40300 | LOC_Os04g41540 | LOC_Os04g55220 | LOC_Os05g32580 | LOC_Os05g34070 | LOC_Os07g40630 | LOC_Os07g44660 | LOC_Os08g02250 | LOC_Os08g20544 | LOC_Os08…
29.4.1 - protein.postranslational modification.kinase	0.000360763	0.00729671	1.69012	Over	21064	468	1225	46	LOC_Os02g03410 | LOC_Os02g14130 | LOC_Os03g17980 | LOC_Os05g45420 | LOC_Os11g11060 | LOC_Os01g48390 | LOC_Os03g61010 | LOC_Os01g12860 | LOC_Os01g44110 | LOC_Os01g61044 | LOC_Os01g72350 | LOC_Os02g34430 | LOC_Os06g41020 | LOC_Os07g33360 | LOC_Os10g35450 | LOC_Os12g13570 | LOC_Os01g01410 | LOC_Os01g12720 | LOC_Os01g15470 | LOC_Os01g46580 | LOC_Os01g60700 | LOC_Os01g62230 | LOC_Os01g68870 | LOC_Os01…
7 - OPP	0.000392389	0.00768838	3.8689	Over	21064	40	1225	9	LOC_Os01g13800 | LOC_Os02g35840 | LOC_Os07g41280 | LOC_Os06g02144 | LOC_Os06g46372 | LOC_Os03g56869 | LOC_Os03g06390 | LOC_Os03g57120 | LOC_Os03g61960
13.1.6 - amino acid metabolism.synthesis.aromatic aa	0.000596508	0.0113337	2.82957	Over	21064	79	1225	13	LOC_Os03g27230 | LOC_Os06g04280 | LOC_Os03g14990 | LOC_Os03g59250 | LOC_Os07g12640 | LOC_Os03g18810 | LOC_Os03g15780 | LOC_Os04g58720 | LOC_Os04g59520 | LOC_Os05g30750 | LOC_Os05g35480 | LOC_Os07g30020 | LOC_Os08g23150
10.6 - cell wall.degradation	0.000757393	0.0131913	2.25315	Over	21064	145	1225	19	LOC_Os02g05744 | LOC_Os04g54810 | LOC_Os08g29770 | LOC_Os01g04290 | LOC_Os01g07250 | LOC_Os02g12730 | LOC_Os02g43850 | LOC_Os03g06940 | LOC_Os03g14010 | LOC_Os04g51690 | LOC_Os07g39740 | LOC_Os08g04810 | LOC_Os01g19170 | LOC_Os01g44970 | LOC_Os02g04450 | LOC_Os02g15690 | LOC_Os03g11760 | LOC_Os07g08960 | LOC_Os11g43750
30.2.11 - signalling.receptor kinases.leucine rich repeat XI	0.000854842	0.0143199	2.09001	Over	21064	181	1225	22	LOC_Os01g08470 | LOC_Os01g13800 | LOC_Os01g48390 | LOC_Os01g60700 | LOC_Os01g68870 | LOC_Os01g70260 | LOC_Os01g71320 | LOC_Os02g53720 | LOC_Os03g12730 | LOC_Os03g18630 | LOC_Os03g20450 | LOC_Os03g21730 | LOC_Os03g57780 | LOC_Os04g48760 | LOC_Os07g04190 | LOC_Os07g05190 | LOC_Os07g10630 | LOC_Os07g40630 | LOC_Os07g43350 | LOC_Os08g17410 | LOC_Os09g12240 | LOC_Os11g01620
29.3.4 - protein.targeting.secretory pathway	0.000867871	0.0143199	2.04916	Over	21064	193	1225	23	LOC_Os11g28340 | LOC_Os04g33690 | LOC_Os12g24250 | LOC_Os01g57260 | LOC_Os01g70790 | LOC_Os03g21720 | LOC_Os03g60920 | LOC_Os07g48720 | LOC_Os11g41130 | LOC_Os12g31640 | LOC_Os02g16620 | LOC_Os01g01790 | LOC_Os02g06340 | LOC_Os02g42850 | LOC_Os02g50910 | LOC_Os02g58010 | LOC_Os03g11380 | LOC_Os04g52760 | LOC_Os05g26890 | LOC_Os05g31780 | LOC_Os08g23360 | LOC_Os10g21940 | LOC_Os12g18150
16.2.1 - secondary metabolism.phenylpropanoids.lignin biosynthesis	0.00108744	0.0174827	2.45644	Over	21064	105	1225	15	LOC_Os05g35290 | LOC_Os02g38970 | LOC_Os07g17970 | LOC_Os05g41440 | LOC_Os08g38900 | LOC_Os01g45200 | LOC_Os03g60380 | LOC_Os08g34280 | LOC_Os04g43230 | LOC_Os02g57760 | LOC_Os02g09490 | LOC_Os07g46380 | LOC_Os08g01760 | LOC_Os09g24924 | LOC_Os11g02740
17.3.2.1 - hormone metabolism.brassinosteroid.signal transduction.BRI	0.0012727	0.0199496	4.68957	Over	21064	22	1225	6	LOC_Os01g68870 | LOC_Os02g14130 | LOC_Os03g18630 | LOC_Os07g40630 | LOC_Os09g12240 | LOC_Os11g01620
26 - misc	0.0013748	0.0210243	1.27404	Over	21064	1930	1225	143	LOC_Os01g09200 | LOC_Os03g61340 | LOC_Os07g16040 | LOC_Os07g46640 | LOC_Os12g34840 | LOC_Os12g41390 | LOC_Os01g51920 | LOC_Os02g09890 | LOC_Os02g10490 | LOC_Os02g27480 | LOC_Os02g46320 | LOC_Os02g52280 | LOC_Os02g55570 | LOC_Os03g07820 | LOC_Os03g21250 | LOC_Os03g40020 | LOC_Os03g58900 | LOC_Os04g28040 | LOC_Os04g37820 | LOC_Os04g40300 | LOC_Os04g42690 | LOC_Os05g46260 | LOC_Os06g08860 | LOC_Os06…
11 - lipid metabolism	0.00163739	0.024444	1.52585	Over	21064	586	1225	52	LOC_Os10g21910 | LOC_Os02g02700 | LOC_Os01g07330 | LOC_Os05g02820 | LOC_Os06g01490 | LOC_Os06g11500 | LOC_Os06g11600 | LOC_Os11g06880 | LOC_Os03g06670 | LOC_Os01g19480 | LOC_Os02g46320 | LOC_Os03g41100 | LOC_Os07g32390 | LOC_Os08g03560 | LOC_Os08g14490 | LOC_Os11g43590 | LOC_Os04g41900 | LOC_Os01g19870 | LOC_Os03g24600 | LOC_Os06g33330 | LOC_Os02g48560 | LOC_Os01g02890 | LOC_Os01g54784 | LOC_Os03…
10.6.2 - cell wall.degradation.mannan-xylose-arabinose-fucose	0.00197639	0.0281635	2.91442	Over	21064	59	1225	10	LOC_Os01g04290 | LOC_Os01g07250 | LOC_Os02g12730 | LOC_Os02g43850 | LOC_Os03g06940 | LOC_Os03g14010 | LOC_Os04g51690 | LOC_Os04g54810 | LOC_Os07g39740 | LOC_Os08g04810
26.4 - misc.beta 1,3 glucan hydrolases	0.00197639	0.0281635	2.91442	Over	21064	59	1225	10	LOC_Os01g04290 | LOC_Os01g32750 | LOC_Os03g14010 | LOC_Os03g54910 | LOC_Os05g43690 | LOC_Os01g64170 | LOC_Os02g53200 | LOC_Os03g12620 | LOC_Os03g51240 | LOC_Os09g09980
11.1.13 - lipid metabolism.FA synthesis and FA elongation.acyl-CoA binding protein	0.00248803	0.0346666	3.64745	Over	21064	33	1225	7	LOC_Os01g19480 | LOC_Os02g46320 | LOC_Os03g41100 | LOC_Os07g32390 | LOC_Os08g03560 | LOC_Os08g14490 | LOC_Os11g43590
2.2 - major CHO metabolism.degradation	0.00295609	0.0402927	1.931	Over	21064	187	1225	21	LOC_Os01g47550 | LOC_Os01g63710 | LOC_Os03g11970 | LOC_Os03g18150 | LOC_Os03g48310 | LOC_Os03g58480 | LOC_Os04g15800 | LOC_Os04g43230 | LOC_Os04g56160 | LOC_Os08g44420 | LOC_Os11g06880 | LOC_Os11g07440 | LOC_Os09g08072 | LOC_Os01g64270 | LOC_Os01g71320 | LOC_Os06g06790 | LOC_Os02g04450 | LOC_Os06g49970 | LOC_Os01g13770 | LOC_Os03g11400 | LOC_Os03g33580
23 - nucleotide metabolism	0.00315044	0.0420282	1.92073	Over	21064	188	1225	21	LOC_Os02g47590 | LOC_Os01g46570 | LOC_Os05g01440 | LOC_Os02g12730 | LOC_Os03g06940 | LOC_Os06g13100 | LOC_Os06g29430 | LOC_Os09g19850 | LOC_Os11g28340 | LOC_Os12g39860 | LOC_Os11g16370 | LOC_Os06g03910 | LOC_Os08g28840 | LOC_Os11g20790 | LOC_Os12g13380 | LOC_Os03g11590 | LOC_Os02g52940 | LOC_Os02g58070 | LOC_Os11g29390 | LOC_Os06g03720 | LOC_Os06g14620
25 - C1-metabolism	0.00353906	0.0443798	3.43902	Over	21064	35	1225	7	LOC_Os01g71300 | LOC_Os02g52430 | LOC_Os06g03700 | LOC_Os11g29390 | LOC_Os11g26860 | LOC_Os07g42632 | LOC_Os05g05830
