## Supplemental Table 6 for "Warm nights disrupt global transcriptional rhythms in field-grown rice panicles"

### Sheet: Supplemental Table 6
Sample Names from Nagano et al	Timeseries Sets	ExRANGES Used
Embryo_07.DAF_rep1	1	TRUE
Embryo_07.DAF_rep2	1	TRUE
Embryo_07.DAF_rep3	1	TRUE
Embryo_10.DAF_rep1	1	TRUE
Embryo_10.DAF_rep2	1	TRUE
Embryo_10.DAF_rep3	1	TRUE
Embryo_14.DAF_rep1	1	TRUE
Embryo_14.DAF_rep2	1	TRUE
Embryo_14.DAF_rep3	1	TRUE
Embryo_28.DAF_rep1	1	TRUE
Embryo_28.DAF_rep2	1	TRUE
Embryo_28.DAF_rep3	1	TRUE
Embryo_42.DAF_rep1	1	TRUE
Embryo_42.DAF_rep2	1	TRUE
Embryo_42.DAF_rep3	1	TRUE
Endosperm_07.DAF_rep1	2	TRUE
Endosperm_07.DAF_rep2	2	TRUE
Endosperm_07.DAF_rep3	2	TRUE
Endosperm_10.DAF_rep1	2	TRUE
Endosperm_10.DAF_rep2	2	TRUE
Endosperm_10.DAF_rep3	2	TRUE
Endosperm_14.DAF_rep1	2	TRUE
Endosperm_14.DAF_rep2	2	TRUE
Endosperm_14.DAF_rep3	2	TRUE
Endosperm_28.DAF_rep1	2	TRUE
Endosperm_28.DAF_rep2	2	TRUE
Endosperm_28.DAF_rep3	2	TRUE
Endosperm_42.DAF_rep1	2	TRUE
Endosperm_42.DAF_rep2	2	TRUE
Endosperm_42.DAF_rep3	2	TRUE
FlagLeaf_Fertile_0WAH_rep_1	3	TRUE
FlagLeaf_Fertile_0WAH_rep_2	3	TRUE
FlagLeaf_Fertile_0WAH_rep_3	3	TRUE
FlagLeaf_Fertile_1WAH_rep_1	3	TRUE
FlagLeaf_Fertile_1WAH_rep_2	3	TRUE
FlagLeaf_Fertile_1WAH_rep_3	3	TRUE
FlagLeaf_Fertile_2WAH_rep_1	3	TRUE
FlagLeaf_Fertile_2WAH_rep_2	3	TRUE
FlagLeaf_Fertile_2WAH_rep_3	3	TRUE
FlagLeaf_Fertile_3WAH_rep_1	3	TRUE
FlagLeaf_Fertile_3WAH_rep_2	3	TRUE
FlagLeaf_Fertile_3WAH_rep_3	3	TRUE
FlagLeaf_Sterile_0WAH_rep_1	4	TRUE
FlagLeaf_Sterile_0WAH_rep_2	4	TRUE
FlagLeaf_Sterile_0WAH_rep_3	4	TRUE
FlagLeaf_Sterile_1WAH_rep_1	4	TRUE
FlagLeaf_Sterile_1WAH_rep_2	4	TRUE
FlagLeaf_Sterile_1WAH_rep_3	4	TRUE
FlagLeaf_Sterile_2WAH_rep_1	4	TRUE
FlagLeaf_Sterile_2WAH_rep_2	4	TRUE
FlagLeaf_Sterile_2WAH_rep_3	4	TRUE
FlagLeaf_Sterile_3WAH_rep_1	4	TRUE
FlagLeaf_Sterile_3WAH_rep_2	4	TRUE
FlagLeaf_Sterile_3WAH_rep_3	4	TRUE
Inflorescence_0.6.1.0.mm_rep1	5	FALSE
Inflorescence_0.6.1.0.mm_rep2	5	FALSE
Inflorescence_0.6.1.0.mm_rep3	5	FALSE
Inflorescence_3.0.4.0.mm_rep1	5	FALSE
Inflorescence_3.0.4.0.mm_rep2	5	FALSE
Inflorescence_3.0.4.0.mm_rep3	5	FALSE
Inflorescence_5.0.10.mm_rep1	5	FALSE
Inflorescence_5.0.10.mm_rep2	5	FALSE
Inflorescence_5.0.10.mm_rep3	5	FALSE
Anther_0.3.0.6.mm_rep1	6	FALSE
Anther_0.3.0.6.mm_rep2	6	FALSE
Anther_0.7.1.0.mm_rep1	6	FALSE
Anther_0.7.1.0.mm_rep2	6	FALSE
Anther_0.7.1.0.mm_rep3	6	FALSE
Anther_1.2.1.5.mm_rep1	6	FALSE
Anther_1.2.1.5.mm_rep2	6	FALSE
Anther_1.2.1.5.mm_rep3	6	FALSE
Anther_1.6.2.0.mm_rep1	6	FALSE
Anther_1.6.2.0.mm_rep2	6	FALSE
Anther_1.6.2.0.mm_rep3	6	FALSE
Leaf.blade_104.days.after.transplanting_12.00_replicate.1	7	TRUE
Leaf.blade_104.days.after.transplanting_12.00_replicate.2	7	TRUE
Leaf.blade_104.days.after.transplanting_12.00_replicate.3	7	TRUE
Leaf.blade_111.days.after.transplanting_12.00_replicate.1	7	TRUE
Leaf.blade_111.days.after.transplanting_12.00_replicate.2	7	TRUE
Leaf.blade_111.days.after.transplanting_12.00_replicate.3	7	TRUE
Leaf.blade_118.days.after.transplanting_12.00_replicate.1	7	TRUE
Leaf.blade_118.days.after.transplanting_12.00_replicate.2	7	TRUE
Leaf.blade_118.days.after.transplanting_12.00_replicate.3	7	TRUE
Leaf.blade_125.days.after.transplanting_12.00_replicate.1	7	TRUE
Leaf.blade_125.days.after.transplanting_12.00_replicate.2	7	TRUE
Leaf.blade_125.days.after.transplanting_12.00_replicate.3	7	TRUE
Leaf.blade_13.days.after.transplanting_12.00_replicate.1	7	TRUE
Leaf.blade_13.days.after.transplanting_12.00_replicate.2	7	TRUE
Leaf.blade_13.days.after.transplanting_12.00_replicate.3	7	TRUE
Leaf.blade_20.days.after.transplanting_12.00_replicate.1	7	TRUE
Leaf.blade_20.days.after.transplanting_12.00_replicate.2	7	TRUE
Leaf.blade_20.days.after.transplanting_12.00_replicate.3	7	TRUE
Leaf.blade_27.days.after.transplanting_12.00_replicate.1	7	TRUE
Leaf.blade_27.days.after.transplanting_12.00_replicate.2	7	TRUE
Leaf.blade_27.days.after.transplanting_12.00_replicate.3	7	TRUE
Leaf.blade_34.days.after.transplanting_12.00_replicate.1	7	TRUE
Leaf.blade_34.days.after.transplanting_12.00_replicate.2	7	TRUE
Leaf.blade_34.days.after.transplanting_12.00_replicate.3	7	TRUE
Leaf.blade_41.days.after.transplanting_12.00_replicate.1	7	TRUE
Leaf.blade_41.days.after.transplanting_12.00_replicate.2	7	TRUE
Leaf.blade_41.days.after.transplanting_12.00_replicate.3	7	TRUE
Leaf.blade_48.days.after.transplanting_12.00_replicate.1	7	TRUE
Leaf.blade_48.days.after.transplanting_12.00_replicate.2	7	TRUE
Leaf.blade_48.days.after.transplanting_12.00_replicate.3	7	TRUE
Leaf.blade_55.days.after.transplanting_12.00_replicate.1	7	TRUE
Leaf.blade_55.days.after.transplanting_12.00_replicate.2	7	TRUE
Leaf.blade_55.days.after.transplanting_12.00_replicate.3	7	TRUE
Leaf.blade_62.days.after.transplanting_12.00_replicate.1	7	TRUE
Leaf.blade_62.days.after.transplanting_12.00_replicate.2	7	TRUE
Leaf.blade_62.days.after.transplanting_12.00_replicate.3	7	TRUE
Leaf.blade_69.days.after.transplanting_12.00_replicate.1	7	TRUE
Leaf.blade_69.days.after.transplanting_12.00_replicate.2	7	TRUE
Leaf.blade_69.days.after.transplanting_12.00_replicate.3	7	TRUE
Leaf.blade_76.days.after.transplanting_12.00_replicate.1	7	TRUE
Leaf.blade_76.days.after.transplanting_12.00_replicate.2	7	TRUE
Leaf.blade_76.days.after.transplanting_12.00_replicate.3	7	TRUE
Leaf.blade_83.days.after.transplanting_12.00_replicate.1	7	TRUE
Leaf.blade_83.days.after.transplanting_12.00_replicate.2	7	TRUE
Leaf.blade_83.days.after.transplanting_12.00_replicate.3	7	TRUE
Leaf.blade_90.days.after.transplanting_12.00_replicate.1	7	TRUE
Leaf.blade_90.days.after.transplanting_12.00_replicate.2	7	TRUE
Leaf.blade_90.days.after.transplanting_12.00_replicate.3	7	TRUE
Leaf.blade_97.days.after.transplanting_12.00_replicate.1	7	TRUE
Leaf.blade_97.days.after.transplanting_12.00_replicate.2	7	TRUE
Leaf.blade_97.days.after.transplanting_12.00_replicate.3	7	TRUE
LeafBlade_100DAT_02.00	8	TRUE
LeafBlade_100DAT_04.00	8	TRUE
LeafBlade_100DAT_06.00	8	TRUE
LeafBlade_100DAT_08.00	8	TRUE
LeafBlade_100DAT_10.00	8	TRUE
LeafBlade_100DAT_12.00	8	TRUE
LeafBlade_100DAT_14.00	8	TRUE
LeafBlade_100DAT_16.00	8	TRUE
LeafBlade_100DAT_18.00	8	TRUE
LeafBlade_100DAT_20.00	8	TRUE
LeafBlade_100DAT_22.00	8	TRUE
LeafBlade_100DAT_24.00	8	TRUE
LeafBlade_101DAT_02.00	8	TRUE
LeafBlade_101DAT_04.00	8	TRUE
LeafBlade_101DAT_06.00	8	TRUE
LeafBlade_101DAT_08.00	8	TRUE
LeafBlade_101DAT_10.00	8	TRUE
LeafBlade_104DAT_12.00_2010	8	TRUE
LeafBlade_104DAT_12.00_rep1	8	TRUE
LeafBlade_104DAT_12.00_rep2	8	TRUE
LeafBlade_104DAT_12.00_rep3	8	TRUE
LeafBlade_104DAT_24.00_rep1	8	TRUE
LeafBlade_104DAT_24.00_rep2	8	TRUE
LeafBlade_111DAT_12.00_2010	8	TRUE
LeafBlade_111DAT_12.00_rep1	8	TRUE
LeafBlade_111DAT_12.00_rep2	8	TRUE
LeafBlade_111DAT_12.00_rep3	8	TRUE
LeafBlade_111DAT_24.00_rep1	8	TRUE
LeafBlade_111DAT_24.00_rep2	8	TRUE
LeafBlade_113DAT_10.00	8	TRUE
LeafBlade_113DAT_12.00	8	TRUE
LeafBlade_113DAT_14.00	8	TRUE
LeafBlade_113DAT_16.00	8	TRUE
LeafBlade_113DAT_18.00	8	TRUE
LeafBlade_113DAT_20.00	8	TRUE
LeafBlade_113DAT_22.00	8	TRUE
LeafBlade_113DAT_24.00	8	TRUE
LeafBlade_114DAT_02.00	8	TRUE
LeafBlade_114DAT_04.00	8	TRUE
LeafBlade_114DAT_06.00	8	TRUE
LeafBlade_114DAT_08.00	8	TRUE
LeafBlade_114DAT_10.00	8	TRUE
LeafBlade_114DAT_12.00	8	TRUE
LeafBlade_114DAT_14.00	8	TRUE
LeafBlade_114DAT_16.00	8	TRUE
LeafBlade_114DAT_18.00	8	TRUE
LeafBlade_114DAT_20.00	8	TRUE
LeafBlade_114DAT_22.00	8	TRUE
LeafBlade_114DAT_24.00	8	TRUE
LeafBlade_115DAT_02.00	8	TRUE
LeafBlade_115DAT_04.00	8	TRUE
LeafBlade_115DAT_06.00	8	TRUE
LeafBlade_115DAT_08.00	8	TRUE
LeafBlade_115DAT_10.00	8	TRUE
LeafBlade_118DAT_12.00_2010	8	TRUE
LeafBlade_118DAT_12.00_rep1	8	TRUE
LeafBlade_118DAT_12.00_rep2	8	TRUE
LeafBlade_118DAT_12.00_rep3	8	TRUE
LeafBlade_118DAT_24.00_rep1	8	TRUE
LeafBlade_118DAT_24.00_rep2	8	TRUE
LeafBlade_125DAT_12.00_2010	8	TRUE
LeafBlade_125DAT_12.00_rep1	8	TRUE
LeafBlade_125DAT_12.00_rep2	8	TRUE
LeafBlade_125DAT_12.00_rep3	8	TRUE
LeafBlade_125DAT_24.00_rep1	8	TRUE
LeafBlade_125DAT_24.00_rep1.1	8	TRUE
LeafBlade_125DAT_24.00_rep2	8	TRUE
LeafBlade_125DAT_24.00_rep2.1	8	TRUE
LeafBlade_125DAT_24.00_rep3	8	TRUE
LeafBlade_13DAT_12.00_2010	8	TRUE
LeafBlade_13DAT_12.00_rep1	8	TRUE
LeafBlade_13DAT_12.00_rep2	8	TRUE
LeafBlade_13DAT_12.00_rep3	8	TRUE
LeafBlade_13DAT_24.00_rep1	8	TRUE
LeafBlade_13DAT_24.00_rep2	8	TRUE
LeafBlade_15DAT_10.00	8	TRUE
LeafBlade_15DAT_12.00	8	TRUE
LeafBlade_15DAT_14.00	8	TRUE
LeafBlade_15DAT_16.00	8	TRUE
LeafBlade_15DAT_18.00	8	TRUE
LeafBlade_15DAT_20.00	8	TRUE
LeafBlade_15DAT_22.00	8	TRUE
LeafBlade_15DAT_24.00	8	TRUE
LeafBlade_16DAT_02.00	8	TRUE
LeafBlade_16DAT_04.00	8	TRUE
LeafBlade_16DAT_06.00	8	TRUE
LeafBlade_16DAT_08.00	8	TRUE
LeafBlade_16DAT_10.00	8	TRUE
LeafBlade_16DAT_12.00	8	TRUE
LeafBlade_16DAT_14.00	8	TRUE
LeafBlade_16DAT_16.00	8	TRUE
LeafBlade_16DAT_18.00	8	TRUE
LeafBlade_16DAT_20.00	8	TRUE
LeafBlade_16DAT_22.00	8	TRUE
LeafBlade_16DAT_24.00	8	TRUE
LeafBlade_17DAT_02.00	8	TRUE
LeafBlade_17DAT_04.00	8	TRUE
LeafBlade_17DAT_06.00	8	TRUE
LeafBlade_17DAT_08.00	8	TRUE
LeafBlade_17DAT_10.00	8	TRUE
LeafBlade_20DAT_12.00_2010	8	TRUE
LeafBlade_20DAT_12.00_rep1	8	TRUE
LeafBlade_20DAT_12.00_rep2	8	TRUE
LeafBlade_20DAT_12.00_rep3	8	TRUE
LeafBlade_20DAT_24.00_rep1	8	TRUE
LeafBlade_20DAT_24.00_rep2	8	TRUE
LeafBlade_27DAT_12.00_2010	8	TRUE
LeafBlade_27DAT_12.00_rep1	8	TRUE
LeafBlade_27DAT_12.00_rep2	8	TRUE
LeafBlade_27DAT_12.00_rep3	8	TRUE
LeafBlade_27DAT_24.00_rep1	8	TRUE
LeafBlade_27DAT_24.00_rep1.1	8	TRUE
LeafBlade_27DAT_24.00_rep2	8	TRUE
LeafBlade_27DAT_24.00_rep2.1	8	TRUE
LeafBlade_27DAT_24.00_rep3	8	TRUE
LeafBlade_29DAT_10.00	8	TRUE
LeafBlade_29DAT_12.00	8	TRUE
LeafBlade_29DAT_14.00	8	TRUE
LeafBlade_29DAT_16.00	8	TRUE
LeafBlade_29DAT_18.00	8	TRUE
LeafBlade_29DAT_20.00	8	TRUE
LeafBlade_29DAT_22.00	8	TRUE
LeafBlade_29DAT_24.00	8	TRUE
LeafBlade_30DAT_02.00	8	TRUE
LeafBlade_30DAT_04.00	8	TRUE
LeafBlade_30DAT_06.00	8	TRUE
LeafBlade_30DAT_08.00	8	TRUE
LeafBlade_30DAT_10.00	8	TRUE
LeafBlade_30DAT_12.00	8	TRUE
LeafBlade_30DAT_14.00	8	TRUE
LeafBlade_30DAT_16.00	8	TRUE
LeafBlade_30DAT_18.00	8	TRUE
LeafBlade_30DAT_20.00	8	TRUE
LeafBlade_30DAT_22.00	8	TRUE
LeafBlade_30DAT_24.00	8	TRUE
LeafBlade_31DAT_02.00	8	TRUE
LeafBlade_31DAT_04.00	8	TRUE
LeafBlade_31DAT_06.00	8	TRUE
LeafBlade_31DAT_08.00	8	TRUE
LeafBlade_31DAT_10.00	8	TRUE
LeafBlade_34DAT_12.00_2010	8	TRUE
LeafBlade_34DAT_12.00_rep1	8	TRUE
LeafBlade_34DAT_12.00_rep2	8	TRUE
LeafBlade_34DAT_12.00_rep3	8	TRUE
LeafBlade_34DAT_24.00_rep1	8	TRUE
LeafBlade_34DAT_24.00_rep2	8	TRUE
LeafBlade_41DAT_12.00_2010	8	TRUE
LeafBlade_41DAT_12.00_rep1	8	TRUE
LeafBlade_41DAT_12.00_rep2	8	TRUE
LeafBlade_41DAT_12.00_rep3	8	TRUE
LeafBlade_41DAT_24.00_rep1	8	TRUE
LeafBlade_41DAT_24.00_rep2	8	TRUE
LeafBlade_43DAT_10.00	8	TRUE
LeafBlade_43DAT_12.00	8	TRUE
LeafBlade_43DAT_14.00	8	TRUE
LeafBlade_43DAT_16.00	8	TRUE
LeafBlade_43DAT_18.00	8	TRUE
LeafBlade_43DAT_20.00	8	TRUE
LeafBlade_43DAT_22.00	8	TRUE
LeafBlade_43DAT_24.00	8	TRUE
LeafBlade_44DAT_02.00	8	TRUE
LeafBlade_44DAT_04.00	8	TRUE
LeafBlade_44DAT_06.00	8	TRUE
LeafBlade_44DAT_08.00	8	TRUE
LeafBlade_44DAT_10.00	8	TRUE
LeafBlade_44DAT_12.00	8	TRUE
LeafBlade_44DAT_14.00	8	TRUE
LeafBlade_44DAT_16.00	8	TRUE
LeafBlade_44DAT_18.00	8	TRUE
LeafBlade_44DAT_20.00	8	TRUE
LeafBlade_44DAT_22.00	8	TRUE
LeafBlade_44DAT_24.00	8	TRUE
LeafBlade_45DAT_02.00	8	TRUE
LeafBlade_45DAT_04.00	8	TRUE
LeafBlade_45DAT_06.00	8	TRUE
LeafBlade_45DAT_08.00	8	TRUE
LeafBlade_45DAT_10.00	8	TRUE
LeafBlade_48DAT_12.00_2010	8	TRUE
LeafBlade_48DAT_12.00_rep1	8	TRUE
LeafBlade_48DAT_12.00_rep2	8	TRUE
LeafBlade_48DAT_12.00_rep3	8	TRUE
LeafBlade_48DAT_24.00_rep1	8	TRUE
LeafBlade_48DAT_24.00_rep2	8	TRUE
LeafBlade_55DAT_12.00_2010	8	TRUE
LeafBlade_55DAT_12.00_rep1	8	TRUE
LeafBlade_55DAT_12.00_rep2	8	TRUE
LeafBlade_55DAT_12.00_rep3	8	TRUE
LeafBlade_55DAT_24.00_rep1	8	TRUE
LeafBlade_55DAT_24.00_rep2	8	TRUE
LeafBlade_57DAT_10.00	8	TRUE
LeafBlade_57DAT_12.00	8	TRUE
LeafBlade_57DAT_14.00	8	TRUE
LeafBlade_57DAT_16.00	8	TRUE
LeafBlade_57DAT_18.00	8	TRUE
LeafBlade_57DAT_20.00	8	TRUE
LeafBlade_57DAT_22.00	8	TRUE
LeafBlade_57DAT_24.00	8	TRUE
LeafBlade_58DAT_02.00	8	TRUE
LeafBlade_58DAT_04.00	8	TRUE
LeafBlade_58DAT_06.00	8	TRUE
LeafBlade_58DAT_08.00	8	TRUE
LeafBlade_58DAT_10.00	8	TRUE
LeafBlade_58DAT_12.00	8	TRUE
LeafBlade_58DAT_14.00	8	TRUE
LeafBlade_58DAT_16.00	8	TRUE
LeafBlade_58DAT_18.00	8	TRUE
LeafBlade_58DAT_20.00	8	TRUE
LeafBlade_58DAT_22.00	8	TRUE
LeafBlade_58DAT_24.00	8	TRUE
LeafBlade_59DAT_02.00	8	TRUE
LeafBlade_59DAT_04.00	8	TRUE
LeafBlade_59DAT_06.00	8	TRUE
LeafBlade_59DAT_08.00	8	TRUE
LeafBlade_59DAT_10.00	8	TRUE
LeafBlade_62DAT_12.00_2010	8	TRUE
LeafBlade_62DAT_12.00_rep1	8	TRUE
LeafBlade_62DAT_12.00_rep2	8	TRUE
LeafBlade_62DAT_12.00_rep3	8	TRUE
LeafBlade_62DAT_24.00_rep1	8	TRUE
LeafBlade_62DAT_24.00_rep2	8	TRUE
LeafBlade_69DAT_12.00_2010	8	TRUE
LeafBlade_69DAT_12.00_rep1	8	TRUE
LeafBlade_69DAT_12.00_rep2	8	TRUE
LeafBlade_69DAT_12.00_rep3	8	TRUE
LeafBlade_69DAT_24.00_rep1	8	TRUE
LeafBlade_69DAT_24.00_rep2	8	TRUE
LeafBlade_76DAT_12.00_2010	8	TRUE
LeafBlade_76DAT_12.00_rep1	8	TRUE
LeafBlade_76DAT_12.00_rep2	8	TRUE
LeafBlade_76DAT_12.00_rep3	8	TRUE
LeafBlade_76DAT_24.00_rep1	8	TRUE
LeafBlade_76DAT_24.00_rep1.1	8	TRUE
LeafBlade_76DAT_24.00_rep2	8	TRUE
LeafBlade_76DAT_24.00_rep2.1	8	TRUE
LeafBlade_76DAT_24.00_rep3	8	TRUE
LeafBlade_78DAT_10.00	8	TRUE
LeafBlade_78DAT_12.00	8	TRUE
LeafBlade_78DAT_14.00	8	TRUE
LeafBlade_78DAT_16.00	8	TRUE
LeafBlade_78DAT_17.00	8	TRUE
LeafBlade_78DAT_17.10	8	TRUE
LeafBlade_78DAT_17.20	8	TRUE
LeafBlade_78DAT_17.30	8	TRUE
LeafBlade_78DAT_17.40	8	TRUE
LeafBlade_78DAT_17.50	8	TRUE
LeafBlade_78DAT_18.00	8	TRUE
LeafBlade_78DAT_18.00.1	8	TRUE
LeafBlade_78DAT_18.10	8	TRUE
LeafBlade_78DAT_18.20	8	TRUE
LeafBlade_78DAT_18.30	8	TRUE
LeafBlade_78DAT_18.40	8	TRUE
LeafBlade_78DAT_18.50	8	TRUE
LeafBlade_78DAT_19.00	8	TRUE
LeafBlade_78DAT_19.10	8	TRUE
LeafBlade_78DAT_19.20	8	TRUE
LeafBlade_78DAT_19.30	8	TRUE
LeafBlade_78DAT_19.40	8	TRUE
LeafBlade_78DAT_19.50	8	TRUE
LeafBlade_78DAT_20.00	8	TRUE
LeafBlade_78DAT_20.00.1	8	TRUE
LeafBlade_78DAT_22.00	8	TRUE
LeafBlade_78DAT_24.00	8	TRUE
LeafBlade_79DAT_02.00	8	TRUE
LeafBlade_79DAT_04.00	8	TRUE
LeafBlade_79DAT_06.00	8	TRUE
LeafBlade_79DAT_08.00	8	TRUE
LeafBlade_79DAT_10.00	8	TRUE
LeafBlade_79DAT_12.00	8	TRUE
LeafBlade_79DAT_14.00	8	TRUE
LeafBlade_79DAT_16.00	8	TRUE
LeafBlade_79DAT_18.00	8	TRUE
LeafBlade_79DAT_20.00	8	TRUE
LeafBlade_79DAT_22.00	8	TRUE
LeafBlade_79DAT_24.00	8	TRUE
LeafBlade_80DAT_02.00	8	TRUE
LeafBlade_80DAT_04.00	8	TRUE
LeafBlade_80DAT_06.00	8	TRUE
LeafBlade_80DAT_08.00	8	TRUE
LeafBlade_80DAT_10.00	8	TRUE
LeafBlade_83DAT_12.00_2010	8	TRUE
LeafBlade_83DAT_12.00_rep1	8	TRUE
LeafBlade_83DAT_12.00_rep2	8	TRUE
LeafBlade_83DAT_12.00_rep3	8	TRUE
LeafBlade_83DAT_24.00_rep1	8	TRUE
LeafBlade_83DAT_24.00_rep2	8	TRUE
LeafBlade_85DAT_10.00	8	TRUE
LeafBlade_85DAT_12.00	8	TRUE
LeafBlade_85DAT_14.00	8	TRUE
LeafBlade_85DAT_16.00	8	TRUE
LeafBlade_85DAT_18.00	8	TRUE
LeafBlade_85DAT_20.00	8	TRUE
LeafBlade_85DAT_22.00	8	TRUE
LeafBlade_85DAT_24.00	8	TRUE
LeafBlade_86DAT_02.00	8	TRUE
LeafBlade_86DAT_04.00	8	TRUE
LeafBlade_86DAT_06.00	8	TRUE
LeafBlade_86DAT_08.00	8	TRUE
LeafBlade_86DAT_10.00	8	TRUE
LeafBlade_86DAT_12.00	8	TRUE
LeafBlade_86DAT_14.00	8	TRUE
LeafBlade_86DAT_16.00	8	TRUE
LeafBlade_86DAT_18.00	8	TRUE
LeafBlade_86DAT_20.00	8	TRUE
LeafBlade_86DAT_22.00	8	TRUE
LeafBlade_86DAT_24.00	8	TRUE
LeafBlade_87DAT_02.00	8	TRUE
LeafBlade_87DAT_04.00	8	TRUE
LeafBlade_87DAT_06.00	8	TRUE
LeafBlade_87DAT_08.00	8	TRUE
LeafBlade_87DAT_10.00	8	TRUE
LeafBlade_90DAT_12.00_2010	8	TRUE
LeafBlade_90DAT_12.00_rep1	8	TRUE
LeafBlade_90DAT_12.00_rep2	8	TRUE
LeafBlade_90DAT_12.00_rep3	8	TRUE
LeafBlade_90DAT_24.00_rep1	8	TRUE
LeafBlade_90DAT_24.00_rep2	8	TRUE
LeafBlade_92DAT_10.00	8	TRUE
LeafBlade_92DAT_12.00	8	TRUE
LeafBlade_92DAT_14.00	8	TRUE
LeafBlade_92DAT_16.00	8	TRUE
LeafBlade_92DAT_18.00	8	TRUE
LeafBlade_92DAT_20.00	8	TRUE
LeafBlade_92DAT_22.00	8	TRUE
LeafBlade_92DAT_24.00	8	TRUE
LeafBlade_93DAT_02.00	8	TRUE
LeafBlade_93DAT_04.00	8	TRUE
LeafBlade_93DAT_06.00	8	TRUE
LeafBlade_93DAT_08.00	8	TRUE
LeafBlade_93DAT_10.00	8	TRUE
LeafBlade_93DAT_12.00	8	TRUE
LeafBlade_93DAT_14.00	8	TRUE
LeafBlade_93DAT_16.00	8	TRUE
LeafBlade_93DAT_18.00	8	TRUE
LeafBlade_93DAT_20.00	8	TRUE
LeafBlade_93DAT_22.00	8	TRUE
LeafBlade_93DAT_24.00	8	TRUE
LeafBlade_94DAT_02.00	8	TRUE
LeafBlade_94DAT_04.00	8	TRUE
LeafBlade_94DAT_06.00	8	TRUE
LeafBlade_94DAT_08.00	8	TRUE
LeafBlade_94DAT_10.00	8	TRUE
LeafBlade_97DAT_12.00_2010	8	TRUE
LeafBlade_97DAT_12.00_rep1	8	TRUE
LeafBlade_97DAT_12.00_rep2	8	TRUE
LeafBlade_97DAT_12.00_rep3	8	TRUE
LeafBlade_97DAT_24.00_rep1	8	TRUE
LeafBlade_97DAT_24.00_rep2	8	TRUE
LeafBlade_99DAT_10.00	8	TRUE
LeafBlade_99DAT_12.00	8	TRUE
LeafBlade_99DAT_14.00	8	TRUE
LeafBlade_99DAT_16.00	8	TRUE
LeafBlade_99DAT_18.30	8	TRUE
LeafBlade_99DAT_20.00	8	TRUE
LeafBlade_99DAT_22.00	8	TRUE
LeafBlade_99DAT_24.00	8	TRUE
LeafSheath_27DAT_12.00_rep1	9	TRUE
LeafSheath_27DAT_12.00_rep2	9	TRUE
LeafSheath_27DAT_12.00_rep3	9	TRUE
LeafSheath_27DAT_24.00_rep1	9	TRUE
LeafSheath_27DAT_24.00_rep2	9	TRUE
LeafSheath_27DAT_24.00_rep3	9	TRUE
LeafSheath_76DAT_12.00_rep1	9	TRUE
LeafSheath_76DAT_12.00_rep2	9	TRUE
LeafSheath_76DAT_12.00_rep3	9	TRUE
LeafSheath_76DAT_24.00_rep1	9	TRUE
LeafSheath_76DAT_24.00_rep2	9	TRUE
LeafSheath_76DAT_24.00_rep3	9	TRUE
Lemma_1.5.2.0.mm.floret_rep1	10	FALSE
Lemma_1.5.2.0.mm.floret_rep2	10	FALSE
Lemma_1.5.2.0.mm.floret_rep3	10	FALSE
Lemma_4.0.5.0.mm.floret_rep1	10	FALSE
Lemma_4.0.5.0.mm.floret_rep2	10	FALSE
Lemma_4.0.5.0.mm.floret_rep3	10	FALSE
Lemma_7.0.mm.floret_rep1	10	FALSE
Lemma_7.0.mm.floret_rep2	10	FALSE
Lemma_7.0.mm.floret_rep3	10	FALSE
Ovary_01.DAF_rep1	11	TRUE
Ovary_01.DAF_rep2	11	TRUE
Ovary_01.DAF_rep3	11	TRUE
Ovary_03.DAF_rep1	11	TRUE
Ovary_03.DAF_rep2	11	TRUE
Ovary_03.DAF_rep3	11	TRUE
Ovary_05.DAF_rep1	11	TRUE
Ovary_05.DAF_rep2	11	TRUE
Ovary_05.DAF_rep3	11	TRUE
Ovary_07.DAF_rep1	11	TRUE
Ovary_07.DAF_rep2	11	TRUE
Ovary_07.DAF_rep3	11	TRUE
Palea_1.5.2.0.mm.floret_rep1	12	FALSE
Palea_1.5.2.0.mm.floret_rep2	12	FALSE
Palea_1.5.2.0.mm.floret_rep3	12	FALSE
Palea_4.0.5.0.mm.floret_rep1	12	FALSE
Palea_4.0.5.0.mm.floret_rep2	12	FALSE
Palea_4.0.5.0.mm.floret_rep3	12	FALSE
Palea_7.0.mm.floret_rep1	12	FALSE
Palea_7.0.mm.floret_rep2	12	FALSE
Palea_7.0.mm.floret_rep3	12	FALSE
Pistil_05.10.cm.inflorescence_rep1	13	FALSE
Pistil_05.10.cm.inflorescence_rep2	13	FALSE
Pistil_05.10.cm.inflorescence_rep3	13	FALSE
Pistil_10.14.cm.inflorescence_rep1	13	FALSE
Pistil_10.14.cm.inflorescence_rep2	13	FALSE
Pistil_10.14.cm.inflorescence_rep3	13	FALSE
Pistil_14.18.cm.inflorescence_rep1	13	FALSE
Pistil_14.18.cm.inflorescence_rep2	13	FALSE
Pistil_14.18.cm.inflorescence_rep3	13	FALSE
Root_27DAT_12.00_rep1	14	TRUE
Root_27DAT_12.00_rep2	14	TRUE
Root_27DAT_12.00_rep3	14	TRUE
Root_27DAT_24.00_rep1	14	TRUE
Root_27DAT_24.00_rep2	14	TRUE
Root_27DAT_24.00_rep3	14	TRUE
Root_76DAT_12.00_rep1	14	TRUE
Root_76DAT_12.00_rep2	14	TRUE
Root_76DAT_12.00_rep3	14	TRUE
Root_76DAT_24.00_rep1	14	TRUE
Root_76DAT_24.00_rep2	14	TRUE
Root_76DAT_24.00_rep3	14	TRUE
Stem_83DAT_12.00_rep1	15	TRUE
Stem_83DAT_12.00_rep2	15	TRUE
Stem_83DAT_12.00_rep3	15	TRUE
Stem_83DAT_24.00_rep1	15	TRUE
Stem_83DAT_24.00_rep2	15	TRUE
Stem_83DAT_24.00_rep3	15	TRUE
Stem_90DAT_12.00_rep1	15	TRUE
Stem_90DAT_12.00_rep2	15	TRUE
Stem_90DAT_12.00_rep3	15	TRUE
Stem_90DAT_24.00_rep1	15	TRUE
Stem_90DAT_24.00_rep2	15	TRUE
Stem_90DAT_24.00_rep3	15	TRUE
