## Supplemental Table 7 for "Warm nights disrupt global transcriptional rhythms in field-grown rice panicles"

### Sheet: Sheet1
Transcription Factors Used as Regulators In ExRANGES
MH06t0708300
MH09t0336900
MH08t0355400
MH12t0389100
MH04t0577500
MH02t0598500
MH02t0618900
MH02t0027000
MH04t0504500
MH01t0046700
MH02t0476400
MH09t0199300
MH01t0731100
MH03t0114700
MH02t0053700
MH05t0144200
MH07t0447000
MH10t0430900
MH11t0061900
MH01t0521900
MH10t0428800
MH01t0092800
MH02t0698300
MH05t0424100
MH09t0459800
MH02t0421900
MH02t0479800
MH10t0229800
MH01t0728200
MH01t0773900
MH02t0096000
MH04t0676000
MH08t0478300
MH03t0235300
MH04t0661500
MH07t0474300
MH09t0437200
MH10t0428100
MH05t0483600
MH01t0142200
MH11t0169600
MH12t0328600
MH06t0088900
MH10t0400500
MH07t0477200
MH03t0677400
MH08t0487800
MH02t0023300
MH02t0021000
MH02t0081800
MH02t0054200
MH02t0086600
MH12t0311800
MH05t0398600
MH05t0306800
MH01t0094600
MH05t0527700
MH02t0555600
MH12t0459700
MH04t0622600
MH08t0492800
MH01t0789800
MH01t0381900
MH02t0593400
MH01t0170900
MH04t0639500
MH09t0185400
MH06t0592900
MH02t0702800
MH02t0392800
MH08t0080900
MH01t0150100
MH08t0046300
MH08t0402600
MH03t0693200
MH02t0661500
MH11t0119200
MH11t0440600
MH08t0528900
MH03t0263600
MH03t0677000
MH08t0526500
MH01t0060800
MH08t0178300
MH02t0422800
MH05t0462400
MH06t0396200
MH08t0378200
MH08t0531500
MH06t0062700
MH03t0658600
MH12t0200700
MH03t0074500
MH04t0646500
MH01t0168600
MH03t0716000
MH02t0407200
MH03t0192600
MH09t0440700
MH06t0671600
MH06t0590800
MH02t0616800
MH04t0463500
MH03t0342100
MH02t0595200
MH10t0234800
MH02t0539300
MH02t0176700
MH05t0480500
MH03t0070700
MH11t0061000
MH06t0708800
MH12t0136900
MH04t0380100
MH03t0167000
MH02t0626300
MH01t0527400
MH06t0700200
MH06t0010000
MH05t0033000
MH01t0757600
MH06t0085000
MH05t0288200
MH08t0506200
MH06t0053500
MH12t0243900
MH06t0311000
MH04t0313000
MH01t0759300
MH05t0027800
MH01t0708300
MH10t0225000
MH12t0433500
MH12t0399500
MH01t0599800
MH01t0528000
MH02t0569400
MH07t0365400
MH05t0049100
MH03t0121300
MH05t0568500
MH08t0018300
MH02t0038500
MH02t0405800
MH08t0380600
MH09t0439200
MH10t0380600
MH07t0433200
MH02t0105400
MH06t0287600
MH01t0478500
MH02t0215600
MH01t0744900
MH01t0687500
MH04t0038200
MH02t0335200
MH03t0160900
MH03t0326200
MH07t0538200
MH02t0407300
MH10t0424100
MH05t0511500
MH11t0062800
MH07t0422400
MH03t0052200
MH03t0178200
MH01t0494700
MH05t0453800
MH03t0137600
MH04t0117500
MH05t0282300
MH10t0399500
MH07t0500300
MH03t0067900
MH08t0475600
MH05t0081900
MH03t0714100
MH01t0542100
MH03t0762100
MH04t0403200
MH02t0701800
MH01t0687000
MH08t0408900
MH08t0414200
MH02t0304400
MH09t0185500
MH07t0358000
MH08t0331100
MH03t0621800
MH03t0742900
MH11t0196200
MH03t0121600
MH07t0412200
MH03t0571700
MH04t0678400
MH02t0698500
MH05t0031500
MH11t0524200
MH07t0325900
MH03t0093500
MH09t0436200
MH06t0571900
MH03t0236900
MH07t0413600
MH04t0616900
MH07t0542400
MH04t0672600
MH11t0431500
MH06t0586900
MH07t0184600
MH04t0492800
MH01t0725100
MH09t0437500
MH03t0084500
MH07t0427100
MH01t0190500
MH07t0137200
MH02t0710700
MH03t0693600
MH09t0468800
MH02t0065400
MH07t0446400
MH08t0116900
MH06t0697000
MH02t0053600
MH11t0012000
MH07t0432700
MH04t0498200
MH07t0079400
MH02t0022900
MH06t0131100
MH07t0500500
MH01t0600300
MH09t0368500
MH08t0467600
MH05t0560700
MH11t0350900
MH01t0696500
MH06t0099200
MH05t0379600
MH02t0689800
MH03t0713000
MH05t0099700
MH08t0547700
MH07t0178100
MH02t0410500
MH06t0084400
MH02t0673200
MH03t0660600
MH11t0102500
MH02t0544600
MH02t0043300
MH01t0609300
MH02t0521600
MH01t0464000
MH01t0018200
MH03t0328100
MH03t0042100
MH12t0133100
MH02t0085900
MH08t0010200
MH02t0085100
MH06t0568800
MH03t0289300
MH02t0409900
MH02t0068500
MH02t0095800
MH03t0098300
MH02t0615200
MH01t0115900
MH02t0542000
MH09t0168600
MH08t0052100
MH03t0717200
MH04t0497100
MH02t0675900
MH09t0429700
MH01t0680900
MH08t0555600
MH04t0490500
MH12t0426500
MH07t0447100
MH03t0216300
MH09t0200700
MH01t0629500
MH02t0689700
MH01t0526000
MH11t0036100
MH03t0151700
MH07t0477000
MH01t0680600
MH01t0704800
MH12t0179300
MH01t0404600
MH08t0547000
MH02t0712800
MH08t0486900
MH03t0078700
MH03t0219300
MH05t0013600
MH01t0183000
MH01t0596800
MH01t0774300
MH01t0734400
MH01t0738900
MH07t0428900
MH03t0017800
MH01t0077400
MH02t0018900
MH01t0472000
MH03t0687800
MH05t0479000
MH01t0130500
MH10t0314100
MH03t0343200
MH11t0053300
MH12t0433300
MH03t0642100
MH07t0087000
MH07t0444100
MH01t0780400
MH03t0127600
MH07t0512800
MH02t0592600
MH08t0427800
MH03t0015400
MH07t0509000
MH12t0347800
MH11t0082800
MH09t0241500
MH07t0365000
MH12t0433800
MH09t0463700
MH12t0411100
MH02t0179200
MH04t0669600
MH06t0268800
MH01t0218300
MH08t0425700
MH06t0084900
MH05t0545500
MH04t0669400
MH03t0593900
MH04t0557100
MH01t0098400
MH01t0085600
MH02t0546000
MH04t0579300
MH02t0333400
MH06t0664100
MH08t0051500
MH03t0618100
MH09t0439200
MH03t0225400
MH06t0151200
MH02t0600500
MH05t0265700
MH05t0098700
MH08t0060600
MH06t0185500
MH08t0355600
MH04t0556800
MH09t0314100
MH06t0056600
MH04t0506600
MH02t0603300
MH01t0792700
MH03t0043400
MH02t0509800
MH03t0751800
MH01t0596100
MH04t0678500
MH07t0475500
MH06t0611200
MH10t0441200
MH02t0405000
MH07t0144000
MH02t0559400
MH01t0215800
MH11t0375000
MH02t0568300
MH03t0683600
MH12t0420500
MH01t0157700
MH04t0025800
MH01t0655800
MH11t0064900
MH01t0227400
MH01t0267700
MH11t0425900
MH04t0679900
MH01t0731300
MH02t0198300
MH02t0404600
MH01t0089200
MH11t0048900
MH03t0091100
MH12t0349000
MH01t0449300
MH04t0673000
MH08t0419200
MH07t0542100
MH01t0691900
MH01t0707900
MH10t0427200
MH01t0157400
MH10t0403800
MH06t0098500
MH02t0670200
MH08t0511000
MH08t0420000
MH04t0647700
MH12t0431000
MH07t0506000
MH02t0407200
MH06t0569500
MH01t0665900
MH02t0550100
MH07t0045100
MH03t0080100
MH11t0108300
MH08t0514400
MH03t0162600
MH08t0428400
MH01t0525000
MH05t0466800
MH02t0022100
MH02t0595400
MH03t0624500
MH02t0639700
MH09t0349300
MH05t0464100
MH08t0518600
MH04t0657500
MH02t0044800
MH03t0690900
MH07t0221800
MH02t0078000
MH06t0213800
MH03t0152000
MH01t0511400
MH01t0660300
MH06t0222300
MH08t0011700
MH01t0115600
MH08t0010500
MH04t0554500
MH10t0428500
MH07t0493300
MH03t0672900
MH01t0582600
MH03t0593200
MH01t0793100
MH05t0369100
MH04t0706300
MH02t0562800
MH03t0090000
MH03t0053900
MH04t0581000
MH02t0538600
MH03t0538400
MH06t0011900
MH08t0029600
MH02t0600000
MH01t0571000
MH01t0157900
MH06t0084800
MH07t0038100
MH02t0474200
MH01t0817300
MH01t0519800
MH03t0724700
MH01t0748100
MH03t0733900
MH10t0430800
MH08t0482900
MH08t0216900
MH05t0380100
MH05t0418900
MH04t0622300
MH06t0097400
MH06t0043500
MH08t0182400
MH04t0657800
MH02t0094500
MH01t0673800
MH02t0391000
MH05t0027500
MH03t0280000
MH09t0466100
MH03t0119000
MH02t0487200
MH12t0309900
MH01t0749900
MH06t0245900
MH06t0238900
MH08t0531900
MH07t0352900
MH08t0572400
MH07t0285500
MH12t0115400
MH07t0042100
MH02t0036300
MH03t0516600
MH08t0522200
MH08t0044800
MH12t0106800
MH06t0162900
MH10t0283900
MH05t0501600
MH12t0124300
MH06t0268200
MH06t0155500
MH02t0382100
MH05t0540600
MH01t0057500
MH12t0067400
MH07t0434400
MH01t0012300
MH02t0661800
MH01t0812700
MH01t0630400
MH01t0815900
MH01t0173900
MH09t0476000
MH07t0483700
MH02t0689800
MH05t0374000
MH02t0062800
MH02t0607500
MH04t0572900
MH01t0608000
MH02t0242700
MH01t0371500
MH03t0084200
MH03t0548000
MH04t0682800
MH11t0069200
MH08t0015000
MH02t0074700
MH03t0087600
MH08t0120200
MH01t0681600
MH02t0120900
MH01t0708900
MH05t0286600
MH05t0417600
MH03t0621600
MH09t0412200
MH03t0082800
MH03t0622400
MH01t0590000
MH05t0459800
MH02t0091900
MH06t0011100
MH05t0283400
MH04t0519500
MH03t0235700
MH02t0410700
MH11t0026100
MH05t0359700
MH02t0423500
MH03t0585700
MH03t0627500
MH02t0694500
MH07t0520900
MH03t0618500
MH09t0274900
MH06t0568700
MH10t0324400
MH05t0373700
MH09t0064000
MH11t0452200
MH01t0637200
MH03t0687300
MH07t0299300
MH04t0641200
MH03t0194000
MH01t0778600
MH03t0217400
MH12t0179600
MH02t0105200
MH11t0451300
MH12t0344100
MH05t0380800
MH03t0546000
MH06t0125900
MH07t0139200
MH06t0223500
MH05t0360600
MH11t0062400
MH06t0658100
MH02t0515200
MH01t0514300
MH03t0626500
MH01t0520600
MH08t0513700
MH12t0436400
MH06t0576600
MH03t0218600
MH02t0583300
MH03t0060900
MH11t0170900
MH03t0731600
MH03t0114800
MH04t0670600
MH07t0091300
MH10t0220400
MH04t0312700
MH01t0487100
MH07t0460500
MH01t0099100
MH03t0621900
MH08t0089900
MH03t0196100
MH04t0579200
MH01t0097200
MH08t0295800
MH03t0069900
MH01t0663900
MH11t0071300
MH01t0409000
MH04t0590600
MH06t0662500
MH10t0359100
MH11t0657500
MH12t0431400
MH09t0320100
MH04t0625300
MH01t0135100
MH01t0548800
MH08t0549700
MH07t0089300
MH01t0807300
MH08t0433300
MH06t0675100
MH04t0684600
MH01t0531000
MH06t0083300
MH02t0616900
MH04t0648100
MH06t0697300
MH06t0213500
MH03t0083200
MH04t0658100
MH02t0443600
MH03t0732000
MH02t0141900
MH09t0062100
MH03t0675000
MH03t0094700
MH03t0701800
MH01t0790400
MH06t0486400
MH05t0158800
MH07t0427400
MH02t0035900
MH07t0467000
MH10t0314000
MH03t0718800
MH10t0176200
MH10t0254900
MH01t0167400
MH12t0069100
MH01t0074200
MH05t0482700
MH11t0483200
MH12t0450000
MH01t0795500
MH02t0381900
MH03t0025700
MH12t0424000
MH12t0424100
MH10t0429500
MH02t0443700
MH05t0467200
MH03t0626900
MH03t0058100
MH01t0087800
MH03t0038900
MH01t0525700
MH01t0445100
MH08t0331200
MH01t0582100
MH09t0441700
MH03t0217800
MH03t0760100
MH08t0489700
MH05t0033000
MH02t0510200
MH06t0582400
MH04t0605400
MH02t0175100
MH04t0662000
MH02t0438800
MH08t0509200
MH12t0013900
MH03t0065400
MH08t0474000
MH03t0620700
MH02t0708300
MH01t0735100
MH03t0366300
MH07t0458500
MH08t0179500
MH11t0035600
MH02t0507000
MH02t0013100
MH02t0693300
MH03t0233100
MH06t0016700
MH05t0539700
MH06t0706400
MH03t0092500
MH03t0084100
MH12t0397800
MH08t0020500
MH08t0516100
MH05t0470700
MH07t0277500
MH03t0733200
MH07t0458700
MH03t0694000
MH02t0568500
MH03t0224300
MH03t0212600
MH06t0696900
MH04t0627500
MH08t0338000
MH02t0569700
MH01t0535600
MH01t0486100
MH10t0254400
MH05t0364000
MH03t0018500
MH01t0660000
MH04t0560400
MH10t0427500
MH06t0214000
MH03t0489500
MH09t0156400
MH05t0543100
MH02t0046700
MH01t0512300
MH01t0485900
MH01t0726600
MH02t0170900
MH05t0044700
MH11t0057600
MH01t0633500
MH07t0380400
MH04t0664500
MH02t0625000
MH07t0264900
MH08t0479900
MH02t0570200
MH11t0168900
MH03t0106400
MH04t0519500
MH11t0448900
MH05t0408200
MH04t0672700
MH01t0528100
MH06t0187500
MH06t0173500
MH03t0500300
MH02t0077900
MH02t0394700
MH05t0010600
MH10t0442100
MH02t0643000
MH11t0395100
MH04t0630300
MH04t0579500
MH02t0506600
MH09t0468000
MH01t0240200
MH02t0465500
MH01t0671100
MH02t0490100
MH01t0095500
MH01t0486500
MH02t0517000
MH02t0129600
MH01t0701200
MH01t0088200
MH12t0395800
MH12t0423900
MH02t0547700
MH10t0437900
MH11t0033100
MH06t0285500
MH04t0432600
MH09t0464800
MH07t0468000
MH11t0056500
MH07t0087000
MH02t0564100
MH07t0422700
MH01t0124300
MH03t0679100
MH02t0298200
MH12t0066200
MH01t0011900
MH03t0676900
MH09t0023200
MH01t0730200
MH04t0506300
MH01t0736000
MH02t0074400
MH01t0693400
MH10t0368000
MH08t0548300
MH02t0688000
MH07t0365700
MH03t0542200
MH02t0443900
MH08t0427100
MH02t0601600
MH07t0445000
MH03t0082700
MH01t0160400
MH06t0044600
MH04t0557400
MH04t0394400
MH09t0399500
MH01t0184900
MH03t0268900
MH10t0281600
MH03t0674300
MH02t0492200
MH02t0017900
MH03t0448700
MH07t0416000
MH08t0419700
MH02t0487500
MH02t0541700
MH12t0339900
MH11t0038100
MH06t0154900
MH04t0249500
MH05t0333000
MH03t0180300
MH12t0137600
MH03t0617100
MH02t0408400
MH03t0625500
MH10t0424900
MH02t0546200
MH11t0109500
MH11t0015500
MH04t0485100
MH03t0069800
MH09t0407100
MH03t0022500
MH02t0621700
MH02t0615000
MH03t0375100
MH08t0510000
MH12t0408400
MH03t0075500
MH03t0681400
MH03t0051300
MH10t0286800
MH03t0089700
MH06t0102700
MH11t0036600
MH04t0083700
MH02t0045300
MH02t0647500
MH01t0577700
MH11t0074300
MH01t0701700
MH02t0615400
MH03t0681500
MH11t0079700
MH03t0039000
MH02t0586900
MH07t0545300
MH03t0539800
MH01t0504600
MH02t0557600
MH11t0035900
MH01t0017100
MH02t0440200
MH08t0360800
MH11t0036800
MH01t0129900
MH02t0646700
MH03t0159400
MH06t0040700
MH01t0388100
MH02t0510500
MH01t0095300
MH08t0477100
MH07t0148200
MH03t0099900
MH01t0685800
MH01t0753900
MH05t0318500
MH10t0329300
MH01t0773300
MH07t0431700
MH01t0017100
MH08t0010600
MH02t0543900
MH08t0528600
MH07t0533000
MH01t0701500
MH08t0532200
MH02t0090600
MH12t0066900
MH08t0481300
MH03t0682300
MH03t0223300
MH04t0667600
MH04t0705100
MH02t0497300
MH01t0689400
MH03t0627300
MH01t0593000
MH01t0115100
MH09t0352900
MH02t0595700
MH06t0081400
MH06t0525000
MH10t0231000
MH03t0433900
MH12t0403900
MH01t0634300
MH02t0491800
MH01t0704100
MH02t0518900
MH02t0554800
MH04t0671300
MH03t0195300
MH06t0169500
MH03t0045800
MH10t0235900
MH10t0445900
MH07t0030500
MH03t0714900
MH03t0505500
MH08t0060700
MH02t0641700
MH02t0076800
MH06t0128600
MH05t0080400
MH01t0705300
MH02t0507600
MH11t0021200
MH08t0125100
MH03t0098600
MH12t0325000
MH01t0204100
MH01t0045300
MH04t0630700
MH08t0528700
MH01t0581100
MH08t0461200
MH09t0400100
MH06t0081500
MH02t0543100
MH03t0724400
MH03t0344900
MH10t0216400
MH02t0026500
MH03t0126800
MH10t0377100
MH03t0510800
MH01t0497400
MH02t0141000
MH01t0544300
MH01t0122600
MH04t0626000
MH01t0583300
MH07t0460700
MH03t0677600
MH01t0602000
MH11t0026200
MH11t0122000
MH10t0235500
MH01t0152600
MH11t0048000
MH01t0756300
MH10t0291000
MH06t0019600
MH03t0618700
MH01t0668900
MH11t0069900
MH06t0624400
MH01t0014100
MH02t0166600
MH03t0156100
MH03t0714200
MH03t0187800
MH02t0083800
MH07t0445100
MH04t0393100
MH03t0681900
MH01t0013600
MH05t0382400
MH07t0034500
MH10t0254300
MH04t0409000
MH04t0576900
MH04t0101400
MH04t0560900
MH06t0612600
MH03t0682600
MH01t0187700
MH01t0733300
MH02t0071800
MH02t0469400
MH01t0224700
MH02t0644200
MH02t0477800
MH01t0080900
MH08t0014400
MH10t0312700
MH06t0097800
MH12t0114400
MH08t0462800
MH06t0011900
MH03t0158000
MH06t0306900
MH10t0253900
MH10t0397200
MH05t0545000
MH03t0015200
MH03t0510700
MH08t0426200
MH07t0461400
MH02t0541100
MH03t0127700
MH04t0701200
MH01t0216000
MH01t0793500
MH11t0414900
MH07t0178500
MH02t0399900
MH04t0539800
MH09t0436200
MH04t0314700
MH01t0517100
MH07t0548700
MH01t0563700
MH03t0086000
MH02t0664600
MH02t0104300
MH04t0705500
MH08t0511500
MH04t0612100
MH01t0697300
MH01t0575200
MH02t0591900
MH03t0078300
MH06t0051500
MH02t0377000
MH07t0548700
MH03t0058300
MH01t0044200
MH03t0673700
MH10t0118500
MH03t0492400
MH02t0506200
MH09t0466400
MH04t0035400
MH08t0045000
MH08t0493800
MH01t0407700
MH02t0627900
MH11t0659300
MH06t0016100
MH02t0115800
MH03t0174400
MH03t0142400
MH06t0085100
MH07t0522000
MH03t0040600
MH03t0762500
MH08t0182100
MH08t0472600
MH04t0611100
MH08t0552700
MH09t0359900
MH03t0600700
MH01t0560500
MH03t0288000
MH08t0572100
MH04t0430900
MH07t0312900
MH10t0259000
MH03t0216500
MH05t0351100
MH01t0813100
MH04t0256600
MH07t0436400
MH03t0079600
MH01t0607600
MH12t0115000
MH03t0070600
MH06t0013100
MH02t0664600
MH01t0817800
MH02t0210400
MH11t0232700
MH01t0502000
MH06t0627100
MH03t0059300
MH09t0437100
MH02t0096700
MH08t0463400
MH03t0048800
MH03t0325300
MH05t0021300
MH07t0196400
MH01t0586800
MH02t0080800
MH02t0620800
MH04t0538600
MH07t0528800
MH01t0140200
MH02t0483500
MH03t0502900
MH07t0460000
MH01t0727800
MH11t0046000
MH01t0706800
MH09t0474600
MH01t0748600
MH08t0570600
MH01t0744400
MH02t0701800
MH04t0608200
MH02t0166400
MH02t0701400
MH10t0438300
MH06t0707100
MH02t0422600
MH07t0486500
MH06t0666100
MH01t0698200
MH09t0304700
MH08t0480600
MH11t0190400
MH06t0224000
MH09t0181900
MH06t0513300
MH05t0267800
MH10t0010700
MH07t0095800
MH11t0560100
MH02t0593900
MH08t0372400
MH05t0512000
MH01t0070500
MH12t0425400
MH01t0521600
MH01t0574000
MH12t0420700
MH01t0564300
MH02t0086900
MH07t0459900
MH06t0093800
MH12t0236200
MH01t0677500
MH09t0040500
MH08t0178100
MH12t0114200
MH01t0019300
MH01t0599400
MH01t0377400
MH05t0366400
MH09t0301800
MH05t0535400
MH02t0495300
MH01t0661300
MH03t0537100
MH10t0380600
MH02t0518600
MH01t0781200
MH01t0605900
MH05t0103300
MH04t0682600
MH12t0328400
MH12t0408000
MH04t0313200
MH06t0150300
MH01t0810300
MH08t0395600
MH05t0065300
MH01t0220200
MH09t0314700
MH09t0314000
MH04t0086000
