## Supplemental Table 8 for "Warm nights disrupt global transcriptional rhythms in field-grown rice panicles"

### Sheet: Supplemental Table 8
External Network			Internal Network
TF Regulators in External Network	Enrichment of targets for WNT DEGs (-log10 (p-value)	Enrcihed for WNT DEG Targes in External and Internal TF Networks	TF Regulators in Internal Network	Enrichment of targets for WNT DEGs (-log10 (p-value)
MH01t0514300	5.38392	T	MH03t0015200	5.12184
MH03t0074500	3.92832		MH06t0125900	4.71993
MH01t0115900	3.48642		MH01t0085600	4.09977
MH03t0690900	3.48642	T	MH06t0689300	4.03774
MH08t0029600	3.48642		MH10t0437900	3.85883
MH01t0528100	3.06739		MH04t0554500	3.85883
MH03t0080100	3.06739		MH09t0447200	3.76015
MH04t0504500	3.06739	T	MH02t0382100	3.74342
MH02t0546000	2.67201		MH02t0592600	3.6045
MH03t0017800	2.67201		MH03t0067900	3.56115
MH07t0089300	2.67201		MH03t0516600	3.47894
MH08t0380600	2.67201	T	MH02t0600500	3.35227
MH08t0489700	2.67201	T	MH11t0079700	3.30223
MH09t0440700	2.67201		MH01t0577700	3.22819
MH02t0510500	2.30115		MH05t0288200	3.18125
MH03t0093500	2.30115		MH05t0498100	3.09939
MH03t0099900	2.30115		MH07t0444100	3.08705
MH03t0268900	2.30115		MH03t0086000	3.01915
MH03t0731600	2.30115		MH03t0015400	3.00099
MH04t0394400	2.30115		MH11t0119200	2.9991
MH04t0463500	2.30115		MH06t0238900	2.9952
MH07t0542400	2.30115		MH02t0105400	2.95767
MH09t0199300	2.30115		MH10t0424100	2.92813
MH11t0062400	2.30115		MH06t0128600	2.89107
MH12t0389100	2.30115	T	MH02t0097900	2.88884
MH01t0057500	1.95568		MH12t0424100	2.88705
MH01t0173900	1.95568		MH03t0328100	2.86903
MH01t0371500	1.95568		MH01t0514300	2.60026
MH01t0707900	1.95568		MH06t0195400	2.58307
MH02t0595400	1.95568		MH04t0555000	2.58307
MH02t0600500	1.95568		MH01t0173900	2.53612
MH03t0018500	1.95568		MH04t0504500	2.51033
MH03t0067900	1.95568		MH10t0286900	2.50796
MH03t0121300	1.95568		MH06t0617700	2.47778
MH06t0155500	1.95568		MH11t0440600	2.47778
MH06t0268200	1.95568		MH08t0547700	2.43647
MH08t0427100	1.95568		MH09t0409300	2.41986
MH09t0168600	1.95568		MH01t0609300	2.40143
MH09t0439200	1.95568		MH03t0069800	2.36917
MH09t0468000	1.95568		MH10t0266100	2.36917
MH11t0057600	1.95568		MH01t0582600	2.35653
MH02t0071800	1.63654		MH05t0508600	2.31934
MH02t0408400	1.63654		MH04t0248700	2.2566
MH03t0084500	1.63654		MH02t0422600	2.2566
MH03t0180300	1.63654		MH09t0437500	2.24229
MH05t0283400	1.63654		MH07t0540800	2.19554
MH05t0480500	1.63654		MH01t0706500	2.15572
MH05t0501600	1.63654		MH02t0044800	2.13965
MH06t0084400	1.63654		MH02t0515200	2.13196
MH06t0287600	1.63654		MH12t0311800	2.12312
MH06t0671600	1.63654		MH01t0494700	2.10746
MH06t0708800	1.63654		MH08t0478300	2.10746
MH07t0042100	1.63654		MH01t0812700	2.08197
MH07t0533000	1.63654		MH12t0114400	2.04107
MH08t0116900	1.63654		MH01t0780400	2.01542
MH09t0437200	1.63654		MH01t0519800	2.00148
MH10t0427200	1.63654		MH03t0121600	1.9945
MH10t0428800	1.63654		MH08t0418500	1.97066
MH11t0061000	1.63654		MH05t0333000	1.97066
MH12t0136900	1.63654		MH02t0625000	1.92755
MH12t0328600	1.63654		MH08t0489700	1.92498
MH12t0399500	1.63654		MH06t0658100	1.91351
MH01t0085600	1.34467		MH04t0616900	1.91351
MH01t0115600	1.34467		MH01t0215800	1.91351
MH01t0150100	1.34467		MH02t0647300	1.90874
MH01t0184900	1.34467		MH12t0133100	1.8824
MH01t0512300	1.34467		MH05t0106500	1.8824
MH01t0673800	1.34467		MH02t0045300	1.87445
MH01t0701200	1.34467		MH01t0097200	1.87445
MH01t0793100	1.34467		MH01t0187700	1.87445
MH02t0105400	1.34467		MH03t0126800	1.87445
MH02t0550100	1.34467		MH03t0714100	1.8651
MH03t0178200	1.34467		MH09t0436500	1.85189
MH03t0328100	1.34467		MH01t0073500	1.84474
MH03t0687300	1.34467		MH05t0462400	1.84474
MH04t0682800	1.34467		MH01t0599400	1.84218
MH05t0044700	1.34467		MH04t0647700	1.83758
MH05t0369100	1.34467		MH04t0684600	1.81826
MH05t0398600	1.34467		MH01t0129900	1.81053
MH05t0539700	1.34467		MH08t0511000	1.80497
MH06t0662500	1.34467		MH06t0617800	1.80497
MH07t0512800	1.34467		MH05t0464100	1.79878
MH07t0538200	1.34467		MH09t0436200	1.7701
MH08t0506200	1.34467		MH04t0580500	1.76626
MH03t0015400	1.34467		MH01t0708900	1.7482
MH10t0430900	1.34467		MH06t0708800	1.72902
MH11t0035600	1.34467		MH06t0700200	1.72902
MH12t0309900	1.34467		MH12t0431000	1.72902
MH01t0519800	1.08101		MH04t0555500	1.72847
MH01t0671100	1.08101		MH05t0398600	1.69909
MH01t0704800	1.08101		MH03t0070700	1.68647
MH01t0708300	1.08101		MH06t0624700	1.68647
MH01t0731300	1.08101		MH02t0013100	1.67995
MH01t0744900	1.08101		MH09t0320100	1.66681
MH02t0105200	1.08101		MH04t0626000	1.66097
MH02t0176700	1.08101		MH03t0523800	1.65107
MH02t0377000	1.08101		MH11t0102500	1.64524
MH02t0487200	1.08101		MH01t0115600	1.62005
MH02t0570200	1.08101		MH03t0732000	1.62005
MH03t0060900	1.08101		MH12t0137600	1.6182
MH03t0089700	1.08101		MH04t0579300	1.6182
MH03t0192600	1.08101		MH03t0690900	1.60833
MH03t0280000	1.08101		MH12t0411100	1.6025
MH03t0618100	1.08101		MH01t0691900	1.58671
MH03t0714100	1.08101		MH12t0389100	1.52877
MH04t0485100	1.08101		MH05t0286600	1.52877
MH04t0626000	1.08101		MH09t0168600	1.52469
MH04t0630300	1.08101		MH01t0464000	1.48922
MH06t0011100	1.08101		MH01t0655800	1.47355
MH06t0011900	1.08101		MH05t0467200	1.46493
MH06t0238900	1.08101		MH01t0157900	1.46493
MH06t0311000	1.08101		MH03t0152000	1.4414
MH06t0576600	1.08101		MH08t0380600	1.42216
MH07t0038100	1.08101		MH09t0402800	1.41364
MH07t0447100	1.08101		MH02t0394900	1.3886
MH07t0509000	1.08101		MH09t0441700	1.36481
MH08t0010200	1.08101		MH09t0368200	1.35598
MH08t0052100	1.08101		MH05t0539700	1.35598
MH08t0475600	1.08101		MH07t0526600	1.34146
MH08t0486900	1.08101		MH05t0306800	1.32475
MH11t0015500	1.08101		MH06t0155500	1.31826
MH11t0056500	1.08101		MH05t0387800	1.31803
MH11t0375000	1.08101		MH09t0466100	1.31391
MH11t0395100	1.08101		MH05t0431700	1.27382
MH12t0067400	1.08101		MH02t0688200	1.26332
MH12t0433300	1.08101		MH04t0581000	1.26332
MH12t0450000	1.08101		MH02t0392800	1.23494
MH01t0092800	0.846478		MH03t0148200	1.23136
MH01t0170900	0.846478		MH04t0508500	1.23136
MH01t0215800	0.846478		MH02t0673200	1.23136
MH01t0445100	0.846478		MH03t0673700	1.23136
MH01t0478500	0.846478		MH07t0460500	1.20977
MH01t0497400	0.846478		MH11t0404100	1.20699
MH01t0531000	0.846478		MH03t0209600	1.20278
MH01t0596100	0.846478		MH06t0396200	1.19075
MH01t0701700	0.846478		MH07t0445000	1.18678
MH01t0735100	0.846478		MH07t0542100	1.18381
MH01t0748100	0.846478		MH12t0328400	1.17784
MH02t0081800	0.846478		MH07t0538200	1.16109
MH02t0391000	0.846478		MH01t0140200	1.16109
MH02t0490100	0.846478		MH09t0317800	1.15505
MH02t0592600	0.846478		MH03t0290600	1.15186
MH02t0625000	0.846478		MH02t0544600	1.15082
MH02t0670200	0.846478		MH03t0630200	1.13754
MH02t0694500	0.846478		MH08t0531900	1.13634
MH03t0069800	0.846478		MH01t0757600	1.12449
MH03t0070700	0.846478		MH01t0596800	1.11459
MH03t0217800	0.846478		MH02t0085900	1.09882
MH03t0375100	0.846478		MH09t0385600	1.09882
MH03t0546000	0.846478		MH05t0107300	1.09454
MH03t0617100	0.846478		MH08t0052100	1.09195
MH03t0618500	0.846478		MH03t0366300	1.09195
MH03t0626900	0.846478		MH08t0120200	1.07884
MH03t0658600	0.846478		MH05t0282300	1.06568
MH03t0679100	0.846478		MH07t0025800	1.05522
MH03t0681400	0.846478		MH03t0687800	1.05522
MH03t0713000	0.846478		MH08t0528700	1.04926
MH04t0083700	0.846478		MH03t0043400	1.04926
MH04t0519500	0.846478		MH06t0149200	1.04829
MH04t0657500	0.846478		MH01t0599800	1.0377
MH04t0661500	0.846478		MH02t0506600	1.02562
MH05t0282300	0.846478		MH10t0428100	1.02562
MH05t0380100	0.846478		MH01t0497400	1.02562
MH06t0011900	0.846478		MH03t0060900	1.01173
MH06t0131100	0.846478		MH12t0069900	1.01173
MH06t0151200	0.846478		MH09t0414100	1.01155
MH06t0592900	0.846478		MH01t0478500	1.01155
MH06t0706400	0.846478		MH02t0054200	1.01057
MH07t0433200	0.846478		MH06t0610800	1.01057
MH07t0445100	0.846478		MH05t0562700	1.00645
MH08t0018300	0.846478		MH03t0083200	1.00242
MH08t0089900	0.846478		MH10t0231000	0.984243
MH08t0295800	0.846478		MH03t0569000	0.984243
MH08t0414200	0.846478		MH01t0759300	0.984243
MH08t0467600	0.846478		MH01t0404600	0.958697
MH09t0439200	0.846478		MH07t0378000	0.949372
MH10t0225000	0.846478		MH09t0437200	0.936145
MH10t0229800	0.846478		MH02t0476400	0.933898
MH10t0403800	0.846478		MH12t0433100	0.931851
MH11t0452200	0.846478		MH04t0403200	0.931851
MH12t0179300	0.846478		MH02t0035900	0.920026
MH12t0311800	0.846478		MH04t0531800	0.920026
MH01t0017100	0.641842		MH01t0526000	0.920026
MH01t0097200	0.641842		MH09t0466400	0.895074
MH01t0135100	0.641842		MH09t0429700	0.895074
MH01t0157900	0.641842		MH08t0547000	0.895074
MH01t0218300	0.641842		MH01t0057500	0.891764
MH01t0655800	0.641842		MH08t0425700	0.891764
MH01t0663900	0.641842		MH03t0718800	0.891764
MH01t0680900	0.641842		MH09t0391500	0.891764
MH01t0738900	0.641842		MH06t0214000	0.891764
MH01t0795500	0.641842		MH03t0074500	0.877518
MH02t0021000	0.641842		MH03t0658600	0.869655
MH02t0045300	0.641842		MH06t0571900	0.864529
MH02t0085100	0.641842		MH03t0038900	0.864529
MH02t0120900	0.641842		MH06t0311000	0.83827
MH02t0141000	0.641842		MH04t0595500	0.827053
MH02t0166400	0.641842		MH09t0414200	0.820416
MH02t0407200	0.641842		MH03t0687300	0.820157
MH02t0474200	0.641842		MH04t0599300	0.801219
MH02t0497300	0.641842		MH08t0428100	0.799289
MH02t0586900	0.641842		MH06t0013800	0.795541
MH02t0603300	0.641842		MH06t0084900	0.795541
MH02t0661500	0.641842		MH02t0081800	0.763708
MH02t0688000	0.641842		MH01t0542100	0.763708
MH02t0712800	0.641842		MH02t0550100	0.759259
MH03t0098600	0.641842		MH07t0325900	0.7467
MH03t0106400	0.641842		MH10t0286800	0.742429
MH03t0196100	0.641842		MH05t0482700	0.742104
MH03t0223300	0.641842		MH03t0075500	0.742104
MH03t0620700	0.641842		MH07t0089300	0.740057
MH03t0701800	0.641842		MH02t0179200	0.736945
MH04t0641200	0.641842		MH03t0742900	0.736945
MH04t0672700	0.641842		MH08t0360800	0.709666
MH04t0684600	0.641842		MH08t0550500	0.709666
MH05t0080400	0.641842		MH08t0467600	0.709666
MH05t0288200	0.641842		MH05t0535400	0.709666
MH05t0306800	0.641842		MH04t0474600	0.69879
MH05t0373700	0.641842		MH12t0450000	0.69879
MH05t0453800	0.641842		MH02t0078000	0.697961
MH05t0511500	0.641842		MH07t0137200	0.695293
MH06t0010000	0.641842		MH02t0141000	0.685496
MH06t0088900	0.641842		MH05t0408400	0.678205
MH06t0125900	0.641842		MH04t0657500	0.678205
MH06t0154900	0.641842		MH05t0044700	0.670802
MH06t0187500	0.641842		MH12t0067400	0.668268
MH06t0213500	0.641842		MH07t0121800	0.668268
MH06t0213800	0.641842		MH09t0023200	0.658723
MH07t0483700	0.641842		MH03t0078700	0.652443
MH07t0542100	0.641842		MH02t0443600	0.652443
MH07t0545300	0.641842		MH08t0528900	0.639028
MH08t0020500	0.641842		MH02t0557600	0.639028
MH08t0120200	0.641842		MH10t0428500	0.637943
MH08t0378200	0.641842		MH01t0115900	0.63516
MH08t0419700	0.641842		MH06t0062700	0.634913
MH08t0492800	0.641842		MH01t0150100	0.634913
MH08t0531500	0.641842		MH12t0399500	0.634913
MH08t0549700	0.641842		MH03t0760100	0.634913
MH09t0200700	0.641842		MH02t0546200	0.626524
MH09t0464800	0.641842		MH09t0386000	0.620382
MH12t0115400	0.641842		MH09t0185500	0.612123
MH01t0129900	0.46767		MH05t0536400	0.612123
MH01t0130500	0.46767		MH02t0546000	0.603756
MH01t0267700	0.46767		MH03t0121300	0.590295
MH01t0404600	0.46767		MH09t0241500	0.566723
MH01t0486100	0.46767		MH12t0179600	0.55151
MH01t0487100	0.46767		MH11t0035600	0.55151
MH01t0504600	0.46767		MH12t0086600	0.539653
MH01t0687500	0.46767		MH07t0432700	0.535611
MH01t0689400	0.46767		MH03t0092500	0.532044
MH01t0725100	0.46767		MH02t0176700	0.520201
MH01t0789800	0.46767		MH02t0672400	0.505844
MH01t0812700	0.46767		MH02t0068500	0.50526
MH02t0035900	0.46767		MH02t0065400	0.490351
MH02t0074700	0.46767		MH02t0086500	0.476721
MH02t0076800	0.46767		MH01t0170900	0.467848
MH02t0179200	0.46767		MH01t0733300	0.46309
MH02t0410500	0.46767		MH06t0011100	0.46036
MH02t0440200	0.46767		MH12t0069100	0.459168
MH02t0479800	0.46767		MH07t0365000	0.459168
MH02t0506600	0.46767		MH03t0212600	0.457269
MH02t0555600	0.46767		MH07t0427100	0.446623
MH03t0058100	0.46767		MH11t0061900	0.444583
MH03t0094700	0.46767		MH03t0042100	0.444583
MH03t0162600	0.46767		MH03t0660600	0.437033
MH03t0344900	0.46767		MH12t0459700	0.426576
MH03t0672900	0.46767		MH02t0479800	0.414792
MH04t0038200	0.46767		MH05t0424100	0.407619
MH04t0519500	0.46767		MH07t0148200	0.407619
MH04t0554500	0.46767		MH07t0542400	0.400754
MH04t0662000	0.46767		MH03t0682600	0.400722
MH04t0669600	0.46767		MH09t0319900	0.389672
MH04t0678500	0.46767		MH08t0402600	0.38717
MH05t0027500	0.46767		MH08t0428400	0.374113
MH05t0027800	0.46767		MH04t0556300	0.373569
MH05t0033000	0.46767		MH04t0622600	0.373569
MH05t0098700	0.46767		MH02t0710700	0.372663
MH05t0318500	0.46767		MH10t0430900	0.361528
MH05t0333000	0.46767		MH06t0495200	0.361528
MH05t0459800	0.46767		MH06t0223500	0.357117
MH05t0467200	0.46767		MH03t0515400	0.357117
MH06t0083300	0.46767		MH02t0521600	0.356528
MH06t0084900	0.46767		MH02t0538600	0.356528
MH06t0102700	0.46767		MH08t0528600	0.349395
MH06t0162900	0.46767		MH06t0056600	0.349395
MH06t0664100	0.46767		MH02t0509800	0.346981
MH07t0045100	0.46767		MH01t0817300	0.341208
MH07t0422400	0.46767		MH03t0585700	0.341208
MH07t0446400	0.46767		MH02t0391000	0.341208
MH07t0467000	0.46767		MH02t0105200	0.341208
MH07t0520900	0.46767		MH04t0682800	0.32665
MH08t0010500	0.46767		MH10t0445900	0.326411
MH08t0060600	0.46767		MH05t0098700	0.315524
MH08t0178300	0.46767		MH10t0428800	0.299628
MH08t0402600	0.46767		MH03t0593200	0.299628
MH08t0425700	0.46767		MH08t0482900	0.294878
MH08t0513700	0.46767		MH02t0022900	0.294878
MH08t0528900	0.46767		MH01t0708300	0.294878
MH09t0023200	0.46767		MH10t0220400	0.293217
MH10t0314100	0.46767		MH04t0506600	0.275637
MH10t0380600	0.46767		MH03t0672900	0.275121
MH10t0428500	0.46767		MH07t0139200	0.275121
MH10t0429500	0.46767		MH02t0405000	0.275121
MH10t0445900	0.46767		MH01t0687500	0.275121
MH11t0036100	0.46767		MH07t0433200	0.275121
MH11t0102500	0.46767		MH08t0531500	0.260151
MH11t0012000	0.46767		MH02t0394700	0.256858
MH11t0062800	0.46767		MH09t0317500	0.252841
MH12t0397800	0.46767		MH03t0119000	0.242458
MH12t0403900	0.46767		MH10t0400500	0.22624
MH12t0433500	0.46767		MH04t0451000	0.22624
MH01t0089200	0.324132		MH07t0412200	0.22624
MH01t0187700	0.324132		MH04t0394400	0.217883
MH01t0224700	0.324132		MH02t0053600	0.212689
MH01t0528000	0.324132		MH02t0074700	0.212689
MH01t0590000	0.324132		MH04t0117500	0.205358
MH01t0608000	0.324132		MH11t0196200	0.197076
MH01t0609300	0.324132		MH02t0078200	0.197076
MH01t0687000	0.324132		MH12t0309900	0.189152
MH01t0704100	0.324132		MH03t0174400	0.181567
MH01t0744400	0.324132		MH05t0098900	0.16735
MH01t0757600	0.324132		MH02t0086600	0.158256
MH01t0780400	0.324132		MH05t0021600	0.155875
MH02t0018900	0.324132		MH07t0434400	0.154302
MH02t0023300	0.324132		MH03t0018500	0.149712
MH02t0027000	0.324132		MH07t0358000	0.14949
MH02t0043300	0.324132		MH07t0504100	0.126416
MH02t0053600	0.324132		MH08t0487800	0.126118
MH02t0065400	0.324132		MH01t0789800	0.119662
MH02t0078000	0.324132		MH09t0336900	0.119662
MH02t0304400	0.324132		MH02t0702800	0.113316
MH02t0382100	0.324132		MH07t0474300	0.0964486
MH02t0409900	0.324132		MH03t0137600	0.0914655
MH02t0443600	0.324132		MH10t0399500	0.086766
MH02t0510200	0.324132		MH06t0084800	0.0823312
MH02t0538600	0.324132		MH09t0439900	0.0823312
MH02t0541700	0.324132		MH03t0280000	0.0741876
MH02t0544600	0.324132		MH09t0396600	0.0720632
MH02t0554800	0.324132		MH08t0331200	0.0692467
MH02t0569700	0.324132		MH06t0684000	0.0669118
MH02t0595700	0.324132		MH03t0091100	0.0639395
MH02t0598500	0.324132		MH03t0017800	0.0468985
MH03t0039000	0.324132		MH07t0380400	0.0446041
MH03t0069900	0.324132		MH04t0557100	0.0384012
MH03t0127600	0.324132		MH07t0427400	0.0330931
MH03t0195300	0.324132		MH02t0120900	0
MH03t0216500	0.324132		MH01t0687000	0
MH03t0224300	0.324132		MH04t0038200	0
MH03t0233100	0.324132		MH02t0096000	0
MH03t0235300	0.324132		MH10t0352200	0
MH03t0677000	0.324132		MH02t0422800	0
MH03t0693200	0.324132		MH12t0200700	0
MH03t0694000	0.324132		MH02t0404600	0
MH03t0724700	0.324132		MH08t0046300	0
MH03t0742900	0.324132		MH12t0033500	0
MH03t0762100	0.324132		MH01t0773900	0
MH04t0117500	0.324132
MH04t0506600	0.324132
MH04t0616900	0.324132
MH04t0664500	0.324132
MH04t0676000	0.324132
MH05t0286600	0.324132
MH05t0374000	0.324132
MH05t0379600	0.324132
MH05t0408200	0.324132
MH05t0568500	0.324132
MH02t0616900	0.324132
MH06t0173500	0.324132
MH06t0223500	0.324132
MH06t0568800	0.324132
MH06t0627100	0.324132
MH06t0675100	0.324132
MH07t0087000	0.324132
MH07t0137200	0.324132
MH07t0148200	0.324132
MH07t0352900	0.324132
MH07t0416000	0.324132
MH07t0427100	0.324132
MH07t0427400	0.324132
MH07t0428900	0.324132
MH07t0431700	0.324132
MH07t0445000	0.324132
MH07t0460500	0.324132
MH07t0548700	0.324132
MH08t0015000	0.324132
MH08t0080900	0.324132
MH08t0360800	0.324132
MH08t0531900	0.324132
MH09t0368500	0.324132
MH09t0400100	0.324132
MH09t0437500	0.324132
MH10t0286800	0.324132
MH10t0399500	0.324132
MH12t0013900	0.324132
MH11t0026100	0.324132
MH11t0061900	0.324132
MH11t0064900	0.324132
MH11t0170900	0.324132
MH11t0431500	0.324132
MH12t0133100	0.324132
MH12t0420500	0.324132
MH12t0431400	0.324132
MH12t0433800	0.324132
MH01t0018200	0.21078
MH01t0074200	0.21078
MH01t0115100	0.21078
MH01t0157700	0.21078
MH01t0167400	0.21078
MH01t0240200	0.21078
MH01t0485900	0.21078
MH01t0511400	0.21078
MH01t0593000	0.21078
MH01t0629500	0.21078
MH01t0660300	0.21078
MH01t0731100	0.21078
MH01t0807300	0.21078
MH02t0086600	0.21078
MH02t0090600	0.21078
MH02t0438800	0.21078
MH02t0476400	0.21078
MH02t0492200	0.21078
MH02t0509800	0.21078
MH02t0515200	0.21078
MH02t0517000	0.21078
MH02t0547700	0.21078
MH02t0562800	0.21078
MH02t0568500	0.21078
MH02t0593400	0.21078
MH02t0615200	0.21078
MH02t0616800	0.21078
MH02t0675900	0.21078
MH02t0689700	0.21078
MH02t0689800	0.21078
MH02t0693300	0.21078
MH02t0698300	0.21078
MH02t0710700	0.21078
MH03t0015200	0.21078
MH03t0084100	0.21078
MH03t0119000	0.21078
MH03t0152000	0.21078
MH03t0158000	0.21078
MH03t0217400	0.21078
MH03t0218600	0.21078
MH03t0235700	0.21078
MH03t0366300	0.21078
MH03t0542200	0.21078
MH03t0585700	0.21078
MH03t0624500	0.21078
MH03t0642100	0.21078
MH03t0677600	0.21078
MH03t0687800	0.21078
MH03t0716000	0.21078
MH03t0732000	0.21078
MH04t0380100	0.21078
MH04t0557400	0.21078
MH04t0576900	0.21078
MH04t0579500	0.21078
MH04t0622600	0.21078
MH04t0627500	0.21078
MH04t0648100	0.21078
MH04t0669400	0.21078
MH04t0673000	0.21078
MH04t0706300	0.21078
MH05t0359700	0.21078
MH05t0417600	0.21078
MH05t0424100	0.21078
MH05t0470700	0.21078
MH01t0494700	0.21078
MH06t0016700	0.21078
MH06t0040700	0.21078
MH06t0097400	0.21078
MH06t0396200	0.21078
MH06t0569500	0.21078
MH06t0697300	0.21078
MH06t0700200	0.21078
MH07t0184600	0.21078
MH07t0365400	0.21078
MH07t0380400	0.21078
MH07t0500300	0.21078
MH07t0500500	0.21078
MH08t0014400	0.21078
MH08t0060700	0.21078
MH08t0125100	0.21078
MH08t0408900	0.21078
MH08t0433300	0.21078
MH08t0477100	0.21078
MH08t0487800	0.21078
MH08t0511000	0.21078
MH08t0522200	0.21078
MH09t0241500	0.21078
MH09t0349300	0.21078
MH09t0429700	0.21078
MH09t0441700	0.21078
MH09t0459800	0.21078
MH10t0231000	0.21078
MH10t0428100	0.21078
MH10t0430800	0.21078
MH10t0441200	0.21078
MH02t0559400	0.21078
MH11t0038100	0.21078
MH11t0048900	0.21078
MH11t0053300	0.21078
MH11t0119200	0.21078
MH11t0168900	0.21078
MH11t0448900	0.21078
MH12t0243900	0.21078
MH12t0349000	0.21078
MH12t0459700	0.21078
MH01t0060800	0.126239
MH01t0080900	0.126239
MH01t0094600	0.126239
MH01t0142200	0.126239
MH01t0152600	0.126239
MH01t0160400	0.126239
MH01t0168600	0.126239
MH01t0183000	0.126239
MH01t0216000	0.126239
MH01t0409000	0.126239
MH01t0525700	0.126239
MH01t0527400	0.126239
MH01t0542100	0.126239
MH01t0582100	0.126239
MH01t0582600	0.126239
MH01t0596800	0.126239
MH01t0637200	0.126239
MH01t0660000	0.126239
MH01t0665900	0.126239
MH01t0774300	0.126239
MH02t0054200	0.126239
MH02t0198300	0.126239
MH02t0335200	0.126239
MH02t0381900	0.126239
MH02t0405000	0.126239
MH02t0405800	0.126239
MH02t0407300	0.126239
MH02t0422800	0.126239
MH02t0443700	0.126239
MH02t0483500	0.126239
MH02t0568300	0.126239
MH02t0600000	0.126239
MH06t0169500	0.126239
MH02t0615400	0.126239
MH02t0673200	0.126239
MH02t0698500	0.126239
MH02t0701800	0.126239
MH03t0090000	0.126239
MH03t0091100	0.126239
MH03t0114700	0.126239
MH03t0160900	0.126239
MH03t0167000	0.126239
MH03t0187800	0.126239
MH03t0194000	0.126239
MH03t0263600	0.126239
MH03t0433900	0.126239
MH03t0500300	0.126239
MH03t0539800	0.126239
MH03t0593900	0.126239
MH03t0626500	0.126239
MH03t0627300	0.126239
MH03t0674300	0.126239
MH03t0676900	0.126239
MH03t0682600	0.126239
MH03t0683600	0.126239
MH03t0751800	0.126239
MH04t0312700	0.126239
MH04t0313000	0.126239
MH04t0490500	0.126239
MH04t0498200	0.126239
MH04t0506300	0.126239
MH04t0556800	0.126239
MH04t0590600	0.126239
MH05t0049100	0.126239
MH05t0380800	0.126239
MH05t0464100	0.126239
MH05t0479000	0.126239
MH05t0527700	0.126239
MH01t0521900	0.126239
MH06t0044600	0.126239
MH06t0053500	0.126239
MH06t0084800	0.126239
MH06t0099200	0.126239
MH06t0185500	0.126239
MH06t0696900	0.126239
MH07t0422700	0.126239
MH07t0468000	0.126239
MH07t0474300	0.126239
MH07t0475500	0.126239
MH07t0477200	0.126239
MH07t0548700	0.126239
MH08t0045000	0.126239
MH08t0216900	0.126239
MH08t0331200	0.126239
MH08t0338000	0.126239
MH08t0420000	0.126239
MH08t0427800	0.126239
MH08t0474000	0.126239
MH08t0510000	0.126239
MH08t0518600	0.126239
MH09t0185500	0.126239
MH09t0336900	0.126239
MH09t0437100	0.126239
MH09t0466100	0.126239
MH09t0476000	0.126239
MH10t0254300	0.126239
MH10t0281600	0.126239
MH10t0314000	0.126239
MH10t0324400	0.126239
MH10t0442100	0.126239
MH11t0071300	0.126239
MH11t0108300	0.126239
MH11t0169600	0.126239
MH11t0232700	0.126239
MH11t0659300	0.126239
MH12t0069100	0.126239
MH11t0079700	0.126239
MH12t0325000	0.126239
MH12t0339900	0.126239
MH12t0408400	0.126239
MH12t0424100	0.126239
MH12t0431000	0.126239
MH03t0516600	0.126239
MH12t0436400	0.126239
MH01t0012300	0.0678852
MH01t0046700	0.0678852
MH01t0099100	0.0678852
MH01t0190500	0.0678852
MH01t0204100	0.0678852
MH01t0227400	0.0678852
MH01t0381900	0.0678852
MH01t0464000	0.0678852
MH01t0548800	0.0678852
MH01t0599800	0.0678852
MH01t0602000	0.0678852
MH01t0634300	0.0678852
MH01t0696500	0.0678852
MH01t0734400	0.0678852
MH01t0748600	0.0678852
MH01t0759300	0.0678852
MH01t0778600	0.0678852
MH02t0017900	0.0678852
MH02t0022100	0.0678852
MH02t0046700	0.0678852
MH02t0086900	0.0678852
MH02t0095800	0.0678852
MH02t0129600	0.0678852
MH02t0170900	0.0678852
MH02t0333400	0.0678852
MH02t0394700	0.0678852
MH02t0465500	0.0678852
MH02t0469400	0.0678852
MH02t0477800	0.0678852
MH02t0491800	0.0678852
MH02t0539300	0.0678852
MH02t0543100	0.0678852
MH02t0564100	0.0678852
MH02t0569400	0.0678852
MH02t0601600	0.0678852
MH02t0626300	0.0678852
MH02t0639700	0.0678852
MH03t0038900	0.0678852
MH03t0042100	0.0678852
MH03t0052200	0.0678852
MH03t0075500	0.0678852
MH03t0078700	0.0678852
MH03t0083200	0.0678852
MH03t0092500	0.0678852
MH03t0098300	0.0678852
MH03t0114800	0.0678852
MH03t0127700	0.0678852
MH03t0137600	0.0678852
MH03t0219300	0.0678852
MH03t0343200	0.0678852
MH03t0538400	0.0678852
MH03t0548000	0.0678852
MH03t0622400	0.0678852
MH03t0714900	0.0678852
MH03t0760100	0.0678852
MH04t0025800	0.0678852
MH04t0101400	0.0678852
MH04t0403200	0.0678852
MH04t0579300	0.0678852
MH04t0581000	0.0678852
MH04t0667600	0.0678852
MH04t0670600	0.0678852
MH05t0010600	0.0678852
MH05t0031500	0.0678852
MH05t0144200	0.0678852
MH05t0158800	0.0678852
MH05t0364000	0.0678852
MH05t0466800	0.0678852
MH05t0540600	0.0678852
MH06t0043500	0.0678852
MH06t0098500	0.0678852
MH06t0285500	0.0678852
MH06t0486400	0.0678852
MH06t0525000	0.0678852
MH06t0658100	0.0678852
MH06t0697000	0.0678852
MH07t0139200	0.0678852
MH07t0178100	0.0678852
MH07t0285500	0.0678852
MH07t0325900	0.0678852
MH07t0365000	0.0678852
MH07t0412200	0.0678852
MH07t0413600	0.0678852
MH07t0432700	0.0678852
MH07t0444100	0.0678852
MH07t0461400	0.0678852
MH07t0477000	0.0678852
MH08t0010600	0.0678852
MH08t0044800	0.0678852
MH08t0419200	0.0678852
MH08t0428400	0.0678852
MH08t0481300	0.0678852
MH08t0526500	0.0678852
MH08t0547700	0.0678852
MH08t0555600	0.0678852
MH09t0064000	0.0678852
MH09t0320100	0.0678852
MH09t0468800	0.0678852
MH10t0220400	0.0678852
MH10t0234800	0.0678852
MH10t0254900	0.0678852
MH10t0283900	0.0678852
MH10t0424100	0.0678852
MH10t0424900	0.0678852
MH10t0427500	0.0678852
MH10t0437900	0.0678852
MH11t0048000	0.0678852
MH11t0425900	0.0678852
MH11t0440600	0.0678852
MH12t0106800	0.0678852
MH12t0179600	0.0678852
MH12t0344100	0.0678852
MH12t0411100	0.0678852
MH01t0077400	0.0316471
MH01t0122600	0.0316471
MH01t0124300	0.0316471
MH01t0157400	0.0316471
MH01t0388100	0.0316471
MH01t0525000	0.0316471
MH01t0544300	0.0316471
MH01t0575200	0.0316471
MH01t0577700	0.0316471
MH01t0581100	0.0316471
MH01t0599400	0.0316471
MH01t0600300	0.0316471
MH01t0630400	0.0316471
MH01t0680600	0.0316471
MH01t0693400	0.0316471
MH01t0708900	0.0316471
MH01t0728200	0.0316471
MH01t0733300	0.0316471
MH01t0749900	0.0316471
MH01t0753900	0.0316471
MH01t0756300	0.0316471
MH01t0773300	0.0316471
MH01t0793500	0.0316471
MH01t0815900	0.0316471
MH02t0038500	0.0316471
MH02t0044800	0.0316471
MH02t0068500	0.0316471
MH02t0085900	0.0316471
MH02t0094500	0.0316471
MH02t0399900	0.0316471
MH02t0404600	0.0316471
MH02t0410700	0.0316471
MH02t0487500	0.0316471
MH02t0557600	0.0316471
MH02t0595200	0.0316471
MH02t0615000	0.0316471
MH02t0618900	0.0316471
MH02t0643000	0.0316471
MH02t0646700	0.0316471
MH02t0708300	0.0316471
MH03t0025700	0.0316471
MH03t0043400	0.0316471
MH03t0058300	0.0316471
MH03t0079600	0.0316471
MH03t0082800	0.0316471
MH03t0087600	0.0316471
MH03t0159400	0.0316471
MH03t0225400	0.0316471
MH03t0236900	0.0316471
MH03t0289300	0.0316471
MH03t0448700	0.0316471
MH03t0489500	0.0316471
MH03t0510700	0.0316471
MH03t0593200	0.0316471
MH03t0621900	0.0316471
MH03t0660600	0.0316471
MH03t0677400	0.0316471
MH03t0733900	0.0316471
MH04t0560900	0.0316471
MH04t0579200	0.0316471
MH04t0605400	0.0316471
MH04t0646500	0.0316471
MH04t0672600	0.0316471
MH04t0678400	0.0316471
MH05t0033000	0.0316471
MH05t0360600	0.0316471
MH05t0382400	0.0316471
MH05t0418900	0.0316471
MH05t0483600	0.0316471
MH05t0545000	0.0316471
MH06t0062700	0.0316471
MH06t0081500	0.0316471
MH06t0097800	0.0316471
MH06t0214000	0.0316471
MH06t0582400	0.0316471
MH06t0611200	0.0316471
MH07t0178500	0.0316471
MH07t0221800	0.0316471
MH07t0277500	0.0316471
MH07t0299300	0.0316471
MH07t0358000	0.0316471
MH07t0458500	0.0316471
MH07t0460700	0.0316471
MH07t0506000	0.0316471
MH08t0046300	0.0316471
MH08t0051500	0.0316471
MH08t0478300	0.0316471
MH08t0511500	0.0316471
MH08t0528600	0.0316471
MH09t0185400	0.0316471
MH09t0301800	0.0316471
MH09t0314100	0.0316471
MH09t0352900	0.0316471
MH09t0412200	0.0316471
MH09t0466400	0.0316471
MH10t0312700	0.0316471
MH10t0329300	0.0316471
MH10t0359100	0.0316471
MH10t0368000	0.0316471
MH11t0196200	0.0316471
MH11t0524200	0.0316471
MH11t0657500	0.0316471
MH12t0066900	0.0316471
MH12t0137600	0.0316471
MH12t0423900	0.0316471
MH12t0424000	0.0316471
MH12t0426500	0.0316471
MH01t0011900	0.0121723
MH01t0013600	0.0121723
MH01t0088200	0.0121723
MH01t0095300	0.0121723
MH01t0095500	0.0121723
MH01t0098400	0.0121723
MH01t0486500	0.0121723
MH01t0521600	0.0121723
MH01t0691900	0.0121723
MH01t0705300	0.0121723
MH01t0730200	0.0121723
MH01t0736000	0.0121723
MH01t0790400	0.0121723
MH02t0013100	0.0121723
MH02t0022900	0.0121723
MH02t0036300	0.0121723
MH02t0083800	0.0121723
MH02t0091900	0.0121723
MH02t0096000	0.0121723
MH02t0141900	0.0121723
MH02t0215600	0.0121723
MH02t0242700	0.0121723
MH02t0298200	0.0121723
MH02t0495300	0.0121723
MH02t0518900	0.0121723
MH02t0541100	0.0121723
MH02t0542000	0.0121723
MH02t0543900	0.0121723
MH02t0546200	0.0121723
MH02t0583300	0.0121723
MH02t0591900	0.0121723
MH02t0593900	0.0121723
MH02t0644200	0.0121723
MH02t0689800	0.0121723
MH02t0701400	0.0121723
MH03t0040600	0.0121723
MH03t0048800	0.0121723
MH03t0051300	0.0121723
MH03t0053900	0.0121723
MH03t0065400	0.0121723
MH03t0070600	0.0121723
MH03t0084200	0.0121723
MH03t0086000	0.0121723
MH03t0121600	0.0121723
MH03t0156100	0.0121723
MH03t0174400	0.0121723
MH03t0216300	0.0121723
MH03t0326200	0.0121723
MH03t0510800	0.0121723
MH03t0625500	0.0121723
MH03t0627500	0.0121723
MH03t0681900	0.0121723
MH03t0682300	0.0121723
MH03t0714200	0.0121723
MH03t0762500	0.0121723
MH04t0249500	0.0121723
MH04t0314700	0.0121723
MH04t0492800	0.0121723
MH04t0539800	0.0121723
MH04t0557100	0.0121723
MH04t0622300	0.0121723
MH04t0647700	0.0121723
MH04t0658100	0.0121723
MH04t0671300	0.0121723
MH04t0705100	0.0121723
MH05t0013600	0.0121723
MH05t0351100	0.0121723
MH06t0093800	0.0121723
MH06t0128600	0.0121723
MH06t0222300	0.0121723
MH06t0268800	0.0121723
MH06t0306900	0.0121723
MH06t0568700	0.0121723
MH06t0586900	0.0121723
MH06t0590800	0.0121723
MH06t0612600	0.0121723
MH06t0708300	0.0121723
MH07t0030500	0.0121723
MH07t0079400	0.0121723
MH07t0091300	0.0121723
MH07t0144000	0.0121723
MH07t0434400	0.0121723
MH07t0447000	0.0121723
MH07t0458700	0.0121723
MH07t0460000	0.0121723
MH07t0522000	0.0121723
MH08t0011700	0.0121723
MH08t0355400	0.0121723
MH08t0355600	0.0121723
MH08t0461200	0.0121723
MH08t0462800	0.0121723
MH08t0472600	0.0121723
MH08t0532200	0.0121723
MH08t0548300	0.0121723
MH08t0572100	0.0121723
MH09t0062100	0.0121723
MH09t0304700	0.0121723
MH09t0399500	0.0121723
MH09t0407100	0.0121723
MH09t0463700	0.0121723
MH09t0474600	0.0121723
MH10t0176200	0.0121723
MH10t0235500	0.0121723
MH10t0253900	0.0121723
MH03t0022500	0.0121723
MH10t0397200	0.0121723
MH10t0400500	0.0121723
MH11t0046000	0.0121723
MH11t0069200	0.0121723
MH11t0082800	0.0121723
MH11t0109500	0.0121723
MH11t0122000	0.0121723
MH11t0190400	0.0121723
MH11t0483200	0.0121723
MH12t0114400	0.0121723
MH12t0115000	0.0121723
MH12t0200700	0.0121723
MH12t0347800	0.0121723
MH12t0395800	0.0121723
MH01t0014100	0.00358773
MH01t0070500	0.00358773
MH01t0087800	0.00358773
MH01t0140200	0.00358773
MH01t0407700	0.00358773
MH01t0472000	0.00358773
MH01t0560500	0.00358773
MH01t0563700	0.00358773
MH01t0564300	0.00358773
MH01t0586800	0.00358773
MH01t0607600	0.00358773
MH01t0633500	0.00358773
MH01t0681600	0.00358773
MH01t0698200	0.00358773
MH01t0701500	0.00358773
MH01t0706800	0.00358773
MH01t0726600	0.00358773
MH01t0773900	0.00358773
MH01t0792700	0.00358773
MH01t0813100	0.00358773
MH02t0062800	0.00358773
MH02t0166600	0.00358773
MH02t0175100	0.00358773
MH02t0407200	0.00358773
MH02t0422600	0.00358773
MH02t0506200	0.00358773
MH02t0507000	0.00358773
MH02t0507600	0.00358773
MH02t0607500	0.00358773
MH02t0627900	0.00358773
MH02t0641700	0.00358773
MH02t0647500	0.00358773
MH02t0664600	0.00358773
MH02t0664600	0.00358773
MH02t0702800	0.00358773
MH03t0212600	0.00358773
MH03t0502900	0.00358773
MH03t0505500	0.00358773
MH03t0571700	0.00358773
MH03t0600700	0.00358773
MH03t0621800	0.00358773
MH03t0675000	0.00358773
MH03t0717200	0.00358773
MH03t0718800	0.00358773
MH04t0313200	0.00358773
MH04t0393100	0.00358773
MH04t0409000	0.00358773
MH04t0497100	0.00358773
MH04t0611100	0.00358773
MH04t0657800	0.00358773
MH04t0679900	0.00358773
MH05t0021300	0.00358773
MH05t0081900	0.00358773
MH05t0103300	0.00358773
MH05t0265700	0.00358773
MH05t0462400	0.00358773
MH05t0482700	0.00358773
MH01t0526000	0.00358773
MH05t0535400	0.00358773
MH05t0545500	0.00358773
MH06t0081400	0.00358773
MH06t0085100	0.00358773
MH06t0245900	0.00358773
MH06t0624400	0.00358773
MH07t0034500	0.00358773
MH07t0095800	0.00358773
MH07t0264900	0.00358773
MH07t0436400	0.00358773
MH07t0486500	0.00358773
MH08t0182100	0.00358773
MH08t0372400	0.00358773
MH08t0480600	0.00358773
MH08t0482900	0.00358773
MH08t0516100	0.00358773
MH08t0528700	0.00358773
MH08t0547000	0.00358773
MH08t0552700	0.00358773
MH08t0572400	0.00358773
MH09t0181900	0.00358773
MH09t0436200	0.00358773
MH09t0436200	0.00358773
MH10t0216400	0.00358773
MH10t0235900	0.00358773
MH10t0254400	0.00358773
MH10t0259000	0.00358773
MH10t0377100	0.00358773
MH11t0033100	0.00358773
MH11t0069900	0.00358773
MH11t0035900	0.00358773
MH12t0114200	0.00358773
MH12t0124300	0.00358773
MH01t0017100	0.000714382
MH01t0044200	0.000714382
MH01t0220200	0.000714382
MH01t0449300	0.000714382
MH01t0571000	0.000714382
MH01t0583300	0.000714382
MH01t0661300	0.000714382
MH01t0668900	0.000714382
MH01t0677500	0.000714382
MH01t0685800	0.000714382
MH01t0697300	0.000714382
MH01t0727800	0.000714382
MH01t0810300	0.000714382
MH01t0817800	0.000714382
MH02t0026500	0.000714382
MH02t0080800	0.000714382
MH02t0104300	0.000714382
MH02t0423500	0.000714382
MH02t0443900	0.000714382
MH02t0518600	0.000714382
MH02t0621700	0.000714382
MH02t0661800	0.000714382
MH03t0045800	0.000714382
MH03t0078300	0.000714382
MH03t0082700	0.000714382
MH03t0126800	0.000714382
MH03t0142400	0.000714382
MH03t0151700	0.000714382
MH03t0537100	0.000714382
MH03t0618700	0.000714382
MH03t0724400	0.000714382
MH04t0035400	0.000714382
MH04t0086000	0.000714382
MH04t0256600	0.000714382
MH04t0430900	0.000714382
MH04t0432600	0.000714382
MH04t0538600	0.000714382
MH04t0572900	0.000714382
MH04t0608200	0.000714382
MH04t0630700	0.000714382
MH04t0701200	0.000714382
MH04t0705500	0.000714382
MH05t0065300	0.000714382
MH05t0267800	0.000714382
MH05t0366400	0.000714382
MH05t0512000	0.000714382
MH05t0543100	0.000714382
MH06t0016100	0.000714382
MH06t0019600	0.000714382
MH06t0051500	0.000714382
MH06t0085000	0.000714382
MH06t0707100	0.000714382
MH07t0087000	0.000714382
MH07t0312900	0.000714382
MH07t0459900	0.000714382
MH07t0493300	0.000714382
MH07t0528800	0.000714382
MH08t0178100	0.000714382
MH08t0179500	0.000714382
MH08t0331100	0.000714382
MH08t0463400	0.000714382
MH08t0479900	0.000714382
MH08t0509200	0.000714382
MH09t0040500	0.000714382
MH09t0156400	0.000714382
MH09t0314700	0.000714382
MH10t0438300	0.000714382
MH11t0021200	0.000714382
MH11t0026200	0.000714382
MH11t0074300	0.000714382
MH11t0414900	0.000714382
MH12t0328400	0.000714382
MH12t0408000	0.000714382
MH12t0420700	0.000714382
MH12t0425400	0.000714382
MH01t0019300	7.16418e-05
MH01t0045300	7.16418e-05
MH01t0377400	7.16418e-05
MH01t0502000	7.16418e-05
MH01t0520600	7.16418e-05
MH01t0535600	7.16418e-05
MH01t0574000	7.16418e-05
MH01t0605900	7.16418e-05
MH01t0781200	7.16418e-05
MH01t0817300	7.16418e-05
MH02t0074400	7.16418e-05
MH02t0077900	7.16418e-05
MH02t0096700	7.16418e-05
MH02t0115800	7.16418e-05
MH02t0210400	7.16418e-05
MH02t0521600	7.16418e-05
MH02t0620800	7.16418e-05
MH02t0701800	7.16418e-05
MH03t0059300	7.16418e-05
MH03t0288000	7.16418e-05
MH03t0325300	7.16418e-05
MH03t0342100	7.16418e-05
MH03t0492400	7.16418e-05
MH03t0621600	7.16418e-05
MH03t0673700	7.16418e-05
MH03t0681500	7.16418e-05
MH03t0733200	7.16418e-05
MH04t0560400	7.16418e-05
MH04t0612100	7.16418e-05
MH04t0625300	7.16418e-05
MH04t0639500	7.16418e-05
MH06t0013100	7.16418e-05
MH06t0150300	7.16418e-05
MH06t0224000	7.16418e-05
MH06t0513300	7.16418e-05
MH06t0666100	7.16418e-05
MH07t0196400	7.16418e-05
MH07t0365700	7.16418e-05
MH08t0395600	7.16418e-05
MH08t0426200	7.16418e-05
MH08t0570600	7.16418e-05
MH09t0274900	7.16418e-05
MH09t0359900	7.16418e-05
MH10t0118500	7.16418e-05
MH10t0291000	7.16418e-05
MH12t0066200	7.16418e-05
MH12t0236200	7.16418e-05
