## Supplemental Table 9 for "Warm nights disrupt global transcriptional rhythms in field-grown rice panicles"

### Sheet: Sheet1
		Dawn				Dusk
		Predicted Activated Targets		Predicted Repressed Targets		Predicted Activated Targets		Predicted Repressed Targets
Regulatory TF		Number of genes	Correlation	Number of genes	Correlation	Number of genes	Correlation	Number of genes	Correlation
PIF1	All Targets	130	0.961	68	-0.785	130	0.879	68	-0.987
PIF1	WNT DEG Targets	16	0.964	4	-0.98	10	0.961	10	-0.796
PRR95	All Targets	129	0.891	68	-0.9	129	0.956	68	-0.916
PRR95	WNT DEG Targets	12	0.949	6	-0.99	10	0.94	8	-0.856
SQL	All Targets	48	0.852	23	-0.64	48	0.993	23	-0.731
SQL	WNT DEG Targets	8	0.695	4	-0.315	7	0.889	5	-0.923
